# TELOMERASE DEPLETION ACCELERATES AGEING OF THE ZEBRAFISH BRAIN

**DOI:** 10.1101/2022.05.24.493215

**Authors:** Raquel R. Martins, Savandara Besse, Pam S. Ellis, Rabia Sevil, Naomi Hartopp, Catherine Purse, Georgia Everett-Brown, Owain Evans, Nadiyah Mughal, Mina HF Wahib, Zerkif Yazigan, Samir Morsli, Ada Jimenez-Gonzales, Andrew Grierson, Heather Mortiboys, Chrissy Hammond, Michael Rera, Catarina M. Henriques

## Abstract

Decreased telomerase expression, telomere shortening, senescence-associated markers and inflammation have all been independently observed in the ageing brain and associated with disease. However, causality between limited telomerase expression and brain senescence and neuro-inflammation in the natural ageing setting is yet to be established. Here, we address these questions using the zebrafish as an ageing model which. Akin to humans, zebrafish display premature ageing and death in the absence of telomerase and where telomere shortening is a driver of cellular senescence.

Our work shows for the first time that telomerase deficiency (*tert^-/-^)* accelerates key hallmarks of ageing identified in the Wild Type (WT) zebrafish brain at transcriptional, cellular, tissue and functional levels. We show that telomerase depletion accelerates ageing-associated transcriptomic changes associated with dysregulation of stress response and immune genes. These are accompanied by accelerated *in situ* accumulation of senescence-associated markers and inflammation in the aged brain. Importantly, *In vivo*, these changes correlate with increased blood-brain barrier permeability and increased anxiety-like behaviour. Of note, the acceleration of senescence-associated markers in the absence of tert occurs not only in the expected proliferative areas but also in non-proliferative ones, where it is unlikely due to telomere-dependent replicative exhaustion, suggesting that non-canonical roles of telomerase may be involved.

Together, our work suggests that telomerase has a protective role in the zebrafish brain against the accumulation of senescence and neuro-inflammation and is required for blood-brain barrier integrity.

**GRAPHICAL ABSTRACT:** Graphical Abstract
Telomerase depletion accelerates markers of ageing in the zebrafish brain, ranging from dysregulated immune and stress ageing transcriptomic hallmarks to *in situ* accumulation of senescence-associated markers and inflammation, dysfunction of the blood-brain barrier and increased anxiety behaviour.
