## Supplementary Source data files for "TELOMERASE DEPLETION ACCELERATES AGEING OF THE ZEBRAFISH BRAIN": brain_MT_DOWN_0_3_7_genes_ATH_mapping.csv

Analysis	ZFIN	Entrez_Id	Symbol	GO_terms	ATH_mapping
brain_MT_DOWN_0_3_7_genes	ZDB-GENE-030515-3	550434	mad2l1	BP ; mitotic spindle assembly checkpoint signaling	Non ATH genes differentially expressed
brain_MT_DOWN_0_3_7_genes	ZDB-GENE-000128-8	30394	dbx1a	BP ; cell differentiation in spinal cord ; regulation of DNA-templated transcription ; regulation of transcription by RNA polymerase II	Non ATH genes differentially expressed
brain_MT_DOWN_0_3_7_genes	ZDB-GENE-040123-1	399483	cdkn1ca	BP ; negative regulation of cyclin-dependent protein serine/threonine kinase activity ; cell fate specification ; regulation of cell cycle ; negative regulation of mitotic cell cycle ; glial cell differentiation ; phosphorylation ; regulation of macromolecule metabolic process
brain_MT_DOWN_0_3_7_genes	ZDB-GENE-990415-277	30315	foxn4	BP ; heart looping ; atrioventricular canal development ; amacrine cell differentiation ; retina layer formation ; ventral spinal cord interneuron fate commitment ; regulation of heart contraction ; regulation of DNA-templated transcription ; nervous system development ; heart valve development ; positive regulation of transcription by RNA polymerase II ; system development ; positive regulation …
brain_MT_DOWN_0_3_7_genes	ZDB-GENE-000406-10	58025	ccnb1	BP ; mitotic metaphase chromosome alignment ; mitotic cell cycle phase transition ; regulation of cyclin-dependent protein serine/threonine kinase activity ; oocyte maturation ; cell cycle ; cell division	AMBIGUOUS
brain_MT_DOWN_0_3_7_genes	ZDB-GENE-980526-114	30141	dlb	BP ; cell communication ; midbrain development ; Notch signaling pathway ; cell differentiation ; nervous system development ; diencephalon development ; negative regulation of Notch signaling pathway	AMBIGUOUS
brain_MT_DOWN_0_3_7_genes	ZDB-GENE-070112-652	570062	ncaph	BP ; chromosome condensation ; mitotic chromosome condensation ; cell cycle ; cell division ; mitotic sister chromatid segregation	AMBIGUOUS
brain_MT_DOWN_0_3_7_genes	ZDB-GENE-030131-8155	336211	zwi	CC ; myelin sheath	Non ATH genes differentially expressed
brain_MT_DOWN_0_3_7_genes	ZDB-GENE-030131-8332	100537752	si:dkey-204f11.64	BP ; G protein-coupled receptor signaling pathway ; signal transduction
brain_MT_DOWN_0_3_7_genes	ZDB-GENE-120215-126	562406	si:dkey-283b1.7	BP ; negative regulation of BMP signaling pathway	ATH5
brain_MT_DOWN_0_3_7_genes	ZDB-GENE-040801-201	445070	cldnk	BP ; cell adhesion ; bicellular tight junction assembly
brain_MT_DOWN_0_3_7_genes	ZDB-GENE-040624-7	415134	mafga	BP ; regulation of epidermal cell differentiation ; regulation of DNA-templated transcription ; regulation of transcription by RNA polymerase II ; positive regulation of DNA-templated transcription	Non ATH genes differentially expressed
brain_MT_DOWN_0_3_7_genes	ZDB-GENE-030909-6	566409	mcm6	MF ; nucleotide binding ; ATP binding ; single-stranded DNA binding ; DNA helicase activity ; hydrolase activity ; single-stranded 3'-5' DNA helicase activity ; DNA binding ; helicase activity	Non ATH genes differentially expressed
brain_MT_DOWN_0_3_7_genes	ZDB-GENE-040426-2044	406353	cdc20	BP ; positive regulation of anaphase-promoting complex-dependent catabolic process ; cell division ; anaphase-promoting complex-dependent catabolic process ; cell cycle	AMBIGUOUS
brain_MT_DOWN_0_3_7_genes	ZDB-GENE-060929-860	767754	cenpe	BP ; microtubule-based movement ; mitotic cell cycle ; system development	Non ATH genes differentially expressed
brain_MT_DOWN_0_3_7_genes	ZDB-GENE-980526-29	30131	dla	BP ; embryonic pattern specification ; Notch signaling pathway ; nervous system development ; cell development ; notochord cell differentiation ; regulation of Notch signaling pathway ; diencephalon development ; angiogenesis ; cell communication ; midbrain development ; ventral spinal cord interneuron differentiation ; negative regulation of Notch signaling pathway ; floor plate development ; ne…
brain_MT_DOWN_0_3_7_genes	ZDB-GENE-030131-105	321452	smc2	BP ; chromosome condensation ; mitotic chromosome condensation ; chromosome organization ; cell cycle	ATH2
brain_MT_DOWN_0_3_7_genes	ZDB-GENE-030131-5437	327226	knl1	BP ; cell division ; attachment of spindle microtubules to kinetochore ; protein localization to kinetochore
brain_MT_DOWN_0_3_7_genes	ZDB-GENE-040426-737	556493	ncapd3	BP ; chromosome condensation ; mitotic chromosome condensation ; cell cycle ; cell division ; meiotic chromosome condensation	AMBIGUOUS
brain_MT_DOWN_0_3_7_genes	ZDB-GENE-021115-7	280649	plk1	BP ; cell division ; retina development in camera-type eye ; mitotic cell cycle ; cell cycle ; mitotic spindle organization ; phosphorylation
brain_MT_DOWN_0_3_7_genes	ZDB-GENE-041111-282	492707	ncapg	BP ; chromosome condensation ; mitotic chromosome condensation ; cell cycle ; cell division ; mitotic sister chromatid segregation	AMBIGUOUS
brain_MT_DOWN_0_3_7_genes	ZDB-GENE-081105-143	560446	tgfbr2l	BP ; cell surface receptor protein serine/threonine kinase signaling pathway ; cellular response to growth factor stimulus ; apoptotic process ; heart development ; cell differentiation ; protein phosphorylation ; phosphorylation ; transforming growth factor beta receptor signaling pathway	ATH5
brain_MT_DOWN_0_3_7_genes	ZDB-GENE-050417-29	550236	cdca7a	BP ; regulation of DNA-templated transcription ; thymus development ; cell cycle ; cell division ; regulation of hematopoietic stem cell differentiation
brain_MT_DOWN_0_3_7_genes
brain_MT_DOWN_0_3_7_genes	ZDB-GENE-030123-1	317763	ttk	BP ; cell division ; mitotic cell cycle checkpoint signaling ; female meiosis chromosome segregation ; peptidyl-serine phosphorylation ; fin regeneration ; anatomical structure homeostasis ; protein localization to kinetochore ; male meiosis chromosome segregation ; mitotic spindle assembly checkpoint signaling ; meiotic spindle assembly checkpoint signaling ; cell cycle ; tissue regeneration ; n…
brain_MT_DOWN_0_3_7_genes	ZDB-GENE-030131-1173	322453	prss59.1	BP ; proteolysis
brain_MT_DOWN_0_3_7_genes	ZDB-GENE-081104-75	100307076	bub1	BP ; mitotic spindle assembly checkpoint signaling ; phosphorylation ; meiotic sister chromatid cohesion, centromeric	Non ATH genes differentially expressed
brain_MT_DOWN_0_3_7_genes	ZDB-GENE-060810-28	553348	igsf9b	BP ; cell-cell adhesion	Non ATH genes differentially expressed
brain_MT_DOWN_0_3_7_genes	ZDB-GENE-030131-6149	334217	elovl7a	BP ; lipid metabolic process ; fatty acid biosynthetic process ; unsaturated fatty acid biosynthetic process ; fatty acid elongation, saturated fatty acid ; fatty acid elongation, polyunsaturated fatty acid ; long-chain fatty-acyl-CoA biosynthetic process ; sphingolipid biosynthetic process ; fatty acid metabolic process ; very long-chain fatty acid biosynthetic process ; fatty acid elongation, m…	Non ATH genes differentially expressed
brain_MT_DOWN_0_3_7_genes	ZDB-GENE-070103-4	100033387	nefmb	BP ; neurofilament bundle assembly	Non ATH genes differentially expressed
brain_MT_DOWN_0_3_7_genes	ZDB-GENE-041111-205	497403	cenpf	BP ; kidney development ; heart looping ; metaphase chromosome alignment ; ventricular system development ; regulation of G2/M transition of mitotic cell cycle ; mitotic cell cycle ; cilium assembly	Non ATH genes differentially expressed
brain_MT_DOWN_0_3_7_genes	ZDB-GENE-980526-395	30602	sox11a	BP ; negative regulation of smoothened signaling pathway ; closure of optic fissure ; anatomical structure morphogenesis ; positive regulation of transcription by RNA polymerase II ; camera-type eye morphogenesis ; neuron differentiation ; lens development in camera-type eye ; negative regulation of transcription by RNA polymerase II ; retinal rod cell development ; brain development
brain_MT_DOWN_0_3_7_genes	ZDB-GENE-020426-1	195818	kif11	BP ; cell division ; regulation of cell cycle ; spindle elongation ; mitotic spindle assembly ; cell cycle ; angiogenesis ; microtubule-based movement ; system development ; neurogenesis
brain_MT_DOWN_0_3_7_genes	ZDB-GENE-030616-400	368848	g2e3	MF ; metal ion binding ; ubiquitin-protein transferase activity	Non ATH genes differentially expressed
brain_MT_DOWN_0_3_7_genes	ZDB-GENE-040426-2889	554826	crip2	BP ; heart contraction ; heart development	ATH5
brain_MT_DOWN_0_3_7_genes	ZDB-GENE-041014-170	570732	kidins220a	BP ; phosphorylation	Non ATH genes differentially expressed
brain_MT_DOWN_0_3_7_genes	ZDB-GENE-001202-1	64264	plp1a	BP ; central nervous system myelination ; axon development ; myelination	Non ATH genes differentially expressed
brain_MT_DOWN_0_3_7_genes	ZDB-GENE-050302-31	503792	gpc2	BP ; regulation of signal transduction
brain_MT_DOWN_0_3_7_genes	ZDB-GENE-030131-4400	325675	col1a1b	BP ; extracellular matrix organization ; skeletal system development
brain_MT_DOWN_0_3_7_genes	ZDB-GENE-030131-2453	323733	top2a	BP ; mitotic S phase ; resolution of meiotic recombination intermediates ; animal organ regeneration ; sister chromatid segregation ; chromosome condensation ; DNA topological change ; DNA metabolic process ; positive regulation of transcription by RNA polymerase II ; chromosome segregation	ATH2
brain_MT_DOWN_0_3_7_genes	ZDB-GENE-040912-160	447853	dlgap5	BP ; kinetochore assembly ; signaling ; centrosome localization ; mitotic spindle organization ; chromosome segregation ; regulation of mitotic cell cycle	AMBIGUOUS
brain_MT_DOWN_0_3_7_genes	ZDB-GENE-030131-9771	564521	mki67	BP ; regulation of chromosome segregation ; regulation of mitotic nuclear division ; cell cycle	AMBIGUOUS
brain_MT_DOWN_0_3_7_genes	ZDB-GENE-030128-2	326281	mbpa	MF ; structural constituent of myelin sheath	Non ATH genes differentially expressed
brain_MT_DOWN_0_3_7_genes	ZDB-GENE-030131-4486	562517	anln	BP ; podocyte development ; actomyosin contractile ring assembly ; septin ring organization ; glomerular filtration ; asymmetric cell division ; mitotic cytokinesis ; glomerular basement membrane development
brain_MT_DOWN_0_3_7_genes	ZDB-GENE-060503-786	100034507	cdk6	MF ; nucleotide binding ; protein serine/threonine kinase activity ; cyclin binding ; ATP binding ; cyclin-dependent protein serine/threonine kinase activity ; transferase activity ; protein kinase activity ; kinase activity	Non ATH genes differentially expressed
brain_MT_DOWN_0_3_7_genes	ZDB-GENE-000208-21	30453	kifc1	BP ; microtubule-based movement ; system development ; mitotic spindle assembly
brain_MT_DOWN_0_3_7_genes	ZDB-GENE-070112-422	791138	sgo1	BP ; meiotic chromosome segregation ; retinal pigment epithelium development ; regulation of heart contraction ; homeostasis of number of retina cells ; cell cycle ; cell division ; chromosome segregation	AMBIGUOUS
brain_MT_DOWN_0_3_7_genes	ZDB-GENE-031006-14	678630	stmn1a	BP ; microtubule depolymerization ; neuron projection development ; regulation of microtubule polymerization or depolymerization	Non ATH genes differentially expressed
brain_MT_DOWN_0_3_7_genes	ZDB-GENE-030131-913	799954	ddah2	BP ; arginine metabolic process ; citrulline metabolic process ; positive regulation of nitric oxide biosynthetic process	Non ATH genes differentially expressed
brain_MT_DOWN_0_3_7_genes	ZDB-GENE-050913-48	570332	zgc:114130	BP ; positive regulation of nuclear-transcribed mRNA catabolic process, deadenylation-dependent decay ; 3'-UTR-mediated mRNA destabilization	Non ATH genes differentially expressed
brain_MT_DOWN_0_3_7_genes	ZDB-GENE-030131-9652	107966129	tpx2	BP ; regulation of mitotic spindle organization	Non ATH genes differentially expressed
brain_MT_DOWN_0_3_7_genes	ZDB-GENE-030730-1	266958	neurod4	BP ; axon development ; neural plate morphogenesis ; positive regulation of neurogenesis ; camera-type eye development ; regulation of DNA-templated transcription ; nervous system development ; cell differentiation ; positive regulation of transcription by RNA polymerase II ; habenula development ; olfactory placode development	AMBIGUOUS
brain_MT_DOWN_0_3_7_genes	ZDB-GENE-040426-1545	393796	kif4	BP ; microtubule-based movement ; system development ; spindle elongation ; mitotic spindle organization
brain_MT_DOWN_0_3_7_genes	ZDB-GENE-040426-2321	406507	gadd45gb.1	BP ; regulation of cell cycle	Non ATH genes differentially expressed
brain_MT_DOWN_0_3_7_genes	ZDB-GENE-030131-5801	327590	tk1	BP ; phosphorylation ; DNA biosynthetic process ; thymidine metabolic process	Non ATH genes differentially expressed
brain_MT_DOWN_0_3_7_genes	ZDB-GENE-050417-242	550431	cldn19	BP ; cell adhesion ; bicellular tight junction assembly
brain_MT_DOWN_0_3_7_genes	ZDB-GENE-110131-9	100000938	cass4	BP ; cell adhesion	Non ATH genes differentially expressed
brain_MT_DOWN_0_3_7_genes	ZDB-GENE-040426-2741	406715	cdk2	MF ; nucleotide binding ; protein serine/threonine kinase activity ; cyclin binding ; ATP binding ; cyclin-dependent protein serine/threonine kinase activity ; phosphotransferase activity, alcohol group as acceptor ; transferase activity ; protein kinase activity ; kinase activity	Non ATH genes differentially expressed
brain_MT_DOWN_0_3_7_genes	ZDB-GENE-050309-240	564235	hunk	BP ; phosphorylation ; intracellular signal transduction
brain_MT_DOWN_0_3_7_genes	ZDB-GENE-030616-512	368621	si:busm1-57f23.1	MF ; cysteine-type endopeptidase inhibitor activity	Non ATH genes differentially expressed
brain_MT_DOWN_0_3_7_genes	ZDB-GENE-090112-3	571786	fbn2b	BP ; endocardium morphogenesis ; vasculogenesis ; regulation of cell proliferation involved in heart valve morphogenesis ; notochord morphogenesis ; endocardial cell development ; cell adhesion ; anatomical structure morphogenesis ; heart morphogenesis	Non ATH genes differentially expressed
brain_MT_DOWN_0_3_7_genes	ZDB-GENE-030131-5366	563212	chaf1a	BP ; nucleosome assembly ; DNA repair ; DNA replication-dependent chromatin assembly ; DNA replication ; cell cycle ; DNA damage response	ATH2
brain_MT_DOWN_0_3_7_genes	ZDB-GENE-050208-620	554173	aspm	BP ; mitotic cell cycle ; establishment of meiotic spindle localization ; spindle organization
brain_MT_DOWN_0_3_7_genes	ZDB-GENE-241021-1	555957	sb:eu779
brain_MT_DOWN_0_3_7_genes	ZDB-GENE-020419-24	192338	mcm2	MF ; nucleotide binding ; ATP binding ; single-stranded DNA binding ; hydrolase activity ; 3'-5' DNA helicase activity ; single-stranded DNA helicase activity ; DNA binding ; helicase activity ; chromatin binding	Non ATH genes differentially expressed
brain_MT_DOWN_0_3_7_genes
brain_MT_DOWN_0_3_7_genes	ZDB-GENE-041111-260	565952	e2f8	BP ; positive regulation of DNA endoreduplication ; sprouting angiogenesis ; motor neuron axon guidance ; cell cycle comprising mitosis without cytokinesis ; positive regulation of transcription by RNA polymerase II ; hepatocyte differentiation ; cell cycle ; regulation of DNA-templated transcription ; negative regulation of DNA-templated transcription ; negative regulation of cytokinesis ; lymph…	ATH2
brain_MT_DOWN_0_3_7_genes	ZDB-GENE-030131-1171	322451	ctrb.1	BP ; proteolysis
brain_MT_DOWN_0_3_7_genes	ZDB-GENE-030131-305	100000219	si:dkey-225f5.4	CC ; kinetochore
brain_MT_DOWN_0_3_7_genes
brain_MT_DOWN_0_3_7_genes
brain_MT_DOWN_0_3_7_genes	ZDB-GENE-030131-904	445386	ndc80	BP ; metaphase chromosome alignment ; attachment of mitotic spindle microtubules to kinetochore ; cell cycle ; mitotic spindle organization ; positive regulation of mitotic cell cycle spindle assembly checkpoint ; cell division ; chromosome segregation
brain_MT_DOWN_0_3_7_genes	ZDB-GENE-080903-1	566728	olig3	BP ; sensory organ development ; axon development ; positive regulation of transcription by RNA polymerase II	Non ATH genes differentially expressed
brain_MT_DOWN_0_3_7_genes	ZDB-GENE-041114-171	492815	cdca8	BP ; cell division ; heart development ; mitotic sister chromatid segregation ; cell cycle	AMBIGUOUS
brain_MT_DOWN_0_3_7_genes	ZDB-GENE-060929-1258	558182	igf2bp1	BP ; mRNA transport ; regulation of translation ; nervous system development ; regulation of hepatocyte proliferation ; neural retina development ; regulation of gene expression	ATH6
brain_MT_DOWN_0_3_7_genes	ZDB-GENE-021209-1	286747	mcm5	MF ; nucleotide binding ; DNA replication origin binding ; ATP binding ; single-stranded DNA binding ; hydrolase activity ; 3'-5' DNA helicase activity ; single-stranded DNA helicase activity ; DNA binding ; helicase activity	Non ATH genes differentially expressed
brain_MT_DOWN_0_3_7_genes	ZDB-GENE-070410-90	561924	ddit3	MF ; DNA binding ; DNA-binding transcription activator activity, RNA polymerase II-specific ; RNA polymerase II cis-regulatory region sequence-specific DNA binding ; protein heterodimerization activity ; transcription factor binding ; DNA-binding transcription factor activity	Non ATH genes differentially expressed
brain_MT_DOWN_0_3_7_genes	ZDB-GENE-050506-59	552978	ncapd2	BP ; mitotic sister chromatid segregation ; chromosome condensation ; mitotic cell cycle ; mitotic chromosome condensation ; cell cycle ; cell division ; meiotic chromosome condensation	AMBIGUOUS
brain_MT_DOWN_0_3_7_genes	ZDB-GENE-040426-1947	406285	chaf1b	BP ; nucleosome assembly ; retina development in camera-type eye ; embryonic organ development ; DNA replication-dependent chromatin assembly ; mitotic cell cycle	ATH2
brain_MT_DOWN_0_3_7_genes	ZDB-GENE-030804-13	564374	cdca3	BP ; cell division ; cell cycle	AMBIGUOUS
brain_MT_DOWN_0_3_7_genes	ZDB-GENE-000616-2	58125	dedd1	BP ; apoptotic process ; regulation of apoptotic process ; extrinsic apoptotic signaling pathway via death domain receptors	Non ATH genes differentially expressed
brain_MT_DOWN_0_3_7_genes	ZDB-GENE-110408-10	100535672	prss59.2	BP ; proteolysis
brain_MT_DOWN_0_3_7_genes	ZDB-GENE-130201-1	100332760	mex3a	MF ; metal ion binding ; nucleic acid binding ; RNA binding	Non ATH genes differentially expressed
brain_MT_DOWN_0_3_7_genes
brain_MT_DOWN_0_3_7_genes	ZDB-GENE-000308-1	30967	igf2bp3	BP ; mRNA transport ; regulation of embryonic development ; regulation of translation ; germ cell development ; regulation of gene expression ; nervous system development ; sex determination ; germ cell migration ; CRD-mediated mRNA stabilization	ATH6
brain_MT_DOWN_0_3_7_genes	ZDB-GENE-030131-1768	323919	alcamb	BP ; axonogenesis involved in innervation ; retinal ganglion cell axon guidance ; cell adhesion ; forebrain cell migration	Non ATH genes differentially expressed
brain_MT_DOWN_0_3_7_genes	ZDB-GENE-030131-9888	100001904	ccnjl	BP ; mitotic cell cycle phase transition ; regulation of cyclin-dependent protein serine/threonine kinase activity	Non ATH genes differentially expressed
brain_MT_DOWN_0_3_7_genes	ZDB-GENE-980526-488	100000160	fgfr4	BP ; cell surface receptor protein tyrosine kinase signaling pathway ; fibroblast growth factor receptor signaling pathway ; multicellular organism development ; positive regulation of ERK1 and ERK2 cascade ; regulation of bile acid biosynthetic process ; positive regulation of kinase activity ; phosphorylation ; regulation of hematopoietic stem cell differentiation	AMBIGUOUS
brain_MT_DOWN_0_3_7_genes	ZDB-GENE-040801-171	445044	rs1a	BP ; regulation of response to external stimulus	Non ATH genes differentially expressed
brain_MT_DOWN_0_3_7_genes	ZDB-GENE-030131-9544	337598	mcm4	MF ; nucleotide binding ; ATP binding ; single-stranded DNA binding ; DNA helicase activity ; hydrolase activity ; single-stranded DNA helicase activity ; DNA binding ; chromatin binding ; helicase activity	Non ATH genes differentially expressed
brain_MT_DOWN_0_3_7_genes	ZDB-GENE-040426-2039	406350	uhrf1	MF ; metal ion binding ; DNA binding ; transferase activity ; ubiquitin protein ligase activity	Non ATH genes differentially expressed
brain_MT_DOWN_0_3_7_genes	ZDB-GENE-030131-6690	569937	ckap2l	CC ; cytoplasm ; centrosome ; cytosol ; mitotic spindle	AMBIGUOUS
brain_MT_DOWN_0_3_7_genes	ZDB-GENE-080204-34	561788	kif22	BP ; central nervous system projection neuron axonogenesis ; somitogenesis ; eye morphogenesis ; axonogenesis ; thigmotaxis ; microtubule-based movement ; brain development	Non ATH genes differentially expressed
brain_MT_DOWN_0_3_7_genes	ZDB-GENE-110914-122	101883146	ppp1r3aa	BP ; regulation of glycogen biosynthetic process	Non ATH genes differentially expressed
brain_MT_DOWN_0_3_7_genes	ZDB-GENE-040426-777	393203	prc1b	BP ; mitotic spindle midzone assembly ; microtubule cytoskeleton organization	Non ATH genes differentially expressed
brain_MT_DOWN_0_3_7_genes	ZDB-GENE-040426-59	81540	tyms	BP ; retina development in camera-type eye ; methylation ; dTTP biosynthetic process ; dTMP biosynthetic process ; eye development ; nucleotide biosynthetic process	ATH6
brain_MT_DOWN_0_3_7_genes	ZDB-GENE-030131-2126	323406	krcp
brain_MT_DOWN_0_3_7_genes	ZDB-GENE-031114-2	386721	sinhcafl	BP ; regulation of transcription by RNA polymerase II	Non ATH genes differentially expressed
brain_MT_DOWN_0_3_7_genes	ZDB-GENE-150720-1	560364	adamts7
brain_MT_DOWN_0_3_7_genes	ZDB-GENE-060526-205	566223	atf5a	BP ; regulation of DNA-templated transcription ; regulation of transcription by RNA polymerase II	Non ATH genes differentially expressed
brain_MT_DOWN_0_3_7_genes	ZDB-GENE-060526-98	799923	fkbp15a	MF ; isomerase activity ; peptidyl-prolyl cis-trans isomerase activity	Non ATH genes differentially expressed
brain_MT_DOWN_0_3_7_genes	ZDB-GENE-030131-6218	556540	niban2b
brain_MT_DOWN_0_3_7_genes
brain_MT_DOWN_0_3_7_genes	ZDB-GENE-030131-9794	321053	mybphb
brain_MT_DOWN_0_3_7_genes	ZDB-GENE-040426-968	394119	rad54l	BP ; double-strand break repair via synthesis-dependent strand annealing ; reciprocal meiotic recombination	ATH2
brain_MT_DOWN_0_3_7_genes	ZDB-GENE-110603-1	100005620	ccdc39	BP ; determination of left/right symmetry ; cilium-dependent cell motility ; inner dynein arm assembly ; epithelial cilium movement involved in determination of left/right asymmetry ; cilium movement	Non ATH genes differentially expressed
brain_MT_DOWN_0_3_7_genes	ZDB-GENE-990415-83	30230	inab	BP ; neuron projection morphogenesis ; intermediate filament organization	Non ATH genes differentially expressed
brain_MT_DOWN_0_3_7_genes	ZDB-GENE-990603-5	30724	melk	BP ; cell population proliferation ; protein phosphorylation ; hemopoiesis ; apoptotic process ; neural precursor cell proliferation ; erythrocyte development ; regulation of heart contraction ; positive regulation of apoptotic process ; cell cycle ; phosphorylation ; intracellular signal transduction	AMBIGUOUS
brain_MT_DOWN_0_3_7_genes	ZDB-GENE-060616-129	553508	ugt8	BP ; galactosylceramide biosynthetic process	Non ATH genes differentially expressed
brain_MT_DOWN_0_3_7_genes	ZDB-GENE-090313-379	557879	haspin	BP ; phosphorylation ; mitotic cell cycle ; intracellular signal transduction
brain_MT_DOWN_0_3_7_genes	ZDB-GENE-060810-13	100144563	spc25	BP ; cell division ; chromosome segregation ; cell cycle	ATH2
brain_MT_DOWN_0_3_7_genes	ZDB-GENE-040801-77	445164	tuba8l3	BP ; microtubule cytoskeleton organization ; myelination ; microtubule-based process ; mitotic cell cycle ; glial cell development	Non ATH genes differentially expressed
brain_MT_DOWN_0_3_7_genes	ZDB-GENE-041001-157	799957	cyp2ad6	BP ; organic acid metabolic process ; xenobiotic metabolic process	Non ATH genes differentially expressed
brain_MT_DOWN_0_3_7_genes	ZDB-GENE-040426-752	394025	nek2	BP ; phosphorylation ; chromosome segregation ; retinal rod cell development	ATH2
brain_MT_DOWN_0_3_7_genes	ZDB-GENE-040511-1	334304	ela2l	BP ; proteolysis
brain_MT_DOWN_0_3_7_genes	ZDB-GENE-041210-354	100006131	fhad1
brain_MT_DOWN_0_3_7_genes	ZDB-GENE-050417-231	550421	znf367	BP ; regulation of transcription by RNA polymerase II	Non ATH genes differentially expressed
brain_MT_DOWN_0_3_7_genes	ZDB-GENE-081105-75	797618	si:ch211-261n11.8	BP ; positive regulation of peptidyl-tyrosine phosphorylation ; negative regulation of alpha-beta T cell proliferation ; positive regulation of cytokine production involved in immune response ; defense response to Gram-positive bacterium ; defense response to Gram-negative bacterium ; positive regulation of T cell migration	ATH1
brain_MT_DOWN_0_3_7_genes
brain_MT_DOWN_0_3_7_genes	ZDB-GENE-050417-414	550562	spinb	BP ; gamete generation	ATH6
brain_MT_DOWN_0_3_7_genes	ZDB-GENE-030131-1665	436999	wdhd1	BP ; DNA repair ; mitotic cell cycle ; DNA-templated DNA replication	ATH2
brain_MT_DOWN_0_3_7_genes	ZDB-GENE-060810-148	565515	wdr35	BP ; intraciliary retrograde transport ; cell projection organization ; cilium assembly	Non ATH genes differentially expressed
brain_MT_DOWN_0_3_7_genes	ZDB-GENE-090312-180	559721	chst3a	MF ; chondroitin 6-sulfotransferase activity ; N-acetylglucosamine 6-O-sulfotransferase activity ; transferase activity ; sulfotransferase activity	Non ATH genes differentially expressed
brain_MT_DOWN_0_3_7_genes	ZDB-GENE-040426-1924	406265	agpat4	MF ; acyltransferase activity ; transferase activity ; 1-acylglycerol-3-phosphate O-acyltransferase activity	Non ATH genes differentially expressed
brain_MT_DOWN_0_3_7_genes	ZDB-GENE-030131-3191	558350	eme1	BP ; mitotic intra-S DNA damage checkpoint signaling ; double-strand break repair ; resolution of meiotic recombination intermediates ; DNA repair ; replication fork processing ; DNA recombination ; DNA damage response	ATH2
brain_MT_DOWN_0_3_7_genes	ZDB-GENE-050228-1	550600	her13	BP ; regulation of DNA-templated transcription ; regulation of transcription by RNA polymerase II ; regulation of neurogenesis ; anterior/posterior pattern specification
brain_MT_DOWN_0_3_7_genes	ZDB-GENE-040426-2105	406380	slc7a1b
brain_MT_DOWN_0_3_7_genes	ZDB-GENE-030131-1917	323197	racgap1	BP ; microtubule cytoskeleton organization ; cell development ; animal organ development ; mitotic spindle midzone assembly ; heart development ; mitotic cytokinesis ; signal transduction ; system development ; Rho protein signal transduction
brain_MT_DOWN_0_3_7_genes	ZDB-GENE-041220-3	494476	tfr2	BP ; transferrin transport ; multicellular organismal-level iron ion homeostasis	Non ATH genes differentially expressed
brain_MT_DOWN_0_3_7_genes	ZDB-GENE-091204-283	797096	nim1kb	BP ; phosphorylation ; intracellular signal transduction ; protein phosphorylation
brain_MT_DOWN_0_3_7_genes	ZDB-GENE-041007-1	445390	mybl2b	BP ; mitotic cell cycle ; positive regulation of transcription by RNA polymerase II	Non ATH genes differentially expressed
brain_MT_DOWN_0_3_7_genes	ZDB-GENE-050517-26	559093	abcc13	BP ; transmembrane transport	Non ATH genes differentially expressed
brain_MT_DOWN_0_3_7_genes	ZDB-GENE-091204-294	566349	pxdc1b	MF ; phosphatidylinositol binding	Non ATH genes differentially expressed
brain_MT_DOWN_0_3_7_genes	ZDB-GENE-991206-8	30174	nog1	BP ; dorsal/ventral pattern formation ; negative regulation of endodermal cell fate specification ; negative regulation of cell differentiation ; osteoblast differentiation ; cartilage development ; cell differentiation ; negative regulation of BMP signaling pathway	ATH5
brain_MT_DOWN_0_3_7_genes	ZDB-GENE-031118-197	386897	asf1ba	BP ; chromatin organization ; DNA replication-dependent chromatin assembly	AMBIGUOUS
brain_MT_DOWN_0_3_7_genes	ZDB-GENE-030131-4928	326729	pif1	MF ; nucleotide binding ; ATP binding ; DNA helicase activity ; hydrolase activity ; DNA binding ; 5'-3' DNA helicase activity ; helicase activity ; ATP hydrolysis activity	Non ATH genes differentially expressed
brain_MT_DOWN_0_3_7_genes	ZDB-GENE-040930-6	445401	cenpl	CC ; chromosome ; chromosome, centromeric region ; nucleus	AMBIGUOUS
brain_MT_DOWN_0_3_7_genes	ZDB-GENE-081022-187	792608	knstrn	BP ; spindle organization ; chromosome segregation ; regulation of attachment of spindle microtubules to kinetochore ; mitotic sister chromatid segregation	AMBIGUOUS
brain_MT_DOWN_0_3_7_genes	ZDB-GENE-050420-46	566140	cthrc1b	CC ; collagen trimer	Non ATH genes differentially expressed
brain_MT_DOWN_0_3_7_genes	ZDB-GENE-031222-4	394198	fosab	BP ; multicellular organismal response to stress ; cardiac muscle tissue regeneration ; regulation of DNA-templated transcription ; regulation of transcription by RNA polymerase II ; hematopoietic stem cell differentiation
brain_MT_DOWN_0_3_7_genes	ZDB-GENE-041117-1	403061	ela2	BP ; proteolysis
brain_MT_DOWN_0_3_7_genes	ZDB-GENE-040426-2710	406695	cdc45	BP ; double-strand break repair via break-induced replication ; DNA replication ; cell cycle ; cell division ; mitotic DNA replication preinitiation complex assembly ; DNA replication initiation	ATH2
brain_MT_DOWN_0_3_7_genes	ZDB-GENE-041111-230	492655	tonsl	BP ; DNA repair ; replication fork processing ; chromatin organization ; double-strand break repair via homologous recombination ; DNA damage response	ATH2
brain_MT_DOWN_0_3_7_genes	ZDB-GENE-081104-345	100307086	pttg1	BP ; homologous chromosome segregation ; chromosome organization	Non ATH genes differentially expressed
brain_MT_DOWN_0_3_7_genes	ZDB-GENE-050506-32	564240	si:dkey-6i22.5	BP ; cell division ; chromosome segregation ; cell cycle	ATH2
brain_MT_DOWN_0_3_7_genes	ZDB-GENE-030826-1	373110	birc5a	BP ; vasculogenesis ; positive regulation of protein ubiquitination ; regulation of cell cycle ; heart development ; neuron differentiation ; negative regulation of apoptotic process ; blood vessel morphogenesis ; angiogenesis ; regulation of neuron apoptotic process ; positive regulation of angiogenesis ; neurogenesis	AMBIGUOUS
brain_MT_DOWN_0_3_7_genes	ZDB-GENE-091112-2	567383	recql4	BP ; DNA replication	ATH2
brain_MT_DOWN_0_3_7_genes
brain_MT_DOWN_0_3_7_genes
brain_MT_DOWN_0_3_7_genes	ZDB-GENE-040426-896	393162	chek1	BP ; DNA damage checkpoint signaling ; mitotic G2 DNA damage checkpoint signaling ; intrinsic apoptotic signaling pathway in response to DNA damage ; protein phosphorylation ; phosphorylation ; intracellular signal transduction
brain_MT_DOWN_0_3_7_genes	ZDB-GENE-030131-337	321618	h1-0	BP ; chromosome condensation ; nucleosome assembly ; negative regulation of DNA recombination ; anatomical structure development	Non ATH genes differentially expressed
brain_MT_DOWN_0_3_7_genes	ZDB-GENE-040808-55	445282	cela1.6	BP ; proteolysis
brain_MT_DOWN_0_3_7_genes	ZDB-GENE-030131-2905	324185	fanci	BP ; DNA repair	ATH2
brain_MT_DOWN_0_3_7_genes	ZDB-GENE-030131-5502	327291	cbx2	BP ; negative regulation of transcription by RNA polymerase II	Non ATH genes differentially expressed
brain_MT_DOWN_0_3_7_genes	ZDB-GENE-050609-8	554000	pcdh1g13	BP ; cell adhesion	Non ATH genes differentially expressed
brain_MT_DOWN_0_3_7_genes	ZDB-GENE-980526-549	30457	acvr2ba	BP ; cell surface receptor protein serine/threonine kinase signaling pathway ; skeletal system development ; cellular response to growth factor stimulus ; cartilage development ; hindbrain development ; neural crest cell migration ; protein phosphorylation ; phosphorylation ; activin receptor signaling pathway	ATH5
brain_MT_DOWN_0_3_7_genes	ZDB-GENE-061212-2	558461	elnb	MF ; extracellular matrix structural constituent	Non ATH genes differentially expressed
brain_MT_DOWN_0_3_7_genes
brain_MT_DOWN_0_3_7_genes	ZDB-GENE-080213-5	100007842	zgc:174314	BP ; regulation of transcription by RNA polymerase II	Non ATH genes differentially expressed
brain_MT_DOWN_0_3_7_genes	ZDB-LINCRNAG-110914-18	101885763	si:ch211-199m9.3
brain_MT_DOWN_0_3_7_genes
brain_MT_DOWN_0_3_7_genes
brain_MT_DOWN_0_3_7_genes	ZDB-GENE-060308-1	561090	kcnj8	BP ; potassium ion transport ; potassium ion import across plasma membrane ; monoatomic ion transport ; regulation of monoatomic ion transmembrane transport	Non ATH genes differentially expressed
brain_MT_DOWN_0_3_7_genes	ZDB-GENE-030904-8	373869	vax2	BP ; regulation of retinal ganglion cell axon guidance ; retina development in camera-type eye ; central nervous system development ; closure of optic fissure ; negative regulation of intrinsic apoptotic signaling pathway by p53 class mediator ; retina morphogenesis in camera-type eye ; forebrain development ; regulation of DNA-templated transcription ; neuron differentiation ; Wnt signaling path…	AMBIGUOUS
brain_MT_DOWN_0_3_7_genes	ZDB-GENE-070705-557	553405	pole	BP ; nucleotide-excision repair, DNA gap filling ; DNA replication proofreading ; DNA repair ; leading strand elongation ; mitotic cell cycle ; DNA replication ; base-excision repair, gap-filling	ATH2
brain_MT_DOWN_0_3_7_genes
brain_MT_DOWN_0_3_7_genes	ZDB-GENE-050417-143	550351	lgals3bp.2	MF ; scavenger receptor activity	Non ATH genes differentially expressed
brain_MT_DOWN_0_3_7_genes	ZDB-GENE-030131-2993	567490	farp2	MF ; guanyl-nucleotide exchange factor activity ; cytoskeletal protein binding	Non ATH genes differentially expressed
brain_MT_DOWN_0_3_7_genes	ZDB-GENE-030131-2997	570479	ska3	BP ; cell division ; mitotic cell cycle ; chromosome segregation ; cell cycle	ATH2
brain_MT_DOWN_0_3_7_genes	ZDB-GENE-070912-275	101886066	si:ch211-283e2.7
brain_MT_DOWN_0_3_7_genes	ZDB-GENE-040801-59	572562	gins4	BP ; double-strand break repair via break-induced replication ; DNA replication ; DNA-templated DNA replication	ATH2
brain_MT_DOWN_0_3_7_genes	ZDB-GENE-170829-1	100000884	xkr5b	CC ; plasma membrane ; membrane
brain_MT_DOWN_0_3_7_genes	ZDB-GENE-000322-1	58114	actc1b
brain_MT_DOWN_0_3_7_genes
brain_MT_DOWN_0_3_7_genes
brain_MT_DOWN_0_3_7_genes	ZDB-GENE-990415-157	30669	mtnr1ba	BP ; G protein-coupled receptor signaling pathway ; signal transduction ; rhythmic process
brain_MT_DOWN_0_3_7_genes	ZDB-GENE-991110-14	30519	myb	BP ; definitive hemopoiesis ; regulation of neutrophil differentiation ; hematopoietic stem cell migration ; hemopoiesis ; chordate embryonic development ; mitotic cell cycle ; regulation of DNA-templated transcription ; positive regulation of transcription by RNA polymerase II ; eye development ; cilium assembly	Non ATH genes differentially expressed
brain_MT_DOWN_0_3_7_genes	ZDB-GENE-091118-46	793262	si:dkey-1d7.3	CC ; membrane
brain_MT_DOWN_0_3_7_genes	ZDB-GENE-080721-25	100170785	col9a1a	BP ; extracellular matrix organization
brain_MT_DOWN_0_3_7_genes	ZDB-GENE-050102-4	494495	ccdc191	MF ; phosphatase binding	Non ATH genes differentially expressed
brain_MT_DOWN_0_3_7_genes	ZDB-GENE-140106-225	101883978	ofcc1	CC ; membrane
brain_MT_DOWN_0_3_7_genes	ZDB-GENE-050522-493	553652	gtse1	MF ; microtubule binding	Non ATH genes differentially expressed
brain_MT_DOWN_0_3_7_genes	ZDB-GENE-050626-97	574000	tnnt2d	BP ; cardiac muscle contraction ; regulation of muscle contraction ; sarcomere organization
brain_MT_DOWN_0_3_7_genes
