## Supplementary Source data files for "TELOMERASE DEPLETION ACCELERATES AGEING OF THE ZEBRAFISH BRAIN": brain_MT_profile_0_telomere_distance_annotated.csv

Selected	Weight	Symbol	SPOT	mutant_2	mutant_9	mutant_22	Chromosome	start	end	Chromosome_length	Telomere_distance
	1.0	MAD2L1	ID_69	0.0	-1.61	-2.18	5	139791534.0	139797485.0	72500376.0	67297109.0
	1.0	DBX1A	ID_92	0.0	-1.2	-1.79	3	32138701.0	32141584.0	62628489.0	30486905.0
	1.0	CDKN1CA	ID_135	0.0	-0.63	-1.03	4	18143364.0	18145647.0	78093715.0	18143364.0
	1.0	FOXN4	ID_162	0.0	-0.92	-1.24	12	109277978.0	109309284.0	49182954.0	60126330.0
	1.0	CCNB1	ID_168	0.0	-1.36	-1.71	13	100915158.0	100923078.0	52186027.0	48737051.0
	1.0	DLB	ID_205	0.0	-1.32	-1.85	4	21692725.0	21697692.0	78093715.0	21692725.0
	1.0	NCAPH	ID_247	0.0	-1.43	-2.01	2	126945729.0	126975874.0	59640629.0	67335245.0
	1.0	ZWI	ID_268	0.0	-0.87	-1.07	3	21025153.0	21030873.0	62628489.0	21025153.0
	1.0	SI:DKEY-204F11.64	ID_315	0.0	-0.85	-1.04	1	20452255.0	20454154.0	59578282.0	20452255.0
	1.0	SI:DKEY-283B1.7	ID_332	0.0	-0.79	-1.0	17	15047079.0	15049737.0	53461100.0	15047079.0
	1.0	CLDNK	ID_333	0.0	-0.87	-1.21	8	18628147.0	18628794.0	54304671.0	18628147.0
	1.0	MAFGA	ID_342	0.0	-0.77	-1.18	7	16809557.0	16811098.0	74282399.0	16809557.0
	1.0	MCM6	ID_389	0.0	-1.27	-1.72	2	135839626.0	135876443.0	59640629.0	76235814.0
	1.0	CDC20	ID_474	0.0	-1.56	-2.51	5	131966215.0	131970512.0	72500376.0	59470136.0
	1.0	CENPE	ID_537	0.0	-1.88	-2.7	2	223636998.0	223695669.0	59640629.0	164055040.0
	1.0	DLA	ID_541	0.0	-0.97	-1.27	6	35404998.0	35409660.0	60270059.0	24860399.0
	1.0	SMC2	ID_554	0.0	-1.48	-2.03	9	104094260.0	104141419.0	56459846.0	47681573.0
	1.0	KNL1	ID_565	0.0	-2.16	-3.46	2	118877600.0	118935982.0	59640629.0	59295353.0
	1.0	NCAPD3	ID_572	0.0	-0.92	-1.34	11	134150113.0	134225504.0	45484837.0	88740667.0
	1.0	PLK1	ID_588	0.0	-1.75	-2.36	1	176716420.0	176726400.0	59578282.0	117148118.0
	1.0	NCAPG	ID_597	0.0	-1.99	-2.99	5	45827261.0	45857888.0	72500376.0	26642488.0
	1.0	TGFBR2L	ID_632	0.0	-1.28	-1.75	2	28370204.0	28379330.0	59640629.0	28370204.0
	1.0	CDCA7A	ID_633	0.0	-1.96	-3.21	21	10791688.0	10795299.0	45934066.0	10791688.0
	1.0	CABZ01066921.1	ID_660	0.0	-1.09	-1.33	9	993477.0	1001460.0	56459846.0	993477.0
	1.0	TTK	ID_716	0.0	-1.44	-1.83	1	199248427.0	199310326.0	59578282.0	139732044.0
	1.0	PRSS59.1	ID_728	0.0	-1.18	-1.61	16	26012569.0	26013851.0	55266484.0	26012569.0
	1.0	BUB1	ID_773	0.0	-2.27	-3.14	2	127643036.0	127673785.0	59640629.0	68033156.0
	1.0	IGSF9B	ID_808	0.0	-1.03	-1.32	11	133896438.0	133956968.0	45484837.0	88472131.0
	1.0	ELOVL7A	ID_811	0.0	-0.96	-1.25	5	29975030.0	29977134.0	72500376.0	29975030.0
	1.0	NEFMB	ID_821	0.0	-0.84	-1.11	7	25685026.0	25688745.0	74282399.0	25685026.0
	1.0	CENPF	ID_880	0.0	-1.6	-2.23	1	214603185.0	214664574.0	59578282.0	155086292.0
	1.0	SOX11A	ID_881	0.0	-0.86	-1.2	5	13761944.0	13763347.0	72500376.0	13761944.0
	1.0	KIF11	ID_887	0.0	-1.19	-1.58	1	235124316.0	235176766.0	59578282.0	175598484.0
	1.0	G2E3	ID_907	0.0	-2.07	-2.81	4	40749152.0	40803315.0	78093715.0	37290400.0
	1.0	CRIP2	ID_917	0.0	-0.78	-1.22	6	132221082.0	132226065.0	60270059.0	71956006.0
	1.0	KIDINS220A	ID_922	0.0	-0.92	-1.16	22	16275878.0	16328518.0	39133080.0	16275878.0
	1.0	PLP1A	ID_953	0.0	-0.79	-1.33	18	18510864.0	18515360.0	51023478.0	18510864.0
	1.0	GPC2	ID_988	0.0	-1.83	-2.27	5	138271917.0	138278267.0	72500376.0	65777891.0
	1.0	COL1A1B	ID_1122	0.0	-1.12	-1.41	4	19249292.0	19276312.0	78093715.0	19249292.0
	1.0	TOP2A	ID_1123	0.0	-2.09	-2.82	11	98883769.0	98915015.0	45484837.0	53430178.0
	1.0	DLGAP5	ID_1132	0.0	-1.14	-1.96	20	29724375.0	29759750.0	55201332.0	25441582.0
	1.0	MKI67	ID_1149	0.0	-2.31	-2.84	1	190496319.0	190522762.0	59578282.0	130944480.0
	1.0	MBPA	ID_1165	0.0	-0.86	-1.12	19	28263077.0	28270105.0	48449771.0	20179666.0
	1.0	ANLN	ID_1169	0.0	-1.61	-2.39	7	36389821.0	36453791.0	74282399.0	36389821.0
	1.0	CDK6	ID_1172	0.0	-1.17	-1.53	4	30646460.0	30829634.0	78093715.0	30646460.0
	1.0	KIFC1	ID_1181	0.0	-1.53	-2.08	17	34094633.0	34109635.0	53461100.0	19351465.0
	1.0	SGO1	ID_1209	0.0	-1.64	-2.58	2	32893685.0	32897685.0	59640629.0	26742944.0
	1.0	STMN1A	ID_1213	0.0	-0.83	-1.36	11	15455047.0	15458276.0	45484837.0	15455047.0
	1.0	DDAH2	ID_1219	0.0	-0.81	-1.33	17	35278011.0	35281071.0	53461100.0	18180029.0
	1.0	ZGC:114130	ID_1257	0.0	-1.13	-1.7	14	20586966.0	20589644.0	52660232.0	20586966.0
	1.0	TPX2	ID_1285	0.0	-1.91	-2.81	2	152689884.0	152737241.0	59640629.0	93096612.0
	1.0	NEUROD4	ID_1319	0.0	-1.5	-1.84	10	130104021.0	130116109.0	45420867.0	84695242.0
	1.0	KIF4	ID_1343	0.0	-2.38	-3.06	12	125250437.0	125319793.0	49182954.0	76136839.0
	1.0	GADD45GB.1	ID_1385	0.0	-1.36	-1.77	12	13209377.0	13210091.0	49182954.0	13209377.0
	1.0	TK1	ID_1411	0.0	-1.67	-2.52	11	117706352.0	117716918.0	45484837.0	72232081.0
	1.0	CLDN19	ID_1427	0.0	-0.95	-1.5	5	132863267.0	132868227.0	72500376.0	60367851.0
	1.0	CASS4	ID_1448	0.0	-0.76	-1.08	2	172235714.0	172275677.0	59640629.0	112635048.0
	1.0	CDK2	ID_1453	0.0	-1.14	-1.46	10	128533808.0	128540900.0	45420867.0	83120033.0
	1.0	HUNK	ID_1479	0.0	-1.78	-2.97	16	90182901.0	90296441.0	55266484.0	35029957.0
	1.0	SI:BUSM1-57F23.1	ID_1497	0.0	-1.01	-1.43	7	29487695.0	29492352.0	74282399.0	29487695.0
	1.0	FBN2B	ID_1575	0.0	-0.83	-1.29	4	27515767.0	27572186.0	78093715.0	27515767.0
	1.0	CHAF1A	ID_1596	0.0	-0.85	-1.46	19	4402640.0	4445018.0	48449771.0	4402640.0
	1.0	ASPM	ID_1616	0.0	-1.68	-2.09	1	197084121.0	197146694.0	59578282.0	137568412.0
	1.0	SB:EU779	ID_1633	0.0	-0.83	-1.03	12	10277817.0	10294996.0	49182954.0	10277817.0
	1.0	MCM2	ID_1634	0.0	-1.24	-1.75	3	127598410.0	127622436.0	62628489.0	64993947.0
	1.0	CABZ01114053.1	ID_1700	0.0	-1.07	-1.57	25	172331.0	173165.0	37502051.0	172331.0
	1.0	E2F8	ID_1828	0.0	-0.95	-1.2	1	98565717.0	98584098.0	59578282.0	39005816.0
	1.0	SI:DKEY-225F5.4	ID_2037	0.0	-1.99	-3.16	2	16530334.0	16534568.0	59640629.0	16530334.0
	1.0	ARHGEF2	ID_2524	0.0	-0.84	-1.1	2	174062976.0	174118355.0	59640629.0	114477726.0
	1.0	ZGC:101100	ID_2622	0.0	-0.85	-1.14	8	20488322.0	20491779.0	54304671.0	20488322.0
	1.0	NDC80	ID_3003	0.0	-1.16	-1.48	9	111407191.0	111440924.0	56459846.0	54981078.0
	1.0	OLIG3	ID_4461	0.0	-0.83	-1.14	6	137492199.0	137494394.0	60270059.0	77224335.0
	1.0	CDCA8	ID_4544	0.0	-0.97	-1.49	5	137176417.0	137198629.0	72500376.0	64698253.0
