## Supplementary Source data files for "TELOMERASE DEPLETION ACCELERATES AGEING OF THE ZEBRAFISH BRAIN": brain_MT_profile_3_telomere_distance_annotated.csv

Selected	Weight	Symbol	SPOT	mutant_2	mutant_9	mutant_22	Chromosome	start	end	Chromosome_length	Telomere_distance
	1.0	IGF2BP1	ID_280	0.0	-1.38	-2.57	11	95847989.0	95896766.0	45484837.0	50411929.0
	1.0	MCM5	ID_302	0.0	-1.07	-1.99	8	75836197.0	75855067.0	54304671.0	21550396.0
	1.0	DDIT3	ID_404	0.0	-0.64	-1.14	10	127126643.0	127132157.0	45420867.0	81711290.0
	1.0	NCAPD2	ID_472	0.0	-0.63	-1.36	4	157968815.0	157992020.0	78093715.0	79898305.0
	1.0	CHAF1B	ID_648	0.0	-1.28	-2.3	16	93680789.0	93703003.0	55266484.0	38436519.0
	1.0	CDCA3	ID_703	0.0	-1.37	-2.58	4	157634928.0	157638799.0	78093715.0	79545084.0
	1.0	DEDD1	ID_722	0.0	-0.65	-1.3	17	84336013.0	84353448.0	53461100.0	30892348.0
	1.0	PRSS59.2	ID_729	0.0	-0.96	-1.69	16	26017360.0	26018694.0	55266484.0	26017360.0
	1.0	MEX3A	ID_740	0.0	-1.44	-2.52	2	173989856.0	173997377.0	59640629.0	114356748.0
	1.0	PRDM8	ID_1035	0.0	-1.08	-1.9	5	98315057.0	98336850.0	72500376.0	25836474.0
	1.0	IGF2BP3	ID_1201	0.0	-0.94	-2.08	6	30506247.0	30588559.0	60270059.0	29681500.0
	1.0	ALCAMB	ID_1238	0.0	-0.6	-1.34	24	20834688.0	20902567.0	42172926.0	20834688.0
	1.0	CCNJL	ID_1365	0.0	-0.65	-1.12	5	160249083.0	160345396.0	72500376.0	87845020.0
	1.0	FGFR4	ID_1399	0.0	-0.55	-1.01	5	177086905.0	177098144.0	72500376.0	104597768.0
	1.0	RS1A	ID_1439	0.0	-1.02	-1.92	5	15896042.0	15899321.0	72500376.0	15896042.0
	1.0	MCM4	ID_1568	0.0	-0.69	-1.46	11	85258443.0	85272144.0	45484837.0	39787307.0
	1.0	UHRF1	ID_1619	0.0	-1.0	-2.3	4	14552512.0	14559996.0	78093715.0	14552512.0
	1.0	CKAP2L	ID_1968	0.0	-0.61	-1.23	2	129110130.0	129139132.0	59640629.0	69498503.0
	1.0	KIF22	ID_2965	0.0	-0.61	-1.07	1	181635183.0	181650401.0	59578282.0	122072119.0
