## Supplementary Source data files for "TELOMERASE DEPLETION ACCELERATES AGEING OF THE ZEBRAFISH BRAIN": brain_MT_profile_7_telomere_distance_annotated.csv

Selected	Weight	Symbol	SPOT	mutant_2	mutant_9	mutant_22	Chromosome	start	end	Chromosome_length	Telomere_distance
	1.0	PPP1R3AA	ID_48	0.0	0.0	-1.09	8	24794458.0	24801953.0	54304671.0	24794458.0
	1.0	PRC1B	ID_87	0.0	0.0	-1.89	3	28302109.0	28308973.0	62628489.0	28302109.0
	1.0	TYMS	ID_107	0.0	0.0	-1.8	9	113313452.0	113329536.0	56459846.0	56869690.0
	1.0	KRCP	ID_139	0.0	0.0	-1.02	7	24881680.0	24888634.0	74282399.0	24881680.0
	1.0	SINHCAFL	ID_149	0.0	0.0	-1.69	5	15641001.0	15646446.0	72500376.0	15641001.0
	1.0	ADAMTS7	ID_152	0.0	0.0	-1.27	8	90704727.0	90744328.0	54304671.0	36439657.0
	1.0	ATF5A	ID_207	0.0	0.0	-1.21	6	23431005.0	23434742.0	60270059.0	23431005.0
	1.0	FKBP15A	ID_223	0.0	0.0	-1.51	23	38417388.0	38439905.0	46223584.0	7783679.0
	1.0	NIBAN2B	ID_266	0.0	0.0	-1.26	9	29590514.0	29613320.0	56459846.0	26846526.0
	1.0	SI:DKEY-61N16.5	ID_314	0.0	0.0	-1.46	17	16179456.0	16180047.0	53461100.0	16179456.0
	1.0	MYBPHB	ID_388	0.0	0.0	-1.57	6	35368753.0	35380358.0	60270059.0	24889701.0
	1.0	RAD54L	ID_400	0.0	0.0	-1.56	5	129575378.0	129605070.0	72500376.0	57104694.0
	1.0	CCDC39	ID_532	0.0	0.0	-1.22	3	180602858.0	180684942.0	62628489.0	118056453.0
	1.0	INAB	ID_534	0.0	0.0	-1.09	1	18605793.0	18608621.0	59578282.0	18605793.0
	1.0	MELK	ID_584	0.0	0.0	-2.58	4	44300876.0	44364675.0	78093715.0	33729040.0
	1.0	UGT8	ID_593	0.0	0.0	-1.21	2	214264483.0	214332660.0	59640629.0	154692031.0
	1.0	HASPIN	ID_596	0.0	0.0	-1.83	11	73026311.0	73029120.0	45484837.0	27544283.0
	1.0	SPC25	ID_625	0.0	0.0	-1.11	1	245294408.0	245307284.0	59578282.0	185729002.0
	1.0	TUBA8L3	ID_643	0.0	0.0	-1.28	12	25347601.0	25356245.0	49182954.0	23826709.0
	1.0	CYP2AD6	ID_770	0.0	0.0	-1.2	20	25525802.0	25533739.0	55201332.0	25525802.0
	1.0	NEK2	ID_776	0.0	0.0	-1.52	1	211658657.0	211675630.0	59578282.0	152097348.0
	1.0	FHAD1	ID_805	0.0	0.0	-1.99	5	154191745.0	154310354.0	72500376.0	81809978.0
	1.0	ZNF367	ID_815	0.0	0.0	-1.96	12	106713310.0	106741040.0	49182954.0	57558086.0
	1.0	SI:CH211-261N11.8	ID_842	0.0	0.0	-1.68	7	33554773.0	33562513.0	74282399.0	33554773.0
	1.0	CT583651.1	ID_843	0.0	0.0	-1.44	8	22495431.0	22496302.0	54304671.0	22495431.0
	1.0	SPINB	ID_867	0.0	0.0	-1.75	7	29063717.0	29071130.0	74282399.0	29063717.0
	1.0	WDHD1	ID_902	0.0	0.0	-2.05	3	28786493.0	28809158.0	62628489.0	28786493.0
	1.0	WDR35	ID_1020	0.0	0.0	-1.01	14	87732049.0	87801852.0	52660232.0	35141620.0
	1.0	CHST3A	ID_1040	0.0	0.0	-1.35	2	250648576.0	250719374.0	59640629.0	191078745.0
	1.0	AGPAT4	ID_1042	0.0	0.0	-1.3	6	161129967.0	161274061.0	60270059.0	101004002.0
	1.0	EME1	ID_1139	0.0	0.0	-1.84	2	116219981.0	116229015.0	59640629.0	56588386.0
	1.0	HER13	ID_1253	0.0	0.0	-1.63	14	30853574.0	30857524.0	52660232.0	21802708.0
	1.0	RACGAP1	ID_1326	0.0	0.0	-1.89	7	130750936.0	130780831.0	74282399.0	56498432.0
	1.0	TFR2	ID_1332	0.0	0.0	-1.73	5	137568102.0	137585743.0	72500376.0	65085367.0
	1.0	NIM1KB	ID_1388	0.0	0.0	-1.93	7	33895919.0	33900881.0	74282399.0	33895919.0
	1.0	MYBL2B	ID_1414	0.0	0.0	-1.19	5	30263817.0	30270000.0	72500376.0	30263817.0
	1.0	ABCC13	ID_1531	0.0	0.0	-1.26	13	179225419.0	179308266.0	52186027.0	127122239.0
	1.0	PXDC1B	ID_1539	0.0	0.0	-1.0	2	36721469.0	36727546.0	59640629.0	22913083.0
	1.0	NOG1	ID_2058	0.0	0.0	-2.07	1	22934760.0	22936155.0	59578282.0	22934760.0
	1.0	ASF1BA	ID_2121	0.0	0.0	-1.07	8	18524298.0	18528313.0	54304671.0	18524298.0
	1.0	PIF1	ID_2227	0.0	0.0	-1.62	8	17292241.0	17298867.0	54304671.0	17292241.0
	1.0	CENPL	ID_2265	0.0	0.0	-1.03	1	173799550.0	173824883.0	59578282.0	114246601.0
	1.0	KNSTRN	ID_2339	0.0	0.0	-2.2	2	118644484.0	118684438.0	59640629.0	59043809.0
	1.0	CTHRC1B	ID_2533	0.0	0.0	-1.32	3	27882191.0	27891536.0	62628489.0	27882191.0
	1.0	FOSAB	ID_2589	0.0	0.0	-1.26	3	39365503.0	39370224.0	62628489.0	23258265.0
	1.0	ELA2	ID_2629	0.0	0.0	-1.38	20	24984873.0	24987609.0	55201332.0	24984873.0
	1.0	CDC45	ID_2679	0.0	0.0	-1.09	11	82185473.0	82210619.0	45484837.0	36725782.0
	1.0	TONSL	ID_2738	0.0	0.0	-1.18	8	144428775.0	144444440.0	54304671.0	90139769.0
	1.0	PTTG1	ID_2764	0.0	0.0	-3.22	5	160421855.0	160428739.0	72500376.0	87928363.0
	1.0	SI:DKEY-6I22.5	ID_2768	0.0	0.0	-1.74	10	13686257.0	13690158.0	45420867.0	13686257.0
	1.0	BIRC5A	ID_2961	0.0	0.0	-1.38	8	15673931.0	15679789.0	54304671.0	15673931.0
	1.0	RECQL4	ID_3081	0.0	0.0	-1.13	8	144511288.0	144517845.0	54304671.0	90213174.0
	1.0	CABZ01005379.1	ID_3082	0.0	0.0	-1.79	19	47838603.0	47843652.0	48449771.0	606119.0
	1.0	ZGC:86764	ID_3271	0.0	0.0	-1.17	5	205274645.0	205286903.0	72500376.0	132786527.0
	1.0	CHEK1	ID_3282	0.0	0.0	-2.37	11	125625163.0	125676255.0	45484837.0	80191418.0
	1.0	H1-0	ID_3449	0.0	0.0	-1.21	8	83374803.0	83375396.0	54304671.0	29070725.0
	1.0	CELA1.6	ID_3518	0.0	0.0	-1.05	2	15621815.0	15623604.0	59640629.0	15621815.0
	1.0	FANCI	ID_3592	0.0	0.0	-1.84	1	133327297.0	133383640.0	59578282.0	73805358.0
	1.0	CBX2	ID_3696	0.0	0.0	-1.21	11	118913788.0	118922096.0	45484837.0	73437259.0
	1.0	PCDH1G13	ID_3955	0.0	0.0	-1.0	13	26245217.0	26247184.0	52186027.0	25938843.0
	1.0	ACVR2BA	ID_3963	0.0	0.0	-1.14	2	22756206.0	22763975.0	59640629.0	22756206.0
	1.0	ELNB	ID_4621	0.0	-0.14	-1.31	7	15097578.0	15103626.0	74282399.0	15097578.0
	1.0	SI:DKEYP-82H4.3	ID_4815	0.0	0.0	-2.15	4	41057692.0	41196398.0	78093715.0	36897317.0
	1.0	ZGC:174314	ID_4824	0.0	0.0	-1.8	4	57855379.0	57869437.0	78093715.0	20224278.0
	1.0	SI:CH211-199M9.3	ID_4827	0.0	0.0	-3.4	4	58298838.0	58318488.0	78093715.0	19775227.0
	1.0	SI:CH211-212K5.1	ID_4828	0.0	0.0	-6.16	4	58363998.0	58375379.0	78093715.0	19718336.0
	1.0	SI:DKEY-22H13.3	ID_4830	0.0	0.0	-1.31	4	40402017.0	40407853.0	78093715.0	37685862.0
	1.0	KCNJ8	ID_4831	0.0	0.0	-1.09	4	175508912.0	175515603.0	78093715.0	97421888.0
	1.0	VAX2	ID_4844	0.0	0.0	-1.04	4	116195528.0	116219594.0	78093715.0	38125879.0
	1.0	POLE	ID_4878	0.0	0.0	-1.16	12	132623753.0	132687376.0	49182954.0	83504422.0
	1.0	STK19	ID_4917	0.0	0.0	-2.22	5	27078723.0	27084295.0	72500376.0	27078723.0
	1.0	LGALS3BP.2	ID_4918	0.0	0.0	-6.11	3	57718367.0	57737913.0	62628489.0	4890576.0
	1.0	FARP2	ID_4928	0.0	0.0	-1.01	2	241356285.0	241494841.0	59640629.0	181854212.0
	1.0	SKA3	ID_4996	0.0	0.0	-1.53	1	159770554.0	159778895.0	59578282.0	100200613.0
	1.0	SI:CH211-283E2.7	ID_4998	0.0	0.0	-4.02	9	30104920.0	30107960.0	56459846.0	26351886.0
	1.0	GINS4	ID_5076	0.0	0.0	-2.5	8	23716632.0	23727675.0	54304671.0	23716632.0
	1.0	XKR5B	ID_5087	0.0	0.0	-1.42	1	24247564.0	24260673.0	59578282.0	24247564.0
	1.0	ACTC1B	ID_5088	0.0	0.0	-1.97	9	2900235.0	2903582.0	56459846.0	2900235.0
	1.0	CABZ01072848.1	ID_5183	0.0	0.0	-1.05	19	47909148.0	47917554.0	48449771.0	532217.0
	1.0	MTNR1BA	ID_5191	0.0	0.0	-1.02	13	26001805.0	26062641.0	52186027.0	26001805.0
	1.0	MYB	ID_5210	0.0	0.0	-1.28	6	135181308.0	135219173.0	60270059.0	74949114.0
	1.0	SI:DKEY-1D7.3	ID_5217	0.0	0.0	-1.17	12	10591348.0	10619557.0	49182954.0	10591348.0
	1.0	COL9A1A	ID_5249	0.0	0.0	-1.21	3	28133211.0	28146672.0	62628489.0	28133211.0
	1.0	CCDC191	ID_5280	0.0	0.0	-1.02	3	176495931.0	176517356.0	62628489.0	113888867.0
	1.0	OFCC1	ID_5286	0.0	0.0	-1.07	17	24539047.0	24811079.0	53461100.0	24539047.0
	1.0	GTSE1	ID_5307	0.0	0.0	-1.73	7	116950053.0	116966806.0	74282399.0	42684407.0
	1.0	TNNT2D	ID_5313	0.0	0.0	-2.11	1	103011552.0	103043116.0	59578282.0	43464834.0
