## Supplementary Source data files for "TELOMERASE DEPLETION ACCELERATES AGEING OF THE ZEBRAFISH BRAIN": brain_MT_profile_8_telomere_distance_annotated.csv

Selected	Weight	Symbol	SPOT	mutant_2	mutant_9	mutant_22	Chromosome	start	end	Chromosome_length	Telomere_distance
	1.0	ZNF1094	ID_2	0.0	0.0	3.63	4	41528590.0	41535403.0	78093715.0	36558312.0
	1.0	ZGC:123107	ID_3	0.0	0.0	1.73	4	76377227.0	76383262.0	78093715.0	1710453.0
	1.0	SI:CH211-171L17.14	ID_6	0.0	0.0	2.46	4	53034573.0	53072320.0	78093715.0	25021395.0
	1.0	FGL2A	ID_9	0.0	0.0	1.7	1	211145447.0	211154139.0	59578282.0	151575857.0
	1.0	AL935186.1	ID_13	0.0	0.0	4.03	4	77709678.0	77712195.0	78093715.0	381520.0
	1.0	SI:DKEY-16P6.1	ID_22;ID_23	0.0	0.0	1.12	4	42412212.0	42429712.0	78093715.0	35664003.0
	1.0	SI:CH211-214C20.1	ID_45	0.0	0.0	3.45	4	29702703.0	29720856.0	78093715.0	29702703.0
	1.0	SI:CH73-170D6.2	ID_49	0.0	0.0	3.23	17	22358269.0	22359900.0	53461100.0	22358269.0
	1.0	LOC101882060	ID_50	0.0	0.0	1.84	4	68475654.0	68497731.0	78093715.0	9595984.0
	1.0	CU972454.4	ID_86	0.0	0.0	1.73	7	19028827.0	19029537.0	74282399.0	19028827.0
	1.0	ZGC:171695	ID_95	0.0	0.0	2.66	7	2980248.0	3011514.0	74282399.0	2980248.0
	1.0	PTPRJA	ID_105	0.0	0.0	1.35	6	31365959.0	31374362.0	60270059.0	28895697.0
	1.0	CCL36.1	ID_113	0.0	0.0	2.63	1	23180250.0	23181122.0	59578282.0	23180250.0
	1.0	SI:CH73-223F5.1	ID_115	0.0	0.0	1.98	7	5180261.0	5191797.0	74282399.0	5180261.0
	1.0	SLC38A8B	ID_129	0.0	0.0	1.14	6	30858172.0	30879081.0	60270059.0	29390978.0
	1.0	NITR2A	ID_156	0.0	0.0	2.04	18	13470502.0	13484137.0	51023478.0	13470502.0
	1.0	CMYA5	ID_165	0.0	0.0	1.12	13	93177221.0	93281232.0	52186027.0	41095205.0
	1.0	SI:DKEY-58F10.11	ID_179	0.0	0.0	4.36	5	38679623.0	38682282.0	72500376.0	33818094.0
	1.0	SI:CH211-102C2.4	ID_190	0.0	0.0	1.04	22	3040617.0	3043950.0	39133080.0	3040617.0
	1.0	ZGC:64051	ID_212	0.0	0.0	1.32	9	25563572.0	25569688.0	56459846.0	25563572.0
	1.0	SI:CH211-284E13.9	ID_235	0.0	0.0	2.6	3	260310914.0	260318200.0	62628489.0	197689711.0
	1.0	GIG2O	ID_251	0.0	0.0	1.75	9	135726232.0	135726873.0	56459846.0	79267027.0
	1.0	ASGR1B	ID_264	0.0	0.0	3.15	5	38686046.0	38711506.0	72500376.0	33788870.0
	1.0	AQP8B	ID_269	0.0	0.0	1.72	3	24697927.0	24701078.0	62628489.0	24697927.0
	1.0	IL2RB	ID_276	0.0	0.0	2.82	7	110033341.0	110048054.0	74282399.0	35765655.0
	1.0	RAC2	ID_324	0.0	0.0	1.37	7	110116260.0	110128720.0	74282399.0	35846321.0
	1.0	GDPD3A	ID_326	0.0	0.0	1.1	17	10544651.0	10550345.0	53461100.0	10544651.0
	1.0	HBBA2	ID_339	0.0	0.0	2.45	1	29860047.0	29881168.0	59578282.0	29697114.0
	1.0	LOC110439305	ID_348	0.0	0.0	2.48	3	58188903.0	58189429.0	62628489.0	4439060.0
	1.0	NMRK2	ID_433	0.0	0.0	1.32	10	81034004.0	81037885.0	45420867.0	35617018.0
	1.0	FTR15	ID_466	0.0	0.0	1.57	2	43144938.0	43151358.0	59640629.0	16489271.0
	1.0	GBP2	ID_478	0.0	0.0	1.95	2	231332284.0	231348571.0	59640629.0	171707942.0
	1.0	SI:DKEYP-73D8.8	ID_494	0.0	0.0	1.19	2	32636508.0	32637592.0	59640629.0	27003037.0
	1.0	SI:DKEYP-73D8.9	ID_496	0.0	0.0	1.29	2	32642338.0	32643738.0	59640629.0	26996891.0
	1.0	MYO9B	ID_507	0.0	0.0	1.19	5	24735222.0	24778010.0	72500376.0	24735222.0
	1.0	PROKR1A	ID_566	0.0	0.0	1.5	1	23287877.0	23290891.0	59578282.0	23287877.0
	1.0	MB	ID_590	0.0	0.0	3.13	7	108759904.0	108767383.0	74282399.0	34484984.0
	1.0	SI:RP71-68N21.9	ID_606	0.0	0.0	1.1	21	22724466.0	22736601.0	45934066.0	22724466.0
	1.0	CU694532.1	ID_679	0.0	0.0	1.9	16	48671460.0	48674618.0	55266484.0	6591866.0
	1.0	SI:CH211-79K12.1	ID_723	0.0	0.0	2.38	16	13913101.0	13925688.0	55266484.0	13913101.0
	1.0	CTSS2.1	ID_727	0.0	0.0	1.51	16	23791139.0	23797866.0	55266484.0	23791139.0
	1.0	THEMIS	ID_759	0.0	0.0	2.04	10	28544356.0	28759814.0	45420867.0	16661053.0
	1.0	TAGAPB	ID_774	0.0	0.0	1.14	3	31665209.0	31692349.0	62628489.0	30936140.0
	1.0	CCL38.6	ID_785	0.0	0.0	2.16	20	38257766.0	38291952.0	55201332.0	16909380.0
	1.0	IPCEF1	ID_791	0.0	0.0	1.46	6	154154496.0	154356803.0	60270059.0	94086744.0
	1.0	CR855300.1	ID_803	0.0	0.0	1.26	8	50966806.0	50967999.0	54304671.0	3336672.0
	1.0	SI:DKEY-109A10.2	ID_817	0.0	0.0	2.08	8	28629741.0	28641450.0	54304671.0	25663221.0
	1.0	UNC45B	ID_818	0.0	0.0	1.17	11	82801376.0	82834229.0	45484837.0	37349392.0
	1.0	MPEG1.1	ID_835	0.0	0.0	1.27	9	16651724.0	16661019.0	56459846.0	16651724.0
	1.0	LCK	ID_895	0.0	0.0	1.83	5	141888326.0	141903794.0	72500376.0	69403418.0
	1.0	ERO1A	ID_898	0.0	0.0	1.29	20	27593151.0	27637538.0	55201332.0	27593151.0
	1.0	ZGC:154055	ID_899	0.0	0.0	3.08	14	19237493.0	19305633.0	52660232.0	19237493.0
	1.0	AMY2AL1	ID_919	0.0	0.0	1.6	9	18323745.0	18334674.0	56459846.0	18323745.0
	1.0	LECT2.2	ID_929	0.0	0.0	2.91	14	36886950.0	36893215.0	52660232.0	15767017.0
	1.0	F8	ID_951	0.0	0.0	2.21	20	20447626.0	20463584.0	55201332.0	20447626.0
	1.0	SI:CH211-153B23.7	ID_979	0.0	0.0	1.45	24	19606250.0	19622819.0	42172926.0	19606250.0
	1.0	TP53BP2A	ID_999	0.0	0.0	1.44	15	14113728.0	14141258.0	48040578.0	14113728.0
	1.0	AGT	ID_1011	0.0	0.0	1.73	1	230690776.0	230745576.0	59578282.0	171167294.0
	1.0	VSIR	ID_1049	0.0	0.0	1.13	20	28281596.0	28303878.0	55201332.0	26897454.0
	1.0	ITPKCB	ID_1084	0.0	0.0	1.04	4	16712887.0	16732083.0	78093715.0	16712887.0
	1.0	PSME2	ID_1110	0.0	0.0	1.62	15	29078500.0	29082946.0	48040578.0	18957632.0
	1.0	GREM2B	ID_1142	0.0	0.0	1.01	6	18582470.0	18582969.0	60270059.0	18582470.0
	1.0	TAPBP.1	ID_1187	0.0	0.0	1.09	11	14792515.0	14799536.0	45484837.0	14792515.0
	1.0	TAP2A	ID_1194	0.0	0.0	2.4	11	19214040.0	19220263.0	45484837.0	19214040.0
	1.0	PSMB8A	ID_1196	0.0	0.0	3.16	23	7113955.0	7118285.0	46223584.0	7113955.0
	1.0	PSMB13A	ID_1197	0.0	0.0	3.02	23	7108681.0	7113636.0	46223584.0	7108681.0
	1.0	PSMB12	ID_1199	0.0	0.0	2.51	17	27812733.0	27820086.0	53461100.0	25641014.0
	1.0	BTR23	ID_1205	0.0	0.0	5.66	19	4038589.0	4047224.0	48449771.0	4038589.0
	1.0	SI:CH211-199G17.2	ID_1207	0.0	0.0	2.75	14	91529450.0	91550037.0	52660232.0	38889805.0
	1.0	C4	ID_1236	0.0	0.0	1.03	19	13448430.0	13460987.0	48449771.0	13448430.0
	1.0	SI:CH211-167J9.5	ID_1249	0.0	0.0	1.81	14	36928429.0	36941796.0	52660232.0	15718436.0
	1.0	SI:DKEY-23K10.5	ID_1267	0.0	0.0	1.08	15	36349009.0	36357889.0	48040578.0	11682689.0
	1.0	SULT1ST5	ID_1295	0.0	0.0	1.55	7	31952994.0	31956163.0	74282399.0	31952994.0
	1.0	ZGC:171775	ID_1315	0.0	0.0	1.66	7	27131619.0	27137400.0	74282399.0	27131619.0
	1.0	SI:DKEY-102G19.3	ID_1356	0.0	0.0	2.03	21	4702773.0	4707754.0	45934066.0	4702773.0
	1.0	ATP8B1	ID_1360	0.0	0.0	6.34	14	89016094.0	89138618.0	52660232.0	36478386.0
	1.0	TRAF4B	ID_1393	0.0	0.0	1.29	4	26887053.0	26904948.0	78093715.0	26887053.0
	1.0	PPARG	ID_1444	0.0	0.0	1.3	2	158784916.0	158864768.0	59640629.0	99224139.0
	1.0	TLR8B	ID_1492	0.0	0.0	1.08	10	21202323.0	21205364.0	45420867.0	21202323.0
	1.0	ACAA1	ID_1522	0.0	0.0	1.44	2	26683949.0	26687524.0	59640629.0	26683949.0
	1.0	PDX1	ID_1525	0.0	0.0	2.53	1	157480465.0	157483778.0	59578282.0	97905496.0
	1.0	CCL34B.4	ID_1528	0.0	0.0	3.65	19	26834245.0	26835771.0	48449771.0	21614000.0
	1.0	NLRC3	ID_1535	0.0	0.0	1.6	6	37883470.0	37920833.0	60270059.0	22349226.0
	1.0	SPICE1	ID_1569	0.0	0.0	2.0	3	113442718.0	113515187.0	62628489.0	50886698.0
	1.0	GIMAP4	ID_1572	0.0	0.0	1.34	1	206196394.0	206215724.0	59578282.0	146637442.0
	1.0	LOC101882211	ID_1580	0.0	0.0	1.14	22	6182981.0	6194580.0	39133080.0	6182981.0
	1.0	SI:CH211-274K16.2	ID_1582	0.0	0.0	2.97	22	6211114.0	6229275.0	39133080.0	6211114.0
	1.0	ARHGAP45B	ID_1583	0.0	0.0	1.09	12	133201868.0	133320282.0	49182954.0	84137328.0
	1.0	SI:CH211-222K6.3	ID_1586	0.0	0.0	1.55	22	10066846.0	10071296.0	39133080.0	10066846.0
	1.0	IFI44F3	ID_1621	0.0	0.0	2.13	22	17467591.0	17474781.0	39133080.0	17467591.0
	1.0	WU:FU71H07	ID_1636	0.0	0.0	1.01	22	28078927.0	28079678.0	39133080.0	11053402.0
	1.0	FO907118.1	ID_1649	0.0	0.0	2.04	22	37851344.0	37853809.0	39133080.0	1279271.0
	1.0	FLNCA	ID_1660	0.0	0.0	2.14	4	16814617.0	16837025.0	78093715.0	16814617.0
	1.0	COX8B	ID_1665	0.0	0.0	1.08	7	140478858.0	140480359.0	74282399.0	66197960.0
	1.0	SI:CH73-265H17.4	ID_1667	0.0	0.0	1.3	14	23645551.0	23646988.0	52660232.0	23645551.0
	1.0	CPLX3A	ID_1691	0.0	0.0	2.93	17	86158325.0	86188215.0	53461100.0	32727115.0
	1.0	SI:CH211-133H13.1	ID_1796	0.0	0.0	2.15	4	67994238.0	68018537.0	78093715.0	10075178.0
	1.0	ZGC:153151	ID_1827	0.0	0.0	1.9	7	24172987.0	24181777.0	74282399.0	24172987.0
	1.0	PLEKHF1	ID_1838	0.0	0.0	2.1	7	37916396.0	37927440.0	74282399.0	36354959.0
	1.0	SI:CH211-183D5.2	ID_1841	0.0	0.0	3.14	7	8967974.0	8981507.0	74282399.0	8967974.0
	1.0	HSD11B2	ID_1854	0.0	0.0	1.37	8	106245387.0	106250620.0	54304671.0	51945949.0
	1.0	LTB4R	ID_1870	0.0	0.0	1.18	18	2212446.0	2215722.0	51023478.0	2212446.0
	1.0	THY1	ID_1928	0.0	0.0	1.27	11	119415476.0	119424985.0	45484837.0	73940148.0
	1.0	IM:7154036	ID_1977	0.0	0.0	1.2	5	31380743.0	31389536.0	72500376.0	31380743.0
	1.0	ARHGEF15A	ID_1979	0.0	0.0	1.53	5	25210993.0	25225410.0	72500376.0	25210993.0
	1.0	OXT	ID_2017	0.0	0.0	1.16	2	130418093.0	130418974.0	59640629.0	70778345.0
	1.0	SI:CH211-76L23.4	ID_2064	0.0	0.0	1.81	11	148235373.0	148275602.0	45484837.0	102790765.0
	1.0	SI:CH73-248E21.5	ID_2076	0.0	0.0	1.13	1	19041056.0	19043655.0	59578282.0	19041056.0
	1.0	SI:CH211-165D12.4	ID_2085	0.0	0.0	1.1	3	34587988.0	34593639.0	62628489.0	28034850.0
	1.0	SI:CH73-208G10.1	ID_2103	0.0	0.0	1.2	3	54502350.0	54524194.0	62628489.0	8104295.0
	1.0	ZGC:172090	ID_2111	0.0	0.0	3.44	3	3016408.0	3019979.0	62628489.0	3016408.0
	1.0	UBA7	ID_2142	0.0	0.0	1.46	8	108665292.0	108674099.0	54304671.0	54369428.0
	1.0	RASAL3	ID_2178	0.0	0.0	1.24	17	32609633.0	32622557.0	53461100.0	20838543.0
	1.0	SI:DKEYP-68B7.12	ID_2250	0.0	0.0	1.06	6	24465489.0	24478535.0	60270059.0	24465489.0
	1.0	LPAR5A	ID_2260	0.0	0.0	1.33	21	17788837.0	17789766.0	45934066.0	17788837.0
	1.0	SI:DKEY-79F11.8	ID_2313	0.0	0.0	5.08	1	7946842.0	7951002.0	59578282.0	7946842.0
	1.0	IFI44A1	ID_2316	0.0	0.0	4.75	1	8017069.0	8020589.0	59578282.0	8017069.0
	1.0	CXCL18B	ID_2342	0.0	0.0	1.93	1	49222164.0	49225890.0	59578282.0	10352392.0
	1.0	SI:CH211-217K17.12	ID_2362	0.0	0.0	5.04	1	52433847.0	52437056.0	59578282.0	7141226.0
	1.0	SI:CH211-217K17.11	ID_2364	0.0	0.0	4.53	1	52441080.0	52443379.0	59578282.0	7134903.0
	1.0	GPR18	ID_2398	0.0	0.0	3.23	14	122148665.0	122153193.0	52660232.0	69492961.0
	1.0	ZGC:113314	ID_2441	0.0	0.0	1.47	9	30421489.0	30427117.0	56459846.0	26032729.0
	1.0	SI:DKEY-33I11.9	ID_2467	0.0	0.0	1.36	16	18447673.0	18472615.0	55266484.0	18447673.0
	1.0	CLEC3BA	ID_2478	0.0	0.0	1.08	13	9663925.0	9665204.0	52186027.0	9663925.0
	1.0	CXCR3.1	ID_2495	0.0	0.0	1.35	13	17376636.0	17382713.0	52186027.0	17376636.0
	1.0	SERPINB1L1	ID_2520	0.0	0.0	1.07	16	51266502.0	51272006.0	55266484.0	3994478.0
	1.0	CTSS2.2	ID_2543	0.0	0.0	1.16	16	29514473.0	29519977.0	55266484.0	25746507.0
	1.0	CSF3R	ID_2550	0.0	0.0	1.02	5	138301506.0	138317881.0	72500376.0	65817505.0
	1.0	ZGC:113363	ID_2633	0.0	0.0	1.06	11	68870589.0	68910172.0	45484837.0	23425335.0
	1.0	DOK2	ID_2642	0.0	0.0	1.06	8	21908873.0	21913690.0	54304671.0	21908873.0
	1.0	WASA	ID_2682	0.0	0.0	1.38	4	30011880.0	30024140.0	78093715.0	30011880.0
	1.0	SI:CH211-214P16.1	ID_2739	0.0	0.0	1.03	17	25585487.0	25586858.0	53461100.0	25585487.0
	1.0	TBC1D10C	ID_2763	0.0	0.0	1.08	1	201477157.0	201564920.0	59578282.0	141986638.0
	1.0	DDX43	ID_2839	0.0	0.0	2.87	8	79255655.0	79284453.0	54304671.0	24979782.0
	1.0	MATN3B	ID_2863	0.0	0.0	1.3	1	26399028.0	26402919.0	59578282.0	26399028.0
	1.0	IRF8	ID_2918	0.0	0.0	1.36	8	121463097.0	121483433.0	54304671.0	67178762.0
	1.0	SYNPO2LB	ID_2958	0.0	0.0	1.53	6	18747021.0	18781582.0	60270059.0	18747021.0
	1.0	CH25H	ID_2963	0.0	0.0	1.26	1	232014880.0	232016195.0	59578282.0	172437913.0
	1.0	RBP4	ID_2968	0.0	0.0	1.08	1	235893917.0	235901399.0	59578282.0	176323117.0
	1.0	TACO1	ID_2972	0.0	0.0	5.32	11	105956887.0	105964438.0	45484837.0	60479601.0
	1.0	CALCOCO2	ID_2980	0.0	0.0	1.5	11	95990152.0	96002790.0	45484837.0	50517953.0
	1.0	ITGAM.1	ID_2993	0.0	0.0	1.48	12	4114401.0	4145033.0	49182954.0	4114401.0
	1.0	BTR26	ID_3050	0.0	0.0	1.81	19	4061712.0	4071582.0	48449771.0	4061712.0
	1.0	SI:CH1073-190K2.1	ID_3083	0.0	0.0	8.38	15	46313082.0	46315233.0	48040578.0	1725345.0
	1.0	LOC559843	ID_3135	0.0	0.0	2.43	15	38299563.0	38331933.0	48040578.0	9708645.0
	1.0	SI:CH211-181D7.1	ID_3151	0.0	0.0	2.33	15	42693455.0	42720384.0	48040578.0	5320194.0
	1.0	SI:DKEY-238D18.5	ID_3152	0.0	0.0	1.41	15	37891045.0	37921998.0	48040578.0	10118580.0
	1.0	IRF1B	ID_3287	0.0	0.0	1.86	7	25719297.0	25722893.0	74282399.0	25719297.0
	1.0	CD74B	ID_3288	0.0	0.0	1.14	6	19062172.0	19064609.0	60270059.0	19062172.0
	1.0	SI:DKEY-81J8.6	ID_3407	0.0	0.0	1.48	16	25955746.0	25966561.0	55266484.0	25955746.0
	1.0	IFI44D	ID_3427	0.0	0.0	3.7	10	4367430.0	4375190.0	45420867.0	4367430.0
	1.0	CRTAM	ID_3430	0.0	0.0	2.19	11	122838500.0	122872643.0	45484837.0	77387806.0
	1.0	CXCL32B.1	ID_3442	0.0	0.0	1.81	24	27511734.0	27512851.0	42172926.0	14660075.0
	1.0	SI:DKEY-225K4.1	ID_3457	0.0	0.0	1.35	24	22731228.0	22737861.0	42172926.0	19435065.0
	1.0	LOC100150882	ID_3549	0.0	0.0	2.51	22	5478353.0	5479326.0	39133080.0	5478353.0
	1.0	BLF	ID_3552	0.0	0.0	1.14	22	9917007.0	9923692.0	39133080.0	9917007.0
	1.0	BX469930.1	ID_3749	0.0	0.0	4.22	1	57927489.0	57931592.0	59578282.0	1646690.0
	1.0	GREM2A	ID_3824	0.0	0.0	1.25	13	19106776.0	19107354.0	52186027.0	19106776.0
	1.0	TMPRSS15	ID_3924	0.0	0.0	1.2	1	89592642.0	89700354.0	59578282.0	30122072.0
	1.0	LOC100002544	ID_3959	0.0	0.0	4.3	10	22494826.0	22497980.0	45420867.0	22494826.0
	1.0	C1QA	ID_4608	0.0	0.13	1.09	5	149133636.0	149136534.0	72500376.0	76636158.0
	1.0	TERT	ID_4805	0.0	0.0	2.42	3	146928685.0	146947141.0	62628489.0	84318652.0
	1.0	MYBPC2B	ID_4811	0.0	0.0	2.99	19	10300511.0	10319622.0	48449771.0	10300511.0
	1.0	SI:DKEY-196N19.2	ID_4829	0.0	0.0	2.44	4	60889489.0	60916298.0	78093715.0	17177417.0
	1.0	SI:DKEY-28K24.2	ID_4832	0.0	0.0	2.28	4	48484490.0	48497622.0	78093715.0	29596093.0
	1.0	SI:CABZ01007812.1	ID_4842	0.0	0.0	2.43	7	2145304.0	2175181.0	74282399.0	2145304.0
	1.0	SI:CABZ01074946.1	ID_4849	0.0	0.0	1.06	8	14546355.0	14548354.0	54304671.0	14546355.0
	1.0	SI:CH211-196F2.6	ID_4852	0.0	0.0	1.3	8	24286926.0	24295727.0	54304671.0	24286926.0
	1.0	NITR5	ID_4854	0.0	0.0	3.42	7	2481839.0	2483324.0	74282399.0	2481839.0
	1.0	ADGRG3	ID_4855	0.0	0.0	1.46	8	95744320.0	95771878.0	54304671.0	41467207.0
	1.0	CU571324.1	ID_4859	0.0	0.0	3.6	5	36505473.0	36506619.0	72500376.0	35993757.0
	1.0	LOC564808	ID_4864	0.0	0.0	3.46	5	38631119.0	38633251.0	72500376.0	33867125.0
	1.0	SI:DKEY-58F10.13	ID_4868	0.0	0.0	2.11	5	38662125.0	38665434.0	72500376.0	33834942.0
	1.0	SI:DKEY-58F10.7	ID_4869	0.0	0.0	1.03	5	38720140.0	38721343.0	72500376.0	33779033.0
	1.0	CXCL11.5	ID_4870	0.0	0.0	1.29	5	42081884.0	42083363.0	72500376.0	30417013.0
	1.0	KRT1-C5	ID_4877	0.0	0.0	3.75	5	36048413.0	36060688.0	72500376.0	36048413.0
	1.0	CR933528.1	ID_4883	0.0	0.0	1.39	5	13243446.0	13249866.0	72500376.0	13243446.0
	1.0	CXCL11.3	ID_4885	0.0	0.0	1.83	5	42882679.0	42883761.0	72500376.0	29616615.0
	1.0	GNG10	ID_4886	0.0	0.0	1.3	9	111661605.0	111670226.0	56459846.0	55210380.0
	1.0	SI:CH211-8C17.4	ID_4896	0.0	0.0	1.6	3	12848123.0	12850397.0	62628489.0	12848123.0
	1.0	CSF2RB	ID_4901	0.0	0.0	1.03	7	109886425.0	109904157.0	74282399.0	35621758.0
	1.0	FAM83GA	ID_4903	0.0	0.0	2.46	8	31188329.0	31195245.0	54304671.0	23109426.0
	1.0	FTR46	ID_4922	0.0	0.0	1.37	3	4576089.0	4591643.0	62628489.0	4576089.0
	1.0	ANGPTL4	ID_4951	0.0	0.0	1.61	17	33992724.0	34000804.0	53461100.0	19460296.0
	1.0	IFI44A5	ID_4970	0.0	0.0	1.79	1	7964276.0	7975769.0	59578282.0	7964276.0
	1.0	SI:CH211-114L13.9	ID_4975	0.0	0.0	1.34	1	3025891.0	3026169.0	59578282.0	3025891.0
	1.0	CASPB	ID_4977	0.0	0.0	1.63	1	58050905.0	58064738.0	59578282.0	1513544.0
	1.0	LOC101883376	ID_4980	0.0	0.0	1.78	1	8615535.0	8625266.0	59578282.0	8615535.0
	1.0	SI:DKEY-222H21.10	ID_4982	0.0	0.0	1.34	1	58221372.0	58226861.0	59578282.0	1351421.0
	1.0	CR385050.1	ID_4994	0.0	0.0	1.97	1	43985417.0	43987873.0	59578282.0	15590409.0
	1.0	GPR183A	ID_4995	0.0	0.0	1.39	4	163848473.0	163849546.0	78093715.0	85755831.0
	1.0	ABI3BP	ID_5000	0.0	0.0	1.24	22	79964684.0	80143496.0	39133080.0	41010416.0
	1.0	EPSTI1	ID_5011	0.0	0.0	1.18	1	149167207.0	149205708.0	59578282.0	89627426.0
	1.0	SI:DKEY-33I11.1	ID_5016	0.0	0.0	1.31	5	28396952.0	28399647.0	72500376.0	28396952.0
	1.0	CABZ01093075.1	ID_5029	0.0	0.0	1.8	13	16213670.0	16218674.0	52186027.0	16213670.0
	1.0	BLK	ID_5040	0.0	0.0	2.28	14	63610285.0	63654486.0	52660232.0	10994254.0
	1.0	SI:CH211-57I17.2	ID_5046	0.0	0.0	2.04	20	46736682.0	46739927.0	55201332.0	8461405.0
	1.0	PAK6B	ID_5051	0.0	0.0	2.5	3	43139961.0	43171295.0	62628489.0	19457194.0
	1.0	RAD21L1	ID_5061	0.0	0.0	1.19	3	140160118.0	140188298.0	62628489.0	77559809.0
	1.0	SI:ZFOS-741A10.4	ID_5091	0.0	0.0	5.81	14	695863.0	697631.0	52660232.0	695863.0
	1.0	STING1	ID_5098	0.0	0.0	1.03	18	27332119.0	27338335.0	51023478.0	23685143.0
	1.0	BTK	ID_5101	0.0	0.0	1.02	13	19666662.0	19677772.0	52186027.0	19666662.0
	1.0	TBC1D2	ID_5106	0.0	0.0	1.21	9	98199011.0	98255649.0	56459846.0	41795803.0
	1.0	ITGA6L	ID_5109	0.0	0.0	1.1	10	24320760.0	24333517.0	45420867.0	21087350.0
	1.0	IQCC	ID_5115	0.0	0.0	1.26	5	141958504.0	141967382.0	72500376.0	69467006.0
	1.0	LOC108179930	ID_5146	0.0	0.0	1.0	18	1151453.0	1158444.0	51023478.0	1151453.0
	1.0	SI:CH211-226H7.3	ID_5160	0.0	0.0	2.81	12	46283843.0	46315898.0	49182954.0	2867056.0
	1.0	CR753876.1	ID_5173	0.0	0.0	2.51	19	35368602.0	35369837.0	48449771.0	13079934.0
	1.0	LOC101883470	ID_5175	0.0	0.0	2.25	19	156757.0	164884.0	48449771.0	156757.0
	1.0	SI:CH73-281I18.7	ID_5176	0.0	0.0	1.53	19	3909980.0	3916075.0	48449771.0	3909980.0
	1.0	SI:CH73-24K9.2	ID_5177	0.0	0.0	1.64	19	2670130.0	2683769.0	48449771.0	2670130.0
	1.0	BTR25	ID_5180	0.0	0.0	3.92	19	4059200.0	4065406.0	48449771.0	4059200.0
	1.0	SLC6A19A.1	ID_5181	0.0	0.0	2.2	17	16233176.0	16242318.0	53461100.0	16233176.0
	1.0	BX571880.1	ID_5189	0.0	0.0	1.93	15	36141669.0	36146007.0	48040578.0	11894571.0
	1.0	SI:CH73-168D20.1	ID_5204	0.0	0.0	1.22	23	13038146.0	13064908.0	46223584.0	13038146.0
	1.0	NLRP12L	ID_5211	0.0	0.0	1.33	23	13761974.0	13770193.0	46223584.0	13761974.0
	1.0	ETV7	ID_5215	0.0	0.0	2.51	20	30304693.0	30310174.0	55201332.0	24891158.0
	1.0	RBM11	ID_5223	0.0	0.0	1.05	1	88138011.0	88145443.0	59578282.0	28567161.0
	1.0	SI:DKEY-183I3.6	ID_5227	0.0	0.0	1.03	14	13231840.0	13239210.0	52660232.0	13231840.0
	1.0	DTEX3LB.1	ID_5232	0.0	0.0	2.39	11	1575435.0	1582456.0	45484837.0	1575435.0
	1.0	DTX3LB.2	ID_5234	0.0	0.0	1.65	22	8147486.0	8153423.0	39133080.0	8147486.0
	1.0	SLA2A	ID_5245	0.0	0.0	2.19	5	28075131.0	28077975.0	72500376.0	28075131.0
	1.0	TIMP4.2	ID_5247	0.0	0.0	1.27	5	27706570.0	27747979.0	72500376.0	27706570.0
	1.0	CSF1A	ID_5250	0.0	0.0	1.0	5	22965630.0	22974360.0	72500376.0	22965630.0
	1.0	GLIS3	ID_5270	0.0	0.0	1.43	1	225976326.0	226395899.0	59578282.0	166817617.0
	1.0	LOC570021	ID_5273	0.0	0.0	3.69	24	38522254.0	38528645.0	42172926.0	3644281.0
	1.0	BX649485.3	ID_5294	0.0	0.0	3.71	22	11106391.0	11107942.0	39133080.0	11106391.0
	1.0	ALPI.1	ID_5296	0.0	0.0	1.9	5	23475645.0	23505640.0	72500376.0	23475645.0
	1.0	SI:CH73-265H17.2	ID_5308	0.0	0.0	1.53	25	4954220.0	4959565.0	37502051.0	4954220.0
	1.0	CPEB1A	ID_5310	0.0	0.0	1.01	7	27982548.0	27996585.0	74282399.0	27982548.0
