## Supplementary Source data files for "TELOMERASE DEPLETION ACCELERATES AGEING OF THE ZEBRAFISH BRAIN": brain_MT_profile_15_telomere_distance_annotated.csv

Selected	Weight	Symbol	SPOT	mutant_2	mutant_9	mutant_22	Chromosome	start	end	Chromosome_length	Telomere_distance
	1.0	KLF9	ID_221	0.0	0.82	1.18	1	220700108.0	220725037.0	59578282.0	161146755.0
	1.0	SI:DKEY-201C13.2	ID_226	0.0	1.17	1.68	5	26079178.0	26083142.0	72500376.0	26079178.0
	1.0	LYN	ID_439	0.0	0.65	1.05	18	29249151.0	29262242.0	51023478.0	21761236.0
	1.0	GSTK4	ID_699	0.0	1.0	1.52	16	31982149.0	32008281.0	55266484.0	23258203.0
	1.0	APOC1	ID_704	0.0	0.75	1.02	6	38386190.0	38387159.0	60270059.0	21882900.0
	1.0	DICP3.1	ID_725	0.0	1.36	1.75	16	21881694.0	21888047.0	55266484.0	21881694.0
	1.0	CYP39A1	ID_781	0.0	0.71	1.05	17	25621305.0	25728617.0	53461100.0	25621305.0
	1.0	NLRC5	ID_1070	0.0	1.39	1.85	8	95160984.0	95253900.0	54304671.0	40949229.0
	1.0	PYYB	ID_1148	0.0	1.18	1.56	19	12834120.0	12837039.0	48449771.0	12834120.0
	1.0	MHC1UKA	ID_1188	0.0	1.75	2.87	19	7043634.0	7051481.0	48449771.0	7043634.0
	1.0	COX4I1L	ID_1537	0.0	1.37	2.24	24	28231602.0	28245872.0	42172926.0	13927054.0
	1.0	SI:CH211-213A13.1	ID_1626	0.0	0.6	1.0	22	8979955.0	8996337.0	39133080.0	8979955.0
	1.0	AHSG1	ID_1635	0.0	1.09	1.5	2	126977408.0	126994962.0	59640629.0	67354333.0
	1.0	SPI1A	ID_1690	0.0	1.15	1.44	8	15383279.0	15394516.0	54304671.0	15383279.0
	1.0	BX004816.2	ID_2112	0.0	2.36	3.67	3	3046909.0	3072467.0	62628489.0	3046909.0
	1.0	FTHL28	ID_2127	0.0	0.73	1.17	3	32105175.0	32106672.0	62628489.0	30521817.0
	1.0	MXC	ID_2396	0.0	3.2	4.8	9	32805688.0	32813177.0	56459846.0	23646669.0
	1.0	CRY3B	ID_3515	0.0	0.84	1.04	12	19675718.0	19684929.0	49182954.0	19675718.0
	1.0	ALOX5AP	ID_4695	0.0	0.83	1.15	3	184491444.0	184504638.0	62628489.0	121876149.0
