## Supplementary Source data files for "TELOMERASE DEPLETION ACCELERATES AGEING OF THE ZEBRAFISH BRAIN": brain_MT_UP_15_8_genes_ATH_mapping.csv

Analysis	ZFIN	Entrez_Id	Symbol	GO_terms	ATH_mapping
brain_MT_UP_15_8_genes	ZDB-GENE-060526-244	565869	klf9	BP ; T cell proliferation ; regulation of oxygen metabolic process ; erythrocyte maturation	Non ATH genes differentially expressed
brain_MT_UP_15_8_genes	ZDB-NCRNAG-060526-1	100332613	si:dkey-201c13.2
brain_MT_UP_15_8_genes	ZDB-GENE-040912-7	447804	lyn	BP ; regulation of neutrophil chemotaxis ; 7-methylguanosine RNA capping ; RNA methylation ; 7-methylguanosine cap hypermethylation ; neutrophil chemotaxis ; phosphorylation ; response to wounding	ATH6
brain_MT_UP_15_8_genes	ZDB-GENE-060421-6530	678541	gstk4	BP ; glutathione metabolic process	Non ATH genes differentially expressed
brain_MT_UP_15_8_genes	ZDB-GENE-030131-1074	570638	apoc1	BP ; lipoprotein metabolic process ; negative regulation of lipoprotein lipase activity ; cell migration involved in gastrulation ; very-low-density lipoprotein particle clearance ; negative regulation of lipid catabolic process ; triglyceride metabolic process ; negative regulation of very-low-density lipoprotein particle clearance ; negative regulation of cholesterol transport	Non ATH genes differentially expressed
brain_MT_UP_15_8_genes	ZDB-GENE-120306-18	100884138	dicp3.1	BP ; positive regulation of ERK1 and ERK2 cascade ; T cell activation ; interleukin-15-mediated signaling pathway	ATH1
brain_MT_UP_15_8_genes	ZDB-GENE-041014-339	564475	cyp39a1	BP ; bile acid biosynthetic process ; cholesterol homeostasis	Non ATH genes differentially expressed
brain_MT_UP_15_8_genes	ZDB-GENE-080429-2	100535184	nlrc5	BP ; response to bacterium ; cellular response to virus ; regulation of immune response ; intracellular signal transduction	AMBIGUOUS
brain_MT_UP_15_8_genes	ZDB-GENE-060215-2	793458	pyyb	BP ; feeding behavior ; neuropeptide signaling pathway
brain_MT_UP_15_8_genes	ZDB-GENE-060825-152	751750	mhc1uka	BP ; immune response	ATH1
brain_MT_UP_15_8_genes	ZDB-GENE-070801-4	561607	hephl1a	BP ; iron ion transport ; copper ion transport ; monoatomic ion transport	Non ATH genes differentially expressed
brain_MT_UP_15_8_genes	ZDB-GENE-130814-2	402880	cox4i1l	BP ; mitochondrial electron transport, cytochrome c to oxygen	Non ATH genes differentially expressed
brain_MT_UP_15_8_genes	ZDB-GENE-050208-471	100535646	si:ch211-213a13.1
brain_MT_UP_15_8_genes	ZDB-GENE-041114-50	569558	ahsg1	BP ; negative regulation of endopeptidase activity	Non ATH genes differentially expressed
brain_MT_UP_15_8_genes	ZDB-GENE-060825-351	751704	spi1a	BP ; regulation of DNA-templated transcription ; cell differentiation ; anatomical structure development ; regulation of myeloid leukocyte differentiation ; regulation of transcription by RNA polymerase II	ATH1
brain_MT_UP_15_8_genes
brain_MT_UP_15_8_genes	ZDB-GENE-030131-7540	100006523	fthl28	MF ; ferrous iron binding ; ferric iron binding ; metal ion binding	Non ATH genes differentially expressed
brain_MT_UP_15_8_genes	ZDB-GENE-090313-296	100150349	si:dkey-27h10.2	CC ; membrane
brain_MT_UP_15_8_genes	ZDB-GENE-030721-7	360145	mxc	BP ; response to virus ; defense response to virus ; response to exogenous dsRNA	Non ATH genes differentially expressed
brain_MT_UP_15_8_genes
brain_MT_UP_15_8_genes	ZDB-GENE-010426-5	83780	cry3b	BP ; entrainment of circadian clock by photoperiod ; circadian regulation of gene expression ; negative regulation of DNA-templated transcription	Non ATH genes differentially expressed
brain_MT_UP_15_8_genes	ZDB-GENE-030131-9322	337376	alox5ap	BP ; angiogenesis ; leukotriene biosynthetic process ; leukotriene metabolic process	Non ATH genes differentially expressed
brain_MT_UP_15_8_genes
brain_MT_UP_15_8_genes	ZDB-GENE-051113-192	641415	zgc:123107	BP ; immune response ; antigen processing and presentation of exogenous peptide antigen via MHC class II ; antigen processing and presentation ; immune system process ; positive regulation of T cell activation ; positive regulation of immune response ; adaptive immune response ; peptide antigen assembly with MHC class II protein complex ; antigen processing and presentation of peptide or polysacc…	ATH1
brain_MT_UP_15_8_genes
brain_MT_UP_15_8_genes	ZDB-GENE-030131-9506	565637	fgl2a
brain_MT_UP_15_8_genes
brain_MT_UP_15_8_genes
brain_MT_UP_15_8_genes
brain_MT_UP_15_8_genes	ZDB-GENE-030131-7225	335285	si:ch73-170d6.2	BP ; cytoskeleton-dependent cytokinesis	Non ATH genes differentially expressed
brain_MT_UP_15_8_genes
brain_MT_UP_15_8_genes
brain_MT_UP_15_8_genes	ZDB-GENE-071004-23	100008304	zgc:171695	BP ; cytoskeleton-dependent cytokinesis	Non ATH genes differentially expressed
brain_MT_UP_15_8_genes	ZDB-GENE-030131-8301	559679	ptprja	BP ; thrombocyte differentiation ; negative regulation of MAP kinase activity ; artery morphogenesis ; protein modification process ; protein dephosphorylation ; dephosphorylation	Non ATH genes differentially expressed
brain_MT_UP_15_8_genes	ZDB-GENE-140718-2	100537088	ccl36.1	BP ; chemotaxis ; immune response	ATH1
brain_MT_UP_15_8_genes	ZDB-GENE-160113-94	101882678	si:ch73-223f5.1
brain_MT_UP_15_8_genes	ZDB-GENE-121005-6	795255	slc38a8b	CC ; membrane
brain_MT_UP_15_8_genes	ZDB-GENE-020225-28	795524	nitr2a	BP ; response to bacterium	Non ATH genes differentially expressed
brain_MT_UP_15_8_genes	ZDB-GENE-070630-1	560687	cmya5	CC ; cytoplasm	ATH6
brain_MT_UP_15_8_genes	ZDB-GENE-060526-313	100003654	si:dkey-58f10.11	CC ; membrane
brain_MT_UP_15_8_genes	ZDB-GENE-030131-8862	568178	si:ch211-102c2.4	CC ; membrane
brain_MT_UP_15_8_genes	ZDB-GENE-040426-1349	393342	zgc:64051	CC ; membrane
brain_MT_UP_15_8_genes	ZDB-GENE-060526-164	566600	si:ch211-284e13.9	BP ; positive regulation of proteasomal ubiquitin-dependent protein catabolic process ; ubiquitin-dependent protein catabolic process ; protein polyubiquitination	Non ATH genes differentially expressed
brain_MT_UP_15_8_genes	ZDB-GENE-130517-8	566020	gig2o	MF ; NAD+ poly-ADP-ribosyltransferase activity	Non ATH genes differentially expressed
brain_MT_UP_15_8_genes	ZDB-GENE-220726-1	101886537	asgr1b	CC ; membrane
brain_MT_UP_15_8_genes	ZDB-GENE-080220-47	555598	aqp8b	BP ; water transport ; transmembrane transport	Non ATH genes differentially expressed
brain_MT_UP_15_8_genes	ZDB-GENE-080108-2	793920	il2rb	BP ; cytokine-mediated signaling pathway ; immunoglobulin mediated immune response	ATH1
brain_MT_UP_15_8_genes	ZDB-GENE-040625-27	415151	rac2	BP ; defense response to bacterium ; regulation of neutrophil chemotaxis ; macrophage chemotaxis ; pro-T cell differentiation ; neutrophil mediated immunity ; neutrophil homeostasis ; small GTPase-mediated signal transduction ; actin filament organization ; chemotaxis ; regulation of leukocyte migration ; signal transduction ; response to wounding ; regulation of establishment or maintenance of c…
brain_MT_UP_15_8_genes	ZDB-GENE-040426-2279	406482	gdpd3a	BP ; lipid metabolic process ; glycerophospholipid catabolic process ; brain development	Non ATH genes differentially expressed
brain_MT_UP_15_8_genes	ZDB-GENE-040801-164	445037	hbba2	BP ; oxygen transport ; hydrogen peroxide catabolic process	Non ATH genes differentially expressed
brain_MT_UP_15_8_genes
brain_MT_UP_15_8_genes	ZDB-GENE-040912-44	447879	nmrk2	BP ; phosphorylation	Non ATH genes differentially expressed
brain_MT_UP_15_8_genes	ZDB-GENE-070912-394	571427	ftr15	MF ; metal ion binding ; zinc ion binding ; ligase activity	Non ATH genes differentially expressed
brain_MT_UP_15_8_genes	ZDB-GENE-070912-618	570622	gbp2	BP ; innate immune response ; immune system process	ATH1
brain_MT_UP_15_8_genes	ZDB-GENE-070912-684	100535845	si:dkeyp-73d8.8
brain_MT_UP_15_8_genes	ZDB-GENE-070912-685	100170838	si:dkeyp-73d8.9
brain_MT_UP_15_8_genes	ZDB-GENE-030131-938	560956	myo9b	BP ; actin filament-based movement ; lamellipodium morphogenesis ; cell development ; system development ; signal transduction ; intracellular signal transduction ; animal organ development
brain_MT_UP_15_8_genes	ZDB-GENE-090313-261	100536567	si:dkey-22i16.9	BP ; immune response ; cellular response to lipopolysaccharide ; cell surface receptor signaling pathway ; T cell costimulation ; negative regulation of T cell proliferation ; positive regulation of T cell proliferation	AMBIGUOUS
brain_MT_UP_15_8_genes	ZDB-GENE-110411-180	798080	prokr1a	BP ; angiogenesis ; G protein-coupled receptor signaling pathway ; signal transduction
brain_MT_UP_15_8_genes	ZDB-GENE-040426-1430	393558	mb	BP ; oxygen transport ; vasculogenesis ; digestive tract development ; response to hypoxia ; response to activity	Non ATH genes differentially expressed
brain_MT_UP_15_8_genes	ZDB-GENE-030113-2	317731	ttn.2	BP ; skeletal muscle tissue development ; cell morphogenesis ; myofibril assembly ; sarcomere organization ; striated muscle myosin thick filament assembly ; cardiac muscle tissue development ; heart development ; sarcomerogenesis ; heart contraction	ATH5
brain_MT_UP_15_8_genes	ZDB-GENE-081105-100	100151173	si:rp71-68n21.9	BP ; regulation of cytokinesis ; protein ubiquitination	Non ATH genes differentially expressed
brain_MT_UP_15_8_genes
brain_MT_UP_15_8_genes	ZDB-GENE-080303-9	568891	si:ch211-79k12.1	CC ; plasma membrane ; membrane
brain_MT_UP_15_8_genes	ZDB-GENE-050522-559	554157	ctss2.1	BP ; immune response ; proteolysis ; proteolysis involved in protein catabolic process ; positive regulation of apoptotic signaling pathway ; positive regulation of peptidase activity
brain_MT_UP_15_8_genes	ZDB-GENE-120709-60	100535360	si:ch211-201o1.1	BP ; intracellular signal transduction
brain_MT_UP_15_8_genes	ZDB-GENE-041008-160	555433	themis	BP ; T cell receptor signaling pathway ; negative T cell selection ; positive T cell selection ; immune system process ; adaptive immune response	ATH1
brain_MT_UP_15_8_genes	ZDB-GENE-040724-50	447809	tagapb	BP ; signal transduction ; system development ; cell development
brain_MT_UP_15_8_genes	ZDB-GENE-041014-165	100034523	ccl38.6	BP ; chemokine-mediated signaling pathway ; immune response ; inflammatory response ; monocyte chemotaxis ; cellular response to interleukin-1 ; cellular response to tumor necrosis factor ; lymphocyte chemotaxis ; cellular response to type II interferon ; positive regulation of ERK1 and ERK2 cascade ; G protein-coupled receptor signaling pathway ; chemotaxis ; positive regulation of GTPase activi…
brain_MT_UP_15_8_genes	ZDB-GENE-060929-172	767791	ipcef1
brain_MT_UP_15_8_genes
brain_MT_UP_15_8_genes
brain_MT_UP_15_8_genes	ZDB-GENE-020919-3	266640	unc45b	MF ; Hsp90 protein binding ; protein binding	Non ATH genes differentially expressed
brain_MT_UP_15_8_genes	ZDB-GENE-030131-7347	335407	mpeg1.1	BP ; defense response to bacterium	Non ATH genes differentially expressed
brain_MT_UP_15_8_genes	ZDB-GENE-040617-1	414333	lck	BP ; B cell receptor signaling pathway ; hemopoiesis ; cell surface receptor protein tyrosine kinase signaling pathway ; innate immune response ; protein phosphorylation ; T cell differentiation ; phosphorylation	ATH1
brain_MT_UP_15_8_genes	ZDB-GENE-040426-1312	393321	ero1a	BP ; protein folding in endoplasmic reticulum
brain_MT_UP_15_8_genes	ZDB-GENE-060929-612	556036	zgc:154055	BP ; negative regulation of autophagy
brain_MT_UP_15_8_genes	ZDB-GENE-040426-1606	393400	amy2al1	BP ; cellular response to estrogen stimulus ; metabolic process ; carbohydrate metabolic process	Non ATH genes differentially expressed
brain_MT_UP_15_8_genes	ZDB-GENE-130530-1010	793246	lect2.2	MF ; metal ion binding	Non ATH genes differentially expressed
brain_MT_UP_15_8_genes	ZDB-GENE-040718-461	436979	lygl1	BP ; defense response to Gram-positive bacterium ; peptidoglycan catabolic process ; metabolic process	Non ATH genes differentially expressed
brain_MT_UP_15_8_genes	ZDB-GENE-090629-2	100302404	f8	BP ; retina development in camera-type eye ; regulation of response to external stimulus ; blood coagulation ; glial cell development	Non ATH genes differentially expressed
brain_MT_UP_15_8_genes	ZDB-GENE-141216-14	100004948	si:ch211-153b23.7
brain_MT_UP_15_8_genes	ZDB-GENE-040516-8	407983	tp53bp2a	BP ; regulation of apoptotic process ; signal transduction ; chordate embryonic development ; negative regulation of phosphatidylinositol 3-kinase/protein kinase B signal transduction
brain_MT_UP_15_8_genes	ZDB-GENE-030131-1205	322485	agt	BP ; regulation of systemic arterial blood pressure by renin-angiotensin ; regulation of apoptotic process ; blood vessel diameter maintenance ; vasoconstriction	Non ATH genes differentially expressed
brain_MT_UP_15_8_genes	ZDB-GENE-060929-716	570830	vsir	BP ; negative regulation of alpha-beta T cell activation ; regulation of immune response	ATH1
brain_MT_UP_15_8_genes	ZDB-GENE-080225-27	322720	itpkcb	BP ; phosphorylation ; inositol phosphate biosynthetic process	Non ATH genes differentially expressed
brain_MT_UP_15_8_genes	ZDB-GENE-991110-16	30647	psme2	BP ; positive regulation of endopeptidase activity ; regulation of proteasomal protein catabolic process ; regulation of G1/S transition of mitotic cell cycle	Non ATH genes differentially expressed
brain_MT_UP_15_8_genes	ZDB-GENE-030911-9	550399	grem2b	BP ; sequestering of BMP from receptor via BMP binding ; BMP signaling pathway ; cartilage morphogenesis ; cardiac chamber development ; cardiac atrium development ; cartilage development ; cell surface receptor signaling pathway involved in heart development ; animal organ morphogenesis	ATH5
brain_MT_UP_15_8_genes	ZDB-GENE-010110-2	30163	tapbp.1
brain_MT_UP_15_8_genes	ZDB-GENE-030616-245	368771	tap2a	BP ; response to cadmium ion ; transmembrane transport	Non ATH genes differentially expressed
brain_MT_UP_15_8_genes	ZDB-GENE-990415-141	30666	psmb8a	BP ; proteasomal protein catabolic process ; proteolysis ; proteolysis involved in protein catabolic process ; immune system process
brain_MT_UP_15_8_genes	ZDB-GENE-001208-2	64280	psmb13a	BP ; proteasomal protein catabolic process ; proteolysis involved in protein catabolic process ; immune system process
brain_MT_UP_15_8_genes	ZDB-GENE-001208-1	64279	psmb12	BP ; proteasomal protein catabolic process ; proteolysis involved in protein catabolic process ; immune system process
brain_MT_UP_15_8_genes	ZDB-GENE-070705-375	100334710	btr23	MF ; metal ion binding ; zinc ion binding	Non ATH genes differentially expressed
brain_MT_UP_15_8_genes	ZDB-GENE-060503-396	566074	si:ch211-199g17.2
brain_MT_UP_15_8_genes	ZDB-GENE-030131-5697	566261	c4	BP ; complement activation	Non ATH genes differentially expressed
brain_MT_UP_15_8_genes	ZDB-GENE-131121-210	565221	si:ch211-167j9.5	BP ; innate immune response ; cell differentiation ; cell surface receptor protein tyrosine kinase signaling pathway ; protein phosphorylation	ATH1
brain_MT_UP_15_8_genes	ZDB-GENE-030131-4787	326062	si:dkey-23k10.5	MF ; nucleotide binding ; GTP binding	Non ATH genes differentially expressed
brain_MT_UP_15_8_genes	ZDB-GENE-050809-2	619193	sult1st5	BP ; sulfation ; xenobiotic metabolic process	Non ATH genes differentially expressed
brain_MT_UP_15_8_genes	ZDB-GENE-030131-4309	562552	zgc:171775	BP ; phosphorylation ; intracellular signal transduction
brain_MT_UP_15_8_genes	ZDB-GENE-091204-230	566752	si:dkey-102g19.3
brain_MT_UP_15_8_genes	ZDB-GENE-091116-14	100148342	atp8b1	BP ; phospholipid transport ; phospholipid translocation ; Golgi organization	Non ATH genes differentially expressed
brain_MT_UP_15_8_genes	ZDB-GENE-040305-2	404035	traf4b	BP ; regulation of canonical NF-kappaB signal transduction ; protein ubiquitination ; apoptotic process ; positive regulation of JNK cascade ; regulation of apoptotic process ; signal transduction
brain_MT_UP_15_8_genes	ZDB-GENE-990415-213	557037	pparg	BP ; DNA-templated transcription ; triglyceride homeostasis ; rhythmic process ; regulation of DNA-templated transcription ; regulation of transcription by RNA polymerase II	Non ATH genes differentially expressed
brain_MT_UP_15_8_genes	ZDB-GENE-040219-12	403136	tlr8b	BP ; canonical NF-kappaB signal transduction ; toll-like receptor signaling pathway ; inflammatory response ; immune system process ; innate immune response ; defense response to virus ; positive regulation of interleukin-6 production ; signal transduction	ATH1
brain_MT_UP_15_8_genes	ZDB-GENE-040704-48	431754	acaa1	BP ; fatty acid beta-oxidation ; phenylacetate catabolic process	Non ATH genes differentially expressed
brain_MT_UP_15_8_genes	ZDB-GENE-990415-122	30721	pdx1	BP ; endocrine pancreas development ; reactive gliosis ; pronephros development ; photoreceptor cell maintenance ; determination of digestive tract left/right asymmetry ; retinal cone cell differentiation ; eye photoreceptor cell differentiation ; determination of liver left/right asymmetry ; pancreas development ; glucose homeostasis ; determination of pancreatic left/right asymmetry ; regulatio…
brain_MT_UP_15_8_genes	ZDB-GENE-091204-344	556621	ccl34b.4	BP ; chemokine-mediated signaling pathway ; immune response ; inflammatory response ; monocyte chemotaxis ; cellular response to interleukin-1 ; cellular response to tumor necrosis factor ; lymphocyte chemotaxis ; cellular response to type II interferon ; positive regulation of ERK1 and ERK2 cascade ; G protein-coupled receptor signaling pathway ; positive regulation of GTPase activity ; neutroph…
brain_MT_UP_15_8_genes	ZDB-GENE-071119-1	110437718	nlrc3
brain_MT_UP_15_8_genes	ZDB-GENE-041212-64	494093	spice1	BP ; metaphase chromosome alignment ; regulation of centriole replication ; mitotic spindle assembly ; cell cycle ; cell division
brain_MT_UP_15_8_genes
brain_MT_UP_15_8_genes	ZDB-GENE-060503-635	100038796	si:dkey-286j15.3
brain_MT_UP_15_8_genes
brain_MT_UP_15_8_genes	ZDB-GENE-110411-199	100002907	si:ch211-274k16.2	CC ; membrane
brain_MT_UP_15_8_genes	ZDB-GENE-071213-2	555849	arhgap45b	BP ; cell development ; activation of GTPase activity ; signal transduction ; system development ; animal organ development
brain_MT_UP_15_8_genes	ZDB-GENE-050208-567	100034442	si:ch211-222k6.3	CC ; membrane
brain_MT_UP_15_8_genes	ZDB-GENE-050208-377	100005143	ifi44f3	BP ; immune response	ATH1
brain_MT_UP_15_8_genes	ZDB-GENE-050302-121	570464	wu:fu71h07	CC ; membrane
brain_MT_UP_15_8_genes
brain_MT_UP_15_8_genes	ZDB-GENE-070503-1	100048921	flnca	BP ; actin cytoskeleton organization ; locomotory behavior ; muscle cell cellular homeostasis	Non ATH genes differentially expressed
brain_MT_UP_15_8_genes	ZDB-GENE-110620-4	569770	cox8b	BP ; mitochondrial electron transport, cytochrome c to oxygen	Non ATH genes differentially expressed
brain_MT_UP_15_8_genes
brain_MT_UP_15_8_genes	ZDB-GENE-090313-349	556533	cplx3a	BP ; exocytosis ; regulation of neurotransmitter secretion ; neurotransmitter transport ; synaptic vesicle exocytosis
brain_MT_UP_15_8_genes
brain_MT_UP_15_8_genes
brain_MT_UP_15_8_genes
brain_MT_UP_15_8_genes	ZDB-GENE-141215-1	108184000	si:ch211-133h13.1	BP ; intracellular signal transduction
brain_MT_UP_15_8_genes	ZDB-GENE-060825-103	751646	zgc:153151	BP ; protein ubiquitination	Non ATH genes differentially expressed
brain_MT_UP_15_8_genes	ZDB-GENE-040426-1289	393311	plekhf1	BP ; endosome organization ; endosome to lysosome transport
brain_MT_UP_15_8_genes
brain_MT_UP_15_8_genes	ZDB-GENE-030131-6030	334098	hsd11b2	BP ; regulation of response to stress ; lipid metabolic process ; glucocorticoid metabolic process ; multicellular organismal response to stress ; cortisol metabolic process ; steroid metabolic process	Non ATH genes differentially expressed
brain_MT_UP_15_8_genes	ZDB-GENE-070705-164	100329657	ltb4r	BP ; G protein-coupled receptor signaling pathway ; signal transduction ; epiboly involved in gastrulation with mouth forming second ; neuropeptide signaling pathway
brain_MT_UP_15_8_genes	ZDB-GENE-030131-8561	336617	thy1	MF ; RNA-DNA hybrid ribonuclease activity	Non ATH genes differentially expressed
brain_MT_UP_15_8_genes
brain_MT_UP_15_8_genes	ZDB-GENE-060526-292	101882903	arhgef15a	BP ; activation of GTPase activity	Non ATH genes differentially expressed
brain_MT_UP_15_8_genes	ZDB-GENE-030407-1	352920	oxt	BP ; monoatomic ion homeostasis ; swimming behavior	Non ATH genes differentially expressed
brain_MT_UP_15_8_genes	ZDB-GENE-030131-8310	798209	si:ch211-76l23.4
brain_MT_UP_15_8_genes	ZDB-GENE-120215-255	101885079	si:ch73-248e21.5	CC ; membrane
brain_MT_UP_15_8_genes	ZDB-GENE-080303-7	100142635	si:ch211-165d12.4	BP ; phosphorylation ; adaptive immune response	ATH1
brain_MT_UP_15_8_genes	ZDB-GENE-040108-6	100002730	si:ch73-208g10.1	BP ; cell adhesion ; cell-cell adhesion	Non ATH genes differentially expressed
brain_MT_UP_15_8_genes	ZDB-GENE-080204-40	565611	zgc:172090	MF ; nucleotide binding ; GTP binding	Non ATH genes differentially expressed
brain_MT_UP_15_8_genes	ZDB-GENE-121120-4	100001302	uba7	BP ; ubiquitin-dependent protein catabolic process ; DNA damage response ; protein modification process ; protein ubiquitination	ATH2
brain_MT_UP_15_8_genes	ZDB-GENE-101130-3	798492	rasal3	BP ; system development ; cell development	Non ATH genes differentially expressed
brain_MT_UP_15_8_genes	ZDB-GENE-141212-333	100151151	si:dkeyp-68b7.12	BP ; signal transduction ; system development ; cell development
brain_MT_UP_15_8_genes	ZDB-GENE-030131-1193	322473	lpar5a	BP ; behavioral response to pain ; G protein-coupled receptor signaling pathway ; positive regulation of CREB transcription factor activity
brain_MT_UP_15_8_genes
brain_MT_UP_15_8_genes	ZDB-GENE-090312-156	100148554	ifi44a1	BP ; immune response	ATH1
brain_MT_UP_15_8_genes	ZDB-GENE-090313-165	795785	cxcl18b	BP ; cell chemotaxis ; immune response ; chemokine-mediated signaling pathway ; inflammatory response ; cellular response to lipopolysaccharide ; antimicrobial humoral immune response mediated by antimicrobial peptide ; neutrophil chemotaxis ; granulocyte chemotaxis ; signal transduction	AMBIGUOUS
brain_MT_UP_15_8_genes	ZDB-GENE-061207-20	559555	si:ch211-217k17.12
brain_MT_UP_15_8_genes	ZDB-GENE-030131-8636	798849	si:ch211-217k17.11
brain_MT_UP_15_8_genes	ZDB-GENE-070912-159	556711	gpr18	BP ; positive regulation of Rho protein signal transduction ; G protein-coupled receptor signaling pathway ; phospholipase C-activating G protein-coupled receptor signaling pathway
brain_MT_UP_15_8_genes	ZDB-GENE-050913-19	619272	zgc:113314
brain_MT_UP_15_8_genes	ZDB-GENE-060503-262	569467	si:dkey-33i11.9	CC ; membrane
brain_MT_UP_15_8_genes	ZDB-GENE-110411-71	572488	clec3ba	BP ; bone mineralization ; ossification	Non ATH genes differentially expressed
brain_MT_UP_15_8_genes	ZDB-GENE-060130-38	654692	cxcr3.1	BP ; cell chemotaxis ; immune response ; calcium-mediated signaling ; inflammatory response ; G protein-coupled receptor signaling pathway ; positive regulation of cytosolic calcium ion concentration ; chemotaxis ; regulation of leukocyte migration ; angiogenesis ; signal transduction
brain_MT_UP_15_8_genes	ZDB-GENE-040715-5	494155	serpinb1l1	BP ; negative regulation of endopeptidase activity	Non ATH genes differentially expressed
brain_MT_UP_15_8_genes	ZDB-GENE-050626-55	337572	ctss2.2	BP ; immune response ; proteolysis ; proteolysis involved in protein catabolic process ; positive regulation of apoptotic signaling pathway ; positive regulation of peptidase activity
brain_MT_UP_15_8_genes	ZDB-GENE-080104-4	100134935	csf3r	BP ; definitive hemopoiesis ; macrophage differentiation ; monocyte differentiation ; cytokine-mediated signaling pathway ; myeloid cell differentiation ; positive regulation of hematopoietic progenitor cell differentiation ; neutrophil differentiation ; regulation of hematopoietic progenitor cell differentiation ; embryonic hemopoiesis ; granulocyte differentiation
brain_MT_UP_15_8_genes	ZDB-GENE-050327-7	791449	zgc:113363
brain_MT_UP_15_8_genes	ZDB-GENE-080721-4	100001537	dok2	BP ; primitive erythrocyte differentiation ; positive regulation of MAPK cascade ; Ras protein signal transduction ; cell surface receptor protein tyrosine kinase signaling pathway
brain_MT_UP_15_8_genes	ZDB-GENE-081104-419	571256	wasa	BP ; actin filament organization ; regulation of actin filament polymerization	Non ATH genes differentially expressed
brain_MT_UP_15_8_genes	ZDB-GENE-030616-606	368901	si:ch211-214p16.1
brain_MT_UP_15_8_genes	ZDB-GENE-130125-1	101887140	tbc1d10c
brain_MT_UP_15_8_genes	ZDB-GENE-080204-77	100136871	ddx43	MF ; nucleotide binding ; ATP binding ; hydrolase activity ; nucleic acid binding ; helicase activity ; RNA helicase activity ; RNA binding	Non ATH genes differentially expressed
brain_MT_UP_15_8_genes	ZDB-GENE-050221-9	497645	matn3b	BP ; anatomical structure development	Non ATH genes differentially expressed
brain_MT_UP_15_8_genes	ZDB-GENE-040718-367	436895	irf8	BP ; regulation of neutrophil differentiation ; DNA-templated transcription ; myeloid leukocyte differentiation ; hemopoiesis ; macrophage differentiation ; immune system process ; regulation of DNA-templated transcription ; regulation of macrophage differentiation ; microglia development ; myeloid cell development ; regulation of transcription by RNA polymerase II ; positive regulation of DNA-te…	Non ATH genes differentially expressed
brain_MT_UP_15_8_genes	ZDB-GENE-090828-5	100001241	synpo2lb	BP ; cardiac muscle tissue development ; skeletal muscle tissue development ; positive regulation of actin filament bundle assembly	Non ATH genes differentially expressed
brain_MT_UP_15_8_genes	ZDB-GENE-041212-81	494109	ch25h	BP ; lipid metabolic process ; B cell chemotaxis ; cholesterol metabolic process ; lipid biosynthetic process ; defense response to virus ; steroid metabolic process ; sterol biosynthetic process ; steroid biosynthetic process	Non ATH genes differentially expressed
brain_MT_UP_15_8_genes	ZDB-GENE-000210-19	30077	rbp4	BP ; retinol transport ; liver development ; response to retinoic acid	Non ATH genes differentially expressed
brain_MT_UP_15_8_genes	ZDB-GENE-070410-35	570857	taco1	CC ; mitochondrion	ATH3
brain_MT_UP_15_8_genes	ZDB-GENE-050522-346	553776	calcoco2
brain_MT_UP_15_8_genes	ZDB-GENE-110411-175	101882585	itgam.1	BP ; cell adhesion mediated by integrin ; cell adhesion ; cell-matrix adhesion ; integrin-mediated signaling pathway ; cell-cell adhesion
brain_MT_UP_15_8_genes	ZDB-GENE-070705-378	100149795	btr26	BP ; protein ubiquitination	Non ATH genes differentially expressed
brain_MT_UP_15_8_genes
brain_MT_UP_15_8_genes
brain_MT_UP_15_8_genes	ZDB-GENE-121214-14	100149909	si:ch211-181d7.1	BP ; intracellular signal transduction
brain_MT_UP_15_8_genes	ZDB-GENE-131121-374	101884711	si:dkey-238d18.5	BP ; cell adhesion	Non ATH genes differentially expressed
brain_MT_UP_15_8_genes	ZDB-GENE-050211-2	497283	hif1al2	BP ; regulation of DNA-templated transcription ; regulation of transcription by RNA polymerase II ; cellular response to hypoxia	Non ATH genes differentially expressed
brain_MT_UP_15_8_genes	ZDB-GENE-041114-13	792160	irf1b	BP ; DNA-templated transcription ; immune system process ; regulation of DNA-templated transcription ; response to virus ; regulation of defense response to virus ; anatomical structure development ; regulation of transcription by RNA polymerase II ; positive regulation of DNA-templated transcription	Non ATH genes differentially expressed
brain_MT_UP_15_8_genes	ZDB-GENE-990910-10	30645	cd74b	BP ; immune response ; positive regulation of cytokine-mediated signaling pathway ; intracellular protein transport ; positive regulation of peptidyl-tyrosine phosphorylation ; positive regulation of macrophage cytokine production ; antigen processing and presentation ; positive regulation of ERK1 and ERK2 cascade ; positive regulation of type 2 immune response ; negative regulation of DNA damage…	ATH1
brain_MT_UP_15_8_genes	ZDB-GENE-030616-523	368398	ogfr2	MF ; opioid growth factor receptor activity ; signaling receptor activity	Non ATH genes differentially expressed
brain_MT_UP_15_8_genes	ZDB-GENE-091116-12	101885880	si:dkey-81j8.6	BP ; regulation of apoptotic process ; regulation of cell migration ; protein phosphorylation	Non ATH genes differentially expressed
brain_MT_UP_15_8_genes	ZDB-GENE-200128-2	795887	ifi44d
brain_MT_UP_15_8_genes
brain_MT_UP_15_8_genes	ZDB-GENE-140715-4	795945	cxcl32b.1	BP ; chemokine-mediated signaling pathway ; immune response ; inflammatory response ; monocyte chemotaxis ; cellular response to interleukin-1 ; cellular response to tumor necrosis factor ; lymphocyte chemotaxis ; cellular response to type II interferon ; positive regulation of ERK1 and ERK2 cascade ; G protein-coupled receptor signaling pathway ; positive regulation of GTPase activity ; neutroph…
brain_MT_UP_15_8_genes
brain_MT_UP_15_8_genes
brain_MT_UP_15_8_genes	ZDB-GENE-050721-1	503516	blf	BP ; regulation of transcription by RNA polymerase II ; convergent extension	Non ATH genes differentially expressed
brain_MT_UP_15_8_genes
brain_MT_UP_15_8_genes	ZDB-GENE-131127-498	100002201	grem2a	BP ; sequestering of BMP from receptor via BMP binding ; animal organ morphogenesis	Non ATH genes differentially expressed
brain_MT_UP_15_8_genes	ZDB-GENE-091204-83	100148042	tmprss15	BP ; proteolysis
brain_MT_UP_15_8_genes
brain_MT_UP_15_8_genes	ZDB-GENE-050522-86	553548	c1qa	BP ; complement activation, classical pathway	Non ATH genes differentially expressed
brain_MT_UP_15_8_genes	ZDB-GENE-080405-1	796551	tert	BP ; hemopoiesis ; intestinal epithelial structure maintenance ; spermatogenesis ; erythrocyte maturation ; telomere maintenance via telomerase ; negative regulation of cellular senescence
brain_MT_UP_15_8_genes	ZDB-GENE-050320-80	541384	mybpc2b	BP ; muscle tissue development	Non ATH genes differentially expressed
brain_MT_UP_15_8_genes
brain_MT_UP_15_8_genes
brain_MT_UP_15_8_genes	ZDB-GENE-160728-152	101886855	si:cabz01007812.1
brain_MT_UP_15_8_genes	ZDB-GENE-160113-134	100331505	si:cabz01074946.1	CC ; membrane
brain_MT_UP_15_8_genes	ZDB-GENE-160728-85	100003350	si:ch211-196f2.6	BP ; cytokine production ; positive regulation of Fc receptor mediated stimulatory signaling pathway ; positive regulation of mast cell activation ; positive regulation of T cell receptor signaling pathway ; positive regulation of natural killer cell mediated cytotoxicity directed against tumor cell target ; positive regulation of type II interferon production ; positive regulation of immunoglobu…	ATH1
brain_MT_UP_15_8_genes	ZDB-GENE-020225-40	100216319	nitr5	BP ; response to bacterium	Non ATH genes differentially expressed
brain_MT_UP_15_8_genes	ZDB-GENE-140106-110	799479	adgrg3	BP ; cell surface receptor signaling pathway ; G protein-coupled receptor signaling pathway ; system development ; anatomical structure morphogenesis
brain_MT_UP_15_8_genes	ZDB-GENE-001106-6	60647	nitr2b	BP ; response to bacterium	Non ATH genes differentially expressed
brain_MT_UP_15_8_genes	ZDB-GENE-110602-1	573378	htra3b	BP ; proteolysis
brain_MT_UP_15_8_genes
brain_MT_UP_15_8_genes
brain_MT_UP_15_8_genes	ZDB-GENE-060526-315	100149772	si:dkey-58f10.13	CC ; membrane
brain_MT_UP_15_8_genes	ZDB-GENE-060526-321	564114	si:dkey-58f10.7	CC ; membrane
brain_MT_UP_15_8_genes	ZDB-GENE-060526-77	101883535	cxcl11.5	BP ; chemokine-mediated signaling pathway ; immune response ; cellular response to lipopolysaccharide ; inflammatory response ; positive chemotaxis ; defense response ; antimicrobial humoral immune response mediated by antimicrobial peptide ; chemotaxis ; neutrophil chemotaxis ; signal transduction	AMBIGUOUS
brain_MT_UP_15_8_genes	ZDB-GENE-060316-3	767716	krt1-c5	MF ; structural molecule activity	Non ATH genes differentially expressed
brain_MT_UP_15_8_genes
brain_MT_UP_15_8_genes	ZDB-GENE-090303-5	100334604	cxcl11.3	BP ; defense response ; chemotaxis ; immune response	ATH1
brain_MT_UP_15_8_genes	ZDB-GENE-091020-1	796780	gng10	BP ; G protein-coupled receptor signaling pathway ; signal transduction
brain_MT_UP_15_8_genes
brain_MT_UP_15_8_genes	ZDB-GENE-080115-1	100135062	csf2rb	BP ; cytokine-mediated signaling pathway ; immunoglobulin mediated immune response	ATH1
brain_MT_UP_15_8_genes	ZDB-GENE-110922-6	561360	fam83ga
brain_MT_UP_15_8_genes	ZDB-GENE-080218-19	100001445	ftr46	MF ; metal ion binding ; zinc ion binding	Non ATH genes differentially expressed
brain_MT_UP_15_8_genes	ZDB-GENE-041111-222	492647	angptl4	BP ; response to bacterium ; triglyceride homeostasis ; apoptotic process involved in blood vessel morphogenesis	Non ATH genes differentially expressed
brain_MT_UP_15_8_genes	ZDB-GENE-050302-48	100007523	ifi44a8	BP ; immune response	ATH1
brain_MT_UP_15_8_genes	ZDB-GENE-090313-338	100007552	ifi44a5	BP ; immune response	ATH1
brain_MT_UP_15_8_genes	ZDB-GENE-070424-116	796649	si:ch211-114l13.9
brain_MT_UP_15_8_genes	ZDB-GENE-020812-1	259303	caspb	BP ; positive regulation of protein processing ; inflammatory response ; defense response to bacterium ; self proteolysis ; apoptotic process ; positive regulation of pyroptotic inflammatory response ; immune system process ; innate immune response ; proteolysis ; positive regulation of apoptotic process ; programmed cell death ; pyroptotic inflammatory response
brain_MT_UP_15_8_genes
brain_MT_UP_15_8_genes	ZDB-GENE-081031-22	100331993	si:dkey-222h21.10	BP ; intracellular signal transduction
brain_MT_UP_15_8_genes
brain_MT_UP_15_8_genes	ZDB-GENE-070615-28	556770	gpr183a	BP ; definitive hemopoiesis ; leukocyte chemotaxis ; dendritic cell chemotaxis ; endothelial to hematopoietic transition ; T follicular helper cell differentiation ; osteoclast differentiation ; immune system process ; positive regulation of ERK1 and ERK2 cascade ; G protein-coupled receptor signaling pathway ; regulation of astrocyte chemotaxis ; adaptive immune response ; T cell chemotaxis ; ne…
brain_MT_UP_15_8_genes
brain_MT_UP_15_8_genes	ZDB-GENE-081104-172	101884931	epsti1
brain_MT_UP_15_8_genes	ZDB-GENE-030131-4630	569162	si:dkey-33i11.1	CC ; membrane
brain_MT_UP_15_8_genes
brain_MT_UP_15_8_genes	ZDB-GENE-040724-106	567764	blk	BP ; cell surface receptor protein tyrosine kinase signaling pathway ; innate immune response ; cell differentiation ; protein phosphorylation ; phosphorylation	ATH1
brain_MT_UP_15_8_genes
brain_MT_UP_15_8_genes	ZDB-GENE-041014-121	567874	pak6b	BP ; phosphorylation ; intracellular signal transduction ; regulation of MAPK cascade ; protein phosphorylation
brain_MT_UP_15_8_genes	ZDB-GENE-061103-505	571082	rad21l1	BP ; replication-born double-strand break repair via sister chromatid exchange ; anatomical structure development ; chromosome segregation ; sister chromatid cohesion	ATH2
brain_MT_UP_15_8_genes	ZDB-GENE-141222-65	110440199	si:zfos-741a10.4
brain_MT_UP_15_8_genes	ZDB-GENE-141216-452	796591	si:zfos-741a10.3	BP ; positive regulation of excitatory synapse assembly ; filopodium assembly	Non ATH genes differentially expressed
brain_MT_UP_15_8_genes	ZDB-GENE-120921-1	101243556	sting1	BP ; autophagosome assembly ; positive regulation of macroautophagy ; activation of innate immune response ; reticulophagy ; positive regulation of type I interferon production ; immune system process ; innate immune response ; defense response to virus ; regulation of autophagy ; response to virus ; positive regulation of defense response to virus by host ; positive regulation of non-canonical N…
brain_MT_UP_15_8_genes	ZDB-GENE-070531-1	568653	btk	BP ; B cell receptor signaling pathway ; T cell receptor signaling pathway ; anterior/posterior pattern specification ; immune system process ; negative regulation of Wnt signaling pathway ; adaptive immune response ; protein phosphorylation ; regulation of canonical Wnt signaling pathway ; phosphorylation ; intracellular signal transduction	ATH1
brain_MT_UP_15_8_genes	ZDB-GENE-140106-100	561110	tbc1d2
brain_MT_UP_15_8_genes	ZDB-GENE-040914-57	555254	itga6l	BP ; cell adhesion mediated by integrin ; cell adhesion ; leukocyte migration ; cell-matrix adhesion ; integrin-mediated signaling pathway ; cell-cell adhesion
brain_MT_UP_15_8_genes	ZDB-GENE-090313-325	799312	iqcc	CC ; membrane
brain_MT_UP_15_8_genes
brain_MT_UP_15_8_genes	ZDB-GENE-130531-9	568241	si:ch211-226h7.3	BP ; neutrophil migration	Non ATH genes differentially expressed
brain_MT_UP_15_8_genes
brain_MT_UP_15_8_genes
brain_MT_UP_15_8_genes	ZDB-GENE-141219-35	100535123	si:ch73-281i18.7	BP ; microtubule cytoskeleton organization	Non ATH genes differentially expressed
brain_MT_UP_15_8_genes	ZDB-GENE-121214-29	100332228	si:ch73-24k9.2	BP ; intracellular signal transduction
brain_MT_UP_15_8_genes	ZDB-GENE-070705-377	571141	btr25	MF ; metal ion binding ; zinc ion binding	Non ATH genes differentially expressed
brain_MT_UP_15_8_genes	ZDB-GENE-070620-2	553256	slc6a19a.1	BP ; sodium ion transmembrane transport	Non ATH genes differentially expressed
brain_MT_UP_15_8_genes
brain_MT_UP_15_8_genes	ZDB-GENE-121214-44	795914	si:ch73-168d20.1	BP ; intracellular signal transduction
brain_MT_UP_15_8_genes	ZDB-GENE-090313-181	792926	nlrp12l	BP ; intracellular signal transduction
brain_MT_UP_15_8_genes	ZDB-GENE-070209-53	100009655	etv7	BP ; erythrocyte development ; regulation of DNA-templated transcription ; cell differentiation ; anatomical structure development ; regulation of transcription by RNA polymerase II	ATH1
brain_MT_UP_15_8_genes	ZDB-GENE-091204-317	100526814	rbm11	BP ; regulation of alternative mRNA splicing, via spliceosome	Non ATH genes differentially expressed
brain_MT_UP_15_8_genes	ZDB-GENE-141212-342	795391	si:dkey-183i3.6	CC ; membrane
brain_MT_UP_15_8_genes	ZDB-GENE-131119-61	100537876	dtex3lb.1	BP ; Notch signaling pathway ; protein ubiquitination	ATH5
brain_MT_UP_15_8_genes	ZDB-GENE-030131-5958	334026	dtx3lb.2	BP ; Notch signaling pathway ; protein ubiquitination	ATH5
brain_MT_UP_15_8_genes	ZDB-GENE-141216-296	100536664	sla2a	BP ; phosphatidylinositol phosphate biosynthetic process	Non ATH genes differentially expressed
brain_MT_UP_15_8_genes	ZDB-GENE-160114-61	108004535	timp4.2	MF ; peptidase inhibitor activity ; metalloendopeptidase inhibitor activity ; metal ion binding ; enzyme inhibitor activity	Non ATH genes differentially expressed
brain_MT_UP_15_8_genes	ZDB-GENE-080204-107	100004617	csf1a	MF ; transmembrane receptor protein tyrosine kinase activity ; protein binding ; cytokine activity ; growth factor activity	ATH5
brain_MT_UP_15_8_genes	ZDB-GENE-070112-2232	571000	glis3	BP ; glucose homeostasis ; type B pancreatic cell development ; thyroid gland development ; pancreas regeneration ; regulation of transcription by RNA polymerase II ; smoothened signaling pathway
brain_MT_UP_15_8_genes
brain_MT_UP_15_8_genes
brain_MT_UP_15_8_genes	ZDB-GENE-050327-78	541539	alpi.1	BP ; dephosphorylation	Non ATH genes differentially expressed
brain_MT_UP_15_8_genes
brain_MT_UP_15_8_genes	ZDB-GENE-080723-42	79079	cpeb1a	BP ; negative regulation of cytoplasmic translation ; regulation of translation	ATH6
brain_MT_UP_15_8_genes
