## Supplementary Source data files for "TELOMERASE DEPLETION ACCELERATES AGEING OF THE ZEBRAFISH BRAIN": brain_WT_DOWN_1_15_26_genes_ATH_mapping.csv

Analysis	ZFIN	Entrez_Id	Symbol	GO_terms	ATH_mapping
brain_WT_DOWN_1_15_26_genes
brain_WT_DOWN_1_15_26_genes	ZDB-GENE-040426-777	393203	prc1b	BP ; mitotic spindle midzone assembly ; microtubule cytoskeleton organization	Non ATH genes differentially expressed
brain_WT_DOWN_1_15_26_genes	ZDB-GENE-000128-8	30394	dbx1a	BP ; cell differentiation in spinal cord ; regulation of DNA-templated transcription ; regulation of transcription by RNA polymerase II	Non ATH genes differentially expressed
brain_WT_DOWN_1_15_26_genes	ZDB-GENE-040426-59	81540	tyms	BP ; retina development in camera-type eye ; methylation ; dTTP biosynthetic process ; dTMP biosynthetic process ; eye development ; nucleotide biosynthetic process	ATH6
brain_WT_DOWN_1_15_26_genes	ZDB-GENE-000406-10	58025	ccnb1	BP ; mitotic metaphase chromosome alignment ; mitotic cell cycle phase transition ; regulation of cyclin-dependent protein serine/threonine kinase activity ; oocyte maturation ; cell cycle ; cell division	AMBIGUOUS
brain_WT_DOWN_1_15_26_genes	ZDB-GENE-050302-175	493635	hapln1a	BP ; skeletal system development ; fin regeneration ; central nervous system development ; cell adhesion ; positive regulation of neuroblast proliferation ; glial cell differentiation
brain_WT_DOWN_1_15_26_genes	ZDB-GENE-030515-7	353225	nrarpb	BP ; sprouting angiogenesis ; blood vessel endothelial cell proliferation involved in sprouting angiogenesis ; branching involved in blood vessel morphogenesis ; Notch signaling pathway ; regulation of cell-cell adhesion	ATH5
brain_WT_DOWN_1_15_26_genes	ZDB-GENE-030710-6	368234	plp1b	BP ; central nervous system myelination ; axon development	Non ATH genes differentially expressed
brain_WT_DOWN_1_15_26_genes	ZDB-GENE-070112-652	570062	ncaph	BP ; chromosome condensation ; mitotic chromosome condensation ; cell cycle ; cell division ; mitotic sister chromatid segregation	AMBIGUOUS
brain_WT_DOWN_1_15_26_genes	ZDB-GENE-060531-56	100005291	ercc6l	BP ; cell division ; intein-mediated protein splicing ; cell cycle	AMBIGUOUS
brain_WT_DOWN_1_15_26_genes	ZDB-GENE-030131-8175	336231	h3f3c
brain_WT_DOWN_1_15_26_genes	ZDB-GENE-030131-8155	336211	zwi	CC ; myelin sheath	Non ATH genes differentially expressed
brain_WT_DOWN_1_15_26_genes	ZDB-GENE-040718-22	436607	kpna2	BP ; protein transport ; NLS-bearing protein import into nucleus ; protein import into nucleus	Non ATH genes differentially expressed
brain_WT_DOWN_1_15_26_genes	ZDB-GENE-120215-126	562406	si:dkey-283b1.7	BP ; negative regulation of BMP signaling pathway	ATH5
brain_WT_DOWN_1_15_26_genes	ZDB-GENE-040801-201	445070	cldnk	BP ; cell adhesion ; bicellular tight junction assembly
brain_WT_DOWN_1_15_26_genes	ZDB-GENE-030909-6	566409	mcm6	MF ; nucleotide binding ; ATP binding ; single-stranded DNA binding ; DNA helicase activity ; hydrolase activity ; single-stranded 3'-5' DNA helicase activity ; DNA binding ; helicase activity	Non ATH genes differentially expressed
brain_WT_DOWN_1_15_26_genes	ZDB-GENE-100922-133	100331841	gpr17	BP ; positive regulation of Rho protein signal transduction ; G protein-coupled receptor signaling pathway ; phospholipase C-activating G protein-coupled receptor signaling pathway
brain_WT_DOWN_1_15_26_genes	ZDB-GENE-051030-48	566441	ube2c	MF ; nucleotide binding ; ATP binding ; transferase activity	Non ATH genes differentially expressed
brain_WT_DOWN_1_15_26_genes	ZDB-GENE-040801-159	445244	ap1m3	BP ; protein transport ; vesicle-mediated transport ; intracellular protein transport ; brain development
brain_WT_DOWN_1_15_26_genes	ZDB-GENE-010724-4	114417	mpz	BP ; myelination	Non ATH genes differentially expressed
brain_WT_DOWN_1_15_26_genes	ZDB-GENE-041010-66	449816	elovl1a	BP ; lipid metabolic process ; fatty acid biosynthetic process ; swim bladder development ; unsaturated fatty acid biosynthetic process ; fatty acid elongation, saturated fatty acid ; fatty acid elongation, polyunsaturated fatty acid ; long-chain fatty-acyl-CoA biosynthetic process ; sphingolipid biosynthetic process ; fatty acid metabolic process ; very long-chain fatty acid biosynthetic process…	Non ATH genes differentially expressed
brain_WT_DOWN_1_15_26_genes	ZDB-GENE-980526-40	30238	en2b	BP ; cell fate specification ; midbrain development ; anterior/posterior pattern specification ; midbrain-hindbrain boundary development ; regulation of DNA-templated transcription ; neuron differentiation ; regulation of transcription by RNA polymerase II	Non ATH genes differentially expressed
brain_WT_DOWN_1_15_26_genes	ZDB-GENE-040426-2044	406353	cdc20	BP ; positive regulation of anaphase-promoting complex-dependent catabolic process ; cell division ; anaphase-promoting complex-dependent catabolic process ; cell cycle	AMBIGUOUS
brain_WT_DOWN_1_15_26_genes	ZDB-GENE-030131-969	567619	si:dkey-25o16.4	BP ; cell division ; regulation of attachment of spindle microtubules to kinetochore
brain_WT_DOWN_1_15_26_genes	ZDB-GENE-060130-6	567331	sparcl1	BP ; anatomical structure development	Non ATH genes differentially expressed
brain_WT_DOWN_1_15_26_genes	ZDB-GENE-021115-7	280649	plk1	BP ; cell division ; retina development in camera-type eye ; mitotic cell cycle ; cell cycle ; mitotic spindle organization ; phosphorylation
brain_WT_DOWN_1_15_26_genes	ZDB-GENE-050417-29	550236	cdca7a	BP ; regulation of DNA-templated transcription ; thymus development ; cell cycle ; cell division ; regulation of hematopoietic stem cell differentiation
brain_WT_DOWN_1_15_26_genes	ZDB-GENE-040426-1947	406285	chaf1b	BP ; nucleosome assembly ; retina development in camera-type eye ; embryonic organ development ; DNA replication-dependent chromatin assembly ; mitotic cell cycle	ATH2
brain_WT_DOWN_1_15_26_genes	ZDB-GENE-030804-13	564374	cdca3	BP ; cell division ; cell cycle	AMBIGUOUS
brain_WT_DOWN_1_15_26_genes	ZDB-GENE-160226-1	100537977	iqgap3	BP ; cell motility ; convergent extension involved in gastrulation ; system development ; cell development	Non ATH genes differentially expressed
brain_WT_DOWN_1_15_26_genes	ZDB-GENE-050314-4	321084	dnmt3ba	MF ; DNA (cytosine-5-)-methyltransferase activity, acting on CpG substrates ; DNA binding ; DNA (cytosine-5-)-methyltransferase activity ; transferase activity ; metal ion binding ; methyltransferase activity	Non ATH genes differentially expressed
brain_WT_DOWN_1_15_26_genes	ZDB-GENE-050417-231	550421	znf367	BP ; regulation of transcription by RNA polymerase II	Non ATH genes differentially expressed
brain_WT_DOWN_1_15_26_genes	ZDB-GENE-041111-205	497403	cenpf	BP ; kidney development ; heart looping ; metaphase chromosome alignment ; ventricular system development ; regulation of G2/M transition of mitotic cell cycle ; mitotic cell cycle ; cilium assembly	Non ATH genes differentially expressed
brain_WT_DOWN_1_15_26_genes	ZDB-GENE-020419-40	791894	aurkb	BP ; microtubule cytoskeleton organization ; cleavage furrow formation ; regulation of cytokinesis ; mitotic spindle organization ; phosphorylation ; mitotic cytokinesis ; chromosome segregation
brain_WT_DOWN_1_15_26_genes	ZDB-GENE-050522-327	321283	tacc3	BP ; cell population proliferation ; microtubule cytoskeleton organization ; mitotic spindle organization
brain_WT_DOWN_1_15_26_genes	ZDB-GENE-990415-47	399479	dld	BP ; heart contraction	Non ATH genes differentially expressed
brain_WT_DOWN_1_15_26_genes	ZDB-GENE-000208-21	30453	kifc1	BP ; microtubule-based movement ; system development ; mitotic spindle assembly
brain_WT_DOWN_1_15_26_genes	ZDB-GENE-030131-607	572007	cdca7b	BP ; cell division ; regulation of DNA-templated transcription ; cell cycle	AMBIGUOUS
brain_WT_DOWN_1_15_26_genes	ZDB-GENE-990415-25	30733	rrm2	BP ; deoxyribonucleotide biosynthetic process ; DNA replication	ATH2
brain_WT_DOWN_1_15_26_genes	ZDB-GENE-050417-65	550262	h3f3b.1	MF ; protein heterodimerization activity ; structural constituent of chromatin ; DNA binding
brain_WT_DOWN_1_15_26_genes	ZDB-GENE-000125-4	30120	dlc	BP ; sclerotome development ; arterial endothelial cell differentiation ; somitogenesis ; neuron development ; cell communication ; somite specification ; ventral spinal cord interneuron differentiation ; hematopoietic progenitor cell differentiation ; Notch signaling pathway ; blood vessel morphogenesis ; cell differentiation ; negative regulation of Notch signaling pathway ; hematopoietic stem …
brain_WT_DOWN_1_15_26_genes	ZDB-GENE-050706-92	568055	ppp1r14c	BP ; regulation of phosphorylation	Non ATH genes differentially expressed
brain_WT_DOWN_1_15_26_genes	ZDB-GENE-991008-16	30731	smarcb1b	BP ; positive regulation of pseudohyphal growth by positive regulation of transcription from RNA polymerase II promoter ; chromatin remodeling	AMBIGUOUS
brain_WT_DOWN_1_15_26_genes	ZDB-GENE-050307-5	402820	tmsb	MF ; actin binding ; actin monomer binding	Non ATH genes differentially expressed
brain_WT_DOWN_1_15_26_genes	ZDB-GENE-040426-2321	406507	gadd45gb.1	BP ; regulation of cell cycle	Non ATH genes differentially expressed
brain_WT_DOWN_1_15_26_genes	ZDB-GENE-040426-2741	406715	cdk2	MF ; nucleotide binding ; protein serine/threonine kinase activity ; cyclin binding ; ATP binding ; cyclin-dependent protein serine/threonine kinase activity ; phosphotransferase activity, alcohol group as acceptor ; transferase activity ; protein kinase activity ; kinase activity	Non ATH genes differentially expressed
brain_WT_DOWN_1_15_26_genes	ZDB-GENE-030131-5420	568826	si:ch211-266i6.3	BP ; negative regulation of microtubule depolymerization	Non ATH genes differentially expressed
brain_WT_DOWN_1_15_26_genes	ZDB-GENE-040426-1948	406286	zgc:56095	MF ; ferrous iron binding ; ferric iron binding ; metal ion binding	Non ATH genes differentially expressed
brain_WT_DOWN_1_15_26_genes	ZDB-GENE-030131-9544	337598	mcm4	MF ; nucleotide binding ; ATP binding ; single-stranded DNA binding ; DNA helicase activity ; hydrolase activity ; single-stranded DNA helicase activity ; DNA binding ; chromatin binding ; helicase activity	Non ATH genes differentially expressed
brain_WT_DOWN_1_15_26_genes	ZDB-GENE-040426-2039	406350	uhrf1	MF ; metal ion binding ; DNA binding ; transferase activity ; ubiquitin protein ligase activity	Non ATH genes differentially expressed
brain_WT_DOWN_1_15_26_genes	ZDB-GENE-020419-24	192338	mcm2	MF ; nucleotide binding ; ATP binding ; single-stranded DNA binding ; hydrolase activity ; 3'-5' DNA helicase activity ; single-stranded DNA helicase activity ; DNA binding ; helicase activity ; chromatin binding	Non ATH genes differentially expressed
brain_WT_DOWN_1_15_26_genes	ZDB-GENE-020228-3	100149526	sall1b	BP ; regulation of transcription by RNA polymerase II	Non ATH genes differentially expressed
brain_WT_DOWN_1_15_26_genes	ZDB-GENE-050622-16	573988	kif15	BP ; semicircular canal development ; posterior lateral line development ; microtubule-based movement ; system development ; regulation of axon extension	Non ATH genes differentially expressed
brain_WT_DOWN_1_15_26_genes	ZDB-GENE-031116-23	572121	incenp	BP ; cell cycle	ATH2
brain_WT_DOWN_1_15_26_genes	ZDB-GENE-030131-6690	569937	ckap2l	CC ; cytoplasm ; centrosome ; cytosol ; mitotic spindle	AMBIGUOUS
brain_WT_DOWN_1_15_26_genes	ZDB-GENE-050417-154	550360	mfsd10	BP ; transmembrane transport	Non ATH genes differentially expressed
brain_WT_DOWN_1_15_26_genes	ZDB-GENE-070912-174	100170660	si:ch211-195h23.3	BP ; inflammatory response ; immune system process ; innate immune response ; negative regulation of NF-kappaB transcription factor activity ; regulation of apoptotic process	ATH1
brain_WT_DOWN_1_15_26_genes	ZDB-GENE-040824-6	404275	helt	BP ; regulation of DNA-templated transcription ; regulation of transcription by RNA polymerase II ; regulation of neurogenesis ; anterior/posterior pattern specification
brain_WT_DOWN_1_15_26_genes	ZDB-GENE-090313-408	561941	prkx	BP ; phosphorylation	Non ATH genes differentially expressed
brain_WT_DOWN_1_15_26_genes	ZDB-GENE-081022-187	792608	knstrn	BP ; spindle organization ; chromosome segregation ; regulation of attachment of spindle microtubules to kinetochore ; mitotic sister chromatid segregation	AMBIGUOUS
brain_WT_DOWN_1_15_26_genes	ZDB-GENE-040426-2317	793727	gnl2	BP ; neural retina development ; regulation of exit from mitosis ; regulation of neuron differentiation ; cleavage in ITS2 between 5.8S rRNA and LSU-rRNA of tricistronic rRNA transcript (SSU-rRNA, 5.8S rRNA, LSU-rRNA)	Non ATH genes differentially expressed
brain_WT_DOWN_1_15_26_genes	ZDB-GENE-031222-4	394198	fosab	BP ; multicellular organismal response to stress ; cardiac muscle tissue regeneration ; regulation of DNA-templated transcription ; regulation of transcription by RNA polymerase II ; hematopoietic stem cell differentiation
brain_WT_DOWN_1_15_26_genes	ZDB-GENE-040426-2439	405873	mycla	BP ; regulation of DNA-templated transcription ; regulation of transcription by RNA polymerase II	Non ATH genes differentially expressed
brain_WT_DOWN_1_15_26_genes
brain_WT_DOWN_1_15_26_genes	ZDB-GENE-080204-34	561788	kif22	BP ; central nervous system projection neuron axonogenesis ; somitogenesis ; eye morphogenesis ; axonogenesis ; thigmotaxis ; microtubule-based movement ; brain development	Non ATH genes differentially expressed
brain_WT_DOWN_1_15_26_genes	ZDB-GENE-080204-90	795099	egr4	BP ; regulation of transcription by RNA polymerase II	Non ATH genes differentially expressed
brain_WT_DOWN_1_15_26_genes	ZDB-GENE-141216-4	100002249	si:ch211-213o11.11	BP ; G protein-coupled receptor signaling pathway ; signal transduction
brain_WT_DOWN_1_15_26_genes	ZDB-GENE-091204-287	335340	dnah5l	BP ; flagellated sperm motility ; microtubule-based movement ; outer dynein arm assembly ; determination of heart left/right asymmetry	Non ATH genes differentially expressed
brain_WT_DOWN_1_15_26_genes	ZDB-GENE-030131-337	321618	h1-0	BP ; chromosome condensation ; nucleosome assembly ; negative regulation of DNA recombination ; anatomical structure development	Non ATH genes differentially expressed
brain_WT_DOWN_1_15_26_genes	ZDB-GENE-040808-55	445282	cela1.6	BP ; proteolysis
brain_WT_DOWN_1_15_26_genes	ZDB-GENE-000210-15	30079	btg2	BP ; negative regulation of mitotic cell cycle ; negative regulation of cell population proliferation	Non ATH genes differentially expressed
brain_WT_DOWN_1_15_26_genes	ZDB-GENE-100422-16	559593	acanb	BP ; skeletal system development ; fin regeneration ; central nervous system development ; cell adhesion ; positive regulation of neuroblast proliferation ; glial cell differentiation ; anatomical structure development
brain_WT_DOWN_1_15_26_genes	ZDB-GENE-050309-90	503960	fam189a2	CC ; membrane
brain_WT_DOWN_1_15_26_genes	ZDB-GENE-030131-9790	558335	abca12	BP ; lipid transport ; epidermis morphogenesis ; transmembrane transport	Non ATH genes differentially expressed
brain_WT_DOWN_1_15_26_genes	ZDB-GENE-041210-354	100006131	fhad1
brain_WT_DOWN_1_15_26_genes	ZDB-GENE-050417-414	550562	spinb	BP ; gamete generation	ATH6
brain_WT_DOWN_1_15_26_genes	ZDB-GENE-110914-7	567317	znf569l	BP ; regulation of transcription by RNA polymerase II	Non ATH genes differentially expressed
brain_WT_DOWN_1_15_26_genes	ZDB-GENE-110914-210	100331498	srr	BP ; L-threonine catabolic process ; isoleucine biosynthetic process ; L-serine catabolic process ; amino acid metabolic process	Non ATH genes differentially expressed
brain_WT_DOWN_1_15_26_genes
brain_WT_DOWN_1_15_26_genes	ZDB-GENE-161017-112	101885937	si:cabz01054394.6	MF ; metal ion binding	Non ATH genes differentially expressed
brain_WT_DOWN_1_15_26_genes	ZDB-GENE-060929-592	566923	haus3	BP ; definitive hemopoiesis ; cell cycle ; spindle assembly ; cell division ; centrosome cycle
brain_WT_DOWN_1_15_26_genes	ZDB-GENE-050417-10	550224	lhfpl2b	CC ; membrane
brain_WT_DOWN_1_15_26_genes	ZDB-GENE-050417-447	550588	zgc:110626	BP ; protein transport	Non ATH genes differentially expressed
brain_WT_DOWN_1_15_26_genes
brain_WT_DOWN_1_15_26_genes
brain_WT_DOWN_1_15_26_genes	ZDB-GENE-050522-412	554136	spra	BP ; tetrahydrobiopterin biosynthetic process	Non ATH genes differentially expressed
brain_WT_DOWN_1_15_26_genes
brain_WT_DOWN_1_15_26_genes	ZDB-LINCRNAG-070424-191	100318255	si:ch211-69i3.3
brain_WT_DOWN_1_15_26_genes	ZDB-GENE-140106-38	100148818	si:ch73-55i23.1	BP ; phospholipid catabolic process ; lipid metabolic process ; lipid catabolic process	Non ATH genes differentially expressed
brain_WT_DOWN_1_15_26_genes	ZDB-GENE-030131-4833	326634	slc14a2	BP ; urea transport ; urea transmembrane transport	Non ATH genes differentially expressed
brain_WT_DOWN_1_15_26_genes	ZDB-GENE-050327-6	791612	mat2ab	BP ; S-adenosylmethionine biosynthetic process ; one-carbon metabolic process	Non ATH genes differentially expressed
brain_WT_DOWN_1_15_26_genes	ZDB-GENE-050208-29	791144	loxl2b	BP ; sprouting angiogenesis ; response to hypoxia ; endothelial cell proliferation ; collagen fibril organization ; heterochromatin organization ; peptidyl-lysine oxidation ; negative regulation of stem cell population maintenance ; positive regulation of epithelial to mesenchymal transition ; epithelial to mesenchymal transition ; chromatin organization ; negative regulation of transcription by …	ATH6
brain_WT_DOWN_1_15_26_genes	ZDB-GENE-060526-348	798916	upk3b	BP ; establishment of planar polarity involved in nephron morphogenesis	Non ATH genes differentially expressed
brain_WT_DOWN_1_15_26_genes
brain_WT_DOWN_1_15_26_genes	ZDB-GENE-040426-900	393949	unga	MF ; histone H3K27 methyltransferase activity ; uracil DNA N-glycosylase activity ; hydrolase activity ; hydrolase activity, hydrolyzing N-glycosyl compounds ; G/U mismatch-specific uracil-DNA glycosylase activity	Non ATH genes differentially expressed
brain_WT_DOWN_1_15_26_genes	ZDB-GENE-121017-2	571743	oafb
brain_WT_DOWN_1_15_26_genes	ZDB-GENE-030131-305	100000219	si:dkey-225f5.4	CC ; kinetochore
brain_WT_DOWN_1_15_26_genes	ZDB-GENE-080723-27	558627	tnnt1	BP ; slow-twitch skeletal muscle fiber contraction ; regulation of muscle contraction ; sarcomere organization	Non ATH genes differentially expressed
brain_WT_DOWN_1_15_26_genes	ZDB-GENE-991206-8	30174	nog1	BP ; dorsal/ventral pattern formation ; negative regulation of endodermal cell fate specification ; negative regulation of cell differentiation ; osteoblast differentiation ; cartilage development ; cell differentiation ; negative regulation of BMP signaling pathway	ATH5
brain_WT_DOWN_1_15_26_genes	ZDB-GENE-050306-35	503754	zgc:113102	BP ; regulation of transcription by RNA polymerase II	Non ATH genes differentially expressed
brain_WT_DOWN_1_15_26_genes	ZDB-GENE-070820-7	558833	spag9a	BP ; phosphorylation ; vesicle-mediated transport
brain_WT_DOWN_1_15_26_genes	ZDB-GENE-131119-67	108182845	si:dkey-248g21.1
brain_WT_DOWN_1_15_26_genes	ZDB-GENE-040822-9	445494	pgls	BP ; pentose-phosphate shunt ; pentose-phosphate shunt, oxidative branch ; carbohydrate metabolic process	Non ATH genes differentially expressed
brain_WT_DOWN_1_15_26_genes	ZDB-GENE-030131-9126	797137	ier2a	BP ; Kupffer's vesicle development ; determination of left/right symmetry ; convergent extension ; cilium assembly
brain_WT_DOWN_1_15_26_genes	ZDB-GENE-031118-197	386897	asf1ba	BP ; chromatin organization ; DNA replication-dependent chromatin assembly	AMBIGUOUS
brain_WT_DOWN_1_15_26_genes	ZDB-GENE-110209-1	100535653	si:dkey-31g6.6
brain_WT_DOWN_1_15_26_genes	ZDB-GENE-120215-44	100333177	si:zfos-323e3.4	BP ; signal transduction ; transmembrane transport ; monoatomic ion transport
brain_WT_DOWN_1_15_26_genes	ZDB-GENE-040801-161	445246	aurka	BP ; microtubule cytoskeleton organization ; meiotic spindle organization ; meiotic cell cycle ; regulation of cytokinesis ; mitotic centrosome separation ; mitotic cell cycle ; mitotic spindle organization ; phosphorylation ; centrosome cycle
brain_WT_DOWN_1_15_26_genes	ZDB-GENE-041111-308	559250	im:7152348	BP ; protein ubiquitination	Non ATH genes differentially expressed
brain_WT_DOWN_1_15_26_genes	ZDB-GENE-131127-205	557582	si:dkey-28n18.9	BP ; protein transport	Non ATH genes differentially expressed
brain_WT_DOWN_1_15_26_genes
brain_WT_DOWN_1_15_26_genes	ZDB-GENE-070912-531	557905	ankrd33bb
brain_WT_DOWN_1_15_26_genes	ZDB-GENE-030131-4928	326729	pif1	MF ; nucleotide binding ; ATP binding ; DNA helicase activity ; hydrolase activity ; DNA binding ; 5'-3' DNA helicase activity ; helicase activity ; ATP hydrolysis activity	Non ATH genes differentially expressed
brain_WT_DOWN_1_15_26_genes	ZDB-GENE-070912-251	559145	vav3b	BP ; regulation of GTPase activity ; cell surface receptor signaling pathway ; intracellular signal transduction ; cell migration
brain_WT_DOWN_1_15_26_genes	ZDB-GENE-070705-486	567698	tceanc2
brain_WT_DOWN_1_15_26_genes	ZDB-GENE-040930-6	445401	cenpl	CC ; chromosome ; chromosome, centromeric region ; nucleus	AMBIGUOUS
brain_WT_DOWN_1_15_26_genes	ZDB-GENE-070424-5	570286	ftr02	MF ; metal ion binding ; zinc ion binding ; ligase activity	Non ATH genes differentially expressed
brain_WT_DOWN_1_15_26_genes
brain_WT_DOWN_1_15_26_genes	ZDB-GENE-120816-1	558106	prozb	BP ; proteolysis ; blood coagulation
brain_WT_DOWN_1_15_26_genes	ZDB-GENE-980526-27	30462	otx2a	BP ; midbrain development ; retinal pigment epithelium development ; hindbrain development ; midbrain-hindbrain boundary development ; regulation of DNA-templated transcription ; cerebellum development ; regulation of transcription by RNA polymerase II	Non ATH genes differentially expressed
brain_WT_DOWN_1_15_26_genes	ZDB-GENE-121214-277	101882660	adgre5b.2	BP ; adenylate cyclase-activating G protein-coupled receptor signaling pathway ; cell surface receptor signaling pathway ; anatomical structure morphogenesis ; G protein-coupled receptor signaling pathway ; system development
brain_WT_DOWN_1_15_26_genes	ZDB-GENE-070814-1	565145	adamts1	BP ; extracellular matrix organization ; proteolysis
brain_WT_DOWN_1_15_26_genes	ZDB-GENE-030131-6451	334519	rnf17	MF ; metal ion binding	Non ATH genes differentially expressed
brain_WT_DOWN_1_15_26_genes	ZDB-GENE-110914-248	100330359	tmem196b	CC ; membrane
brain_WT_DOWN_1_15_26_genes	ZDB-GENE-100922-54	572348	itga10	BP ; cell adhesion mediated by integrin ; cell adhesion ; cell-matrix adhesion ; integrin-mediated signaling pathway ; cell-cell adhesion
brain_WT_DOWN_1_15_26_genes
brain_WT_DOWN_1_15_26_genes	ZDB-GENE-110411-42	100004847	rorc	BP ; DNA-templated transcription ; regulation of transcription by RNA polymerase II ; regulation of DNA-templated transcription	Non ATH genes differentially expressed
brain_WT_DOWN_1_15_26_genes	ZDB-GENE-110411-234	100331307	si:dkey-17m8.2
brain_WT_DOWN_1_15_26_genes	ZDB-GENE-100922-15	798646	si:ch211-149k23.9	CC ; plasma membrane
brain_WT_DOWN_1_15_26_genes	ZDB-GENE-050420-46	566140	cthrc1b	CC ; collagen trimer	Non ATH genes differentially expressed
brain_WT_DOWN_1_15_26_genes	ZDB-GENE-050417-183	550389	osr2	BP ; pronephros development ; kidney development ; pectoral fin development ; urogenital system development ; negative regulation of transcription by RNA polymerase II ; regulation of transcription by RNA polymerase II ; embryo development	Non ATH genes differentially expressed
brain_WT_DOWN_1_15_26_genes	ZDB-GENE-041014-153	560061	pimr138	BP ; protein autophosphorylation ; phosphorylation ; negative regulation of apoptotic process ; regulation of mitotic cell cycle	Non ATH genes differentially expressed
brain_WT_DOWN_1_15_26_genes	ZDB-GENE-020419-34	192314	dtl	BP ; translesion synthesis ; ubiquitin-dependent protein catabolic process ; protein monoubiquitination ; regulation of cell cycle ; response to UV ; rhythmic process ; mitotic G2 DNA damage checkpoint signaling ; DNA replication ; proteasome-mediated ubiquitin-dependent protein catabolic process ; DNA damage response ; protein polyubiquitination	ATH2
brain_WT_DOWN_1_15_26_genes	ZDB-GENE-041210-320	563883	adgrg11	BP ; adenylate cyclase-activating G protein-coupled receptor signaling pathway ; cell surface receptor signaling pathway ; anatomical structure morphogenesis ; G protein-coupled receptor signaling pathway ; system development
brain_WT_DOWN_1_15_26_genes	ZDB-GENE-040426-2767	406736	mgst3a	MF ; glutathione transferase activity ; glutathione peroxidase activity	Non ATH genes differentially expressed
brain_WT_DOWN_1_15_26_genes
brain_WT_DOWN_1_15_26_genes	ZDB-GENE-041117-1	403061	ela2	BP ; proteolysis
brain_WT_DOWN_1_15_26_genes	ZDB-GENE-050327-7	791449	zgc:113363
brain_WT_DOWN_1_15_26_genes	ZDB-GENE-120111-1	100331020	chdh	BP ; glycine betaine biosynthetic process from choline	Non ATH genes differentially expressed
brain_WT_DOWN_1_15_26_genes	ZDB-GENE-030131-5155	559526	si:ch211-103n10.5	BP ; chromosome condensation ; negative regulation of DNA recombination	Non ATH genes differentially expressed
brain_WT_DOWN_1_15_26_genes	ZDB-GENE-990615-5	30264	tbx16	BP ; pronephros development ; mesoderm development ; pronephric duct morphogenesis ; pronephric glomerulus morphogenesis ; regulation of BMP signaling pathway ; somite specification ; paraxial mesoderm formation ; Spemann organizer formation at the embryonic shield ; regulation of DNA-templated transcription ; angiogenesis ; myeloid cell development ; convergent extension involved in axis elongat…
brain_WT_DOWN_1_15_26_genes	ZDB-GENE-081104-365	556245	si:dkey-20d21.12	CC ; membrane
brain_WT_DOWN_1_15_26_genes	ZDB-GENE-141216-202	101885951	si:ch211-243p7.3
brain_WT_DOWN_1_15_26_genes	ZDB-GENE-040426-2710	406695	cdc45	BP ; double-strand break repair via break-induced replication ; DNA replication ; cell cycle ; cell division ; mitotic DNA replication preinitiation complex assembly ; DNA replication initiation	ATH2
brain_WT_DOWN_1_15_26_genes	ZDB-GENE-040426-2562	406608	arhgap11a	BP ; signal transduction ; system development ; cell development
brain_WT_DOWN_1_15_26_genes	ZDB-GENE-980526-389	30125	gdf3	BP ; regulation of epiboly involved in gastrulation with mouth forming second ; BMP signaling pathway ; heart looping ; nodal signaling pathway ; neuron development ; positive regulation of cell division ; convergent extension involved in gastrulation ; axis specification ; regulation of nodal signaling pathway ; left/right pattern formation
brain_WT_DOWN_1_15_26_genes	ZDB-GENE-070709-1	798465	daam2	BP ; actin cytoskeleton organization ; positive regulation of canonical Wnt signaling pathway ; regulation of non-canonical Wnt signaling pathway ; cellular component organization ; negative regulation of oligodendrocyte differentiation
brain_WT_DOWN_1_15_26_genes	ZDB-GENE-130530-754	100536353	ganc	BP ; metabolic process ; N-glycan processing ; carbohydrate metabolic process	Non ATH genes differentially expressed
brain_WT_DOWN_1_15_26_genes	ZDB-GENE-041111-230	492655	tonsl	BP ; DNA repair ; replication fork processing ; chromatin organization ; double-strand break repair via homologous recombination ; DNA damage response	ATH2
brain_WT_DOWN_1_15_26_genes	ZDB-GENE-020905-4	260441	mthfd1b	BP ; tetrahydrofolate interconversion ; one-carbon metabolic process	Non ATH genes differentially expressed
brain_WT_DOWN_1_15_26_genes	ZDB-GENE-120220-1	796473	tp53i3	MF ; oxidoreductase activity	Non ATH genes differentially expressed
brain_WT_DOWN_1_15_26_genes	ZDB-GENE-050506-32	564240	si:dkey-6i22.5	BP ; cell division ; chromosome segregation ; cell cycle	ATH2
brain_WT_DOWN_1_15_26_genes	ZDB-GENE-141215-55	100000418	si:ch73-233f7.6	BP ; cell adhesion	Non ATH genes differentially expressed
brain_WT_DOWN_1_15_26_genes	ZDB-GENE-111012-2	100329944	ndst1a	BP ; heparan sulfate proteoglycan biosynthetic process ; heparin proteoglycan biosynthetic process ; cranial skeletal system development	Non ATH genes differentially expressed
brain_WT_DOWN_1_15_26_genes	ZDB-GENE-980526-320	30498	egr1	BP ; retina development in camera-type eye ; embryonic viscerocranium morphogenesis ; rhythmic process ; positive regulation of transcription by RNA polymerase II ; camera-type eye development ; embryonic retina morphogenesis in camera-type eye ; circadian regulation of gene expression ; regulation of transcription by RNA polymerase II ; glial cell development ; positive regulation of DNA-templat…	Non ATH genes differentially expressed
brain_WT_DOWN_1_15_26_genes	ZDB-GENE-060616-396	724016	npas4a	BP ; social behavior ; short-term memory ; excitatory postsynaptic potential ; regulation of synaptic plasticity ; inhibitory postsynaptic potential ; inhibitory synapse assembly ; forebrain development ; regulation of synaptic transmission, GABAergic ; nervous system development ; cell differentiation ; blood vessel development ; positive regulation of transcription by RNA polymerase II ; learni…	ATH1
brain_WT_DOWN_1_15_26_genes	ZDB-GENE-070111-2	571624	opn4a	BP ; cellular response to light stimulus ; detection of visible light ; visual perception ; phototransduction ; G protein-coupled receptor signaling pathway ; signal transduction ; response to stimulus
brain_WT_DOWN_1_15_26_genes	ZDB-GENE-141212-76	100535463	timm23b	BP ; protein import into mitochondrial matrix	Non ATH genes differentially expressed
brain_WT_DOWN_1_15_26_genes	ZDB-GENE-030131-3580	324857	olig4	BP ; sensory organ development ; regulation of neuron differentiation ; axon development ; positive regulation of transcription by RNA polymerase II	Non ATH genes differentially expressed
brain_WT_DOWN_1_15_26_genes	ZDB-GENE-030902-1	100150054	cyp1b1	BP ; eye development	Non ATH genes differentially expressed
brain_WT_DOWN_1_15_26_genes	ZDB-GENE-110607-2	561326	gfral	BP ; nervous system development	Non ATH genes differentially expressed
brain_WT_DOWN_1_15_26_genes	ZDB-GENE-090313-71	559535	dna2	BP ; DNA damage response ; DNA replication, Okazaki fragment processing ; DNA repair ; DNA replication ; replication fork reversal ; metabolic process	ATH2
brain_WT_DOWN_1_15_26_genes	ZDB-GENE-090313-28	563132	antxr1d	MF ; transmembrane signaling receptor activity	Non ATH genes differentially expressed
brain_WT_DOWN_1_15_26_genes	ZDB-GENE-060503-347	100034482	si:dkey-242h9.3
brain_WT_DOWN_1_15_26_genes	ZDB-GENE-030131-5790	571950	prx	BP ; regulation of RNA splicing	Non ATH genes differentially expressed
brain_WT_DOWN_1_15_26_genes
brain_WT_DOWN_1_15_26_genes	ZDB-GENE-030826-1	373110	birc5a	BP ; vasculogenesis ; positive regulation of protein ubiquitination ; regulation of cell cycle ; heart development ; neuron differentiation ; negative regulation of apoptotic process ; blood vessel morphogenesis ; angiogenesis ; regulation of neuron apoptotic process ; positive regulation of angiogenesis ; neurogenesis	AMBIGUOUS
brain_WT_DOWN_1_15_26_genes	ZDB-GENE-050522-222	553800	cep55l	BP ; cranial skeletal system development ; regulation of phosphatidylinositol 3-kinase/protein kinase B signal transduction ; cerebellum development ; establishment of protein localization ; mitotic cytokinesis
brain_WT_DOWN_1_15_26_genes	ZDB-GENE-041014-160	564336	st6galnac1.1	BP ; oligosaccharide biosynthetic process ; protein glycosylation	Non ATH genes differentially expressed
brain_WT_DOWN_1_15_26_genes	ZDB-GENE-041014-161	799868	st6galnac1.2	BP ; oligosaccharide biosynthetic process ; protein glycosylation	Non ATH genes differentially expressed
brain_WT_DOWN_1_15_26_genes	ZDB-GENE-120214-1	572419	csmd3b	CC ; membrane
brain_WT_DOWN_1_15_26_genes	ZDB-GENE-060503-437	564010	acot13
brain_WT_DOWN_1_15_26_genes	ZDB-GENE-091112-2	567383	recql4	BP ; DNA replication	ATH2
brain_WT_DOWN_1_15_26_genes	ZDB-GENE-131121-294	799626	wdr53
brain_WT_DOWN_1_15_26_genes
brain_WT_DOWN_1_15_26_genes	ZDB-GENE-131121-429	100007012	si:dkeyp-97b10.3	BP ; mRNA export from nucleus ; signal transduction ; regulation of DNA-templated transcription elongation
brain_WT_DOWN_1_15_26_genes	ZDB-GENE-060929-340	767664	cox7a1	BP ; regulation of oxidative phosphorylation ; mitochondrial respirasome assembly ; mitochondrial electron transport, cytochrome c to oxygen	Non ATH genes differentially expressed
brain_WT_DOWN_1_15_26_genes	ZDB-GENE-121211-2	100333936	ostn	BP ; hormone-mediated signaling pathway ; cartilage development ; endochondral ossification	ATH5
brain_WT_DOWN_1_15_26_genes	ZDB-GENE-050309-239	504109	slc36a4	BP ; L-alanine transport ; amino acid transmembrane transport	Non ATH genes differentially expressed
brain_WT_DOWN_1_15_26_genes	ZDB-GENE-131125-2	797531	ftr88	MF ; metal ion binding ; zinc ion binding ; ligase activity	Non ATH genes differentially expressed
brain_WT_DOWN_1_15_26_genes	ZDB-GENE-050302-172	100101640	apoa1b	BP ; lipid transport ; lipoprotein metabolic process	Non ATH genes differentially expressed
brain_WT_DOWN_1_15_26_genes	ZDB-GENE-130530-670	793240	nectin3a	CC ; membrane
brain_WT_DOWN_1_15_26_genes
brain_WT_DOWN_1_15_26_genes	ZDB-GENE-131024-3	101885420	e2f1	MF ; protein dimerization activity ; RNA polymerase II cis-regulatory region sequence-specific DNA binding ; DNA binding	Non ATH genes differentially expressed
brain_WT_DOWN_1_15_26_genes	ZDB-GENE-091117-33	100534657	npas4b	BP ; regulation of transcription by RNA polymerase II ; blood vessel development	Non ATH genes differentially expressed
brain_WT_DOWN_1_15_26_genes	ZDB-GENE-081031-66	101883754	si:ch73-299h12.8	BP ; regulation of transcription by RNA polymerase II	Non ATH genes differentially expressed
brain_WT_DOWN_1_15_26_genes
brain_WT_DOWN_1_15_26_genes	ZDB-GENE-030516-1	353222	gnrh2	MF ; gonadotropin-releasing hormone receptor binding ; gonadotropin hormone-releasing hormone activity ; hormone activity	Non ATH genes differentially expressed
brain_WT_DOWN_1_15_26_genes	ZDB-GENE-051127-45	641576	zgc:122979	MF ; unfolded protein binding ; protein-folding chaperone binding	Non ATH genes differentially expressed
brain_WT_DOWN_1_15_26_genes	ZDB-GENE-111014-1	562155	klf4	BP ; stem cell proliferation ; negative regulation of cell population proliferation	Non ATH genes differentially expressed
brain_WT_DOWN_1_15_26_genes	ZDB-GENE-030131-8244	100331484	ier2b
brain_WT_DOWN_1_15_26_genes	ZDB-GENE-050913-95	572211	srsf7b	BP ; mRNA splicing, via spliceosome	Non ATH genes differentially expressed
brain_WT_DOWN_1_15_26_genes	ZDB-GENE-030131-1132	322412	cpb1	BP ; cellular response to xenobiotic stimulus ; proteolysis
brain_WT_DOWN_1_15_26_genes	ZDB-GENE-091204-398	794803	ccdc178
brain_WT_DOWN_1_15_26_genes	ZDB-GENE-071004-21	100151256	cmbl	MF ; hydrolase activity	Non ATH genes differentially expressed
brain_WT_DOWN_1_15_26_genes
brain_WT_DOWN_1_15_26_genes	ZDB-GENE-050208-448	100007963	si:ch211-236g6.1	CC ; membrane
brain_WT_DOWN_1_15_26_genes	ZDB-GENE-060503-682	100148497	si:ch211-209l18.2
brain_WT_DOWN_1_15_26_genes	ZDB-GENE-110411-221	100149940	si:ch211-209l18.4	CC ; membrane
brain_WT_DOWN_1_15_26_genes	ZDB-GENE-050208-624	568663	znf1160	BP ; regulation of transcription by RNA polymerase II	Non ATH genes differentially expressed
brain_WT_DOWN_1_15_26_genes	ZDB-GENE-091204-428	100001329	si:rp71-36a1.5
brain_WT_DOWN_1_15_26_genes	ZDB-GENE-131121-128	797669	ccl39.6	BP ; chemokine-mediated signaling pathway ; immune response ; inflammatory response ; monocyte chemotaxis ; cellular response to interleukin-1 ; cellular response to tumor necrosis factor ; lymphocyte chemotaxis ; cellular response to type II interferon ; positive regulation of ERK1 and ERK2 cascade ; G protein-coupled receptor signaling pathway ; positive regulation of GTPase activity ; neutroph…
brain_WT_DOWN_1_15_26_genes	ZDB-GENE-091013-3	564485	rassf7a	BP ; signal transduction
brain_WT_DOWN_1_15_26_genes	ZDB-GENE-031219-4	792257	fa2h	BP ; fatty acid metabolic process	Non ATH genes differentially expressed
brain_WT_DOWN_1_15_26_genes	ZDB-GENE-080815-4	100537787	ca12
brain_WT_DOWN_1_15_26_genes	ZDB-GENE-030131-2905	324185	fanci	BP ; DNA repair	ATH2
brain_WT_DOWN_1_15_26_genes	ZDB-GENE-000128-11	30416	dbx1b	BP ; cell differentiation in spinal cord ; regulation of DNA-templated transcription ; regulation of transcription by RNA polymerase II	Non ATH genes differentially expressed
brain_WT_DOWN_1_15_26_genes
brain_WT_DOWN_1_15_26_genes	ZDB-GENE-041201-1	493915	atoh1b	BP ; sensory organ development ; axon development ; inner ear auditory receptor cell differentiation ; otolith development ; neuron fate commitment ; positive regulation of transcription by RNA polymerase II ; auditory receptor cell fate determination	Non ATH genes differentially expressed
brain_WT_DOWN_1_15_26_genes
brain_WT_DOWN_1_15_26_genes	ZDB-GENE-040426-1891	402956	emc4	BP ; protein insertion into ER membrane by stop-transfer membrane-anchor sequence ; tail-anchored membrane protein insertion into ER membrane	Non ATH genes differentially expressed
brain_WT_DOWN_1_15_26_genes
brain_WT_DOWN_1_15_26_genes	ZDB-GENE-020812-3	259304	twsg1b	BP ; regulation of angiogenesis ; determination of ventral identity ; blood vessel development ; positive regulation of BMP signaling pathway ; regulation of BMP signaling pathway ; embryonic hemopoiesis	AMBIGUOUS
