## Supplementary Source data files for "TELOMERASE DEPLETION ACCELERATES AGEING OF THE ZEBRAFISH BRAIN": brain_WT_profile_1_telomere_distance_annotated.csv

Selected	Weight	Symbol	SPOT	WT_2	WT_9	WT_22	WT_35	Chromosome	start	end	Chromosome_length	Telomere_distance
	1.0	CD59	ID_76	0.0	-0.93	-1.02	-1.26	4	18464205.0	18469832.0	78093715.0	18464205.0
	1.0	PRC1B	ID_87	0.0	-1.63	-1.91	-2.27	3	28302109.0	28308973.0	62628489.0	28302109.0
	1.0	DBX1A	ID_92	0.0	-1.46	-2.03	-2.24	3	32138701.0	32141584.0	62628489.0	30486905.0
	1.0	TYMS	ID_107	0.0	-2.22	-1.75	-2.73	9	113313452.0	113329536.0	56459846.0	56869690.0
	1.0	CCNB1	ID_168	0.0	-1.63	-1.76	-3.04	13	100915158.0	100923078.0	52186027.0	48737051.0
	1.0	HAPLN1A	ID_170	0.0	-1.7	-2.38	-2.82	9	16233460.0	16238725.0	56459846.0	16233460.0
	1.0	NRARPB	ID_186	0.0	-0.82	-0.77	-1.21	1	25018694.0	25019032.0	59578282.0	25018694.0
	1.0	PLP1B	ID_189	0.0	-1.58	-1.57	-2.12	7	31041422.0	31046189.0	74282399.0	31041422.0
	1.0	NCAPH	ID_247	0.0	-1.38	-1.87	-2.04	2	126945729.0	126975874.0	59640629.0	67335245.0
	1.0	ERCC6L	ID_248	0.0	-2.15	-2.63	-3.12	3	38093604.0	38101397.0	62628489.0	24527092.0
	1.0	H3F3C	ID_257	0.0	-0.87	-0.96	-1.2	2	119496107.0	119496517.0	59640629.0	59855888.0
	1.0	ZWI	ID_268	0.0	-0.78	-0.95	-1.38	3	21025153.0	21030873.0	62628489.0	21025153.0
	1.0	KPNA2	ID_285	0.0	-1.58	-1.55	-1.91	11	106879455.0	106890367.0	45484837.0	61405530.0
	1.0	SI:DKEY-283B1.7	ID_332	0.0	-1.0	-0.83	-1.76	17	15047079.0	15049737.0	53461100.0	15047079.0
	1.0	CLDNK	ID_333	0.0	-0.98	-1.23	-1.42	8	18628147.0	18628794.0	54304671.0	18628147.0
	1.0	MCM6	ID_389	0.0	-1.49	-1.32	-2.16	2	135839626.0	135876443.0	59640629.0	76235814.0
	1.0	GPR17	ID_419	0.0	-1.54	-1.68	-2.8	2	127645864.0	127652639.0	59640629.0	68012010.0
	1.0	UBE2C	ID_426	0.0	-1.54	-1.46	-1.89	2	164611818.0	164620742.0	59640629.0	104980113.0
	1.0	AP1M3	ID_429	0.0	-1.15	-1.39	-2.21	2	23852530.0	23896354.0	59640629.0	23852530.0
	1.0	MPZ	ID_441	0.0	-1.37	-1.33	-1.7	1	170978280.0	170988699.0	59578282.0	111410417.0
	1.0	ELOVL1A	ID_467	0.0	-1.03	-1.49	-1.56	17	7830143.0	7836079.0	53461100.0	7830143.0
	1.0	EN2B	ID_469	0.0	-0.86	-0.84	-1.24	17	21430538.0	21437395.0	53461100.0	21430538.0
	1.0	CDC20	ID_474	0.0	-2.26	-2.15	-2.77	5	131966215.0	131970512.0	72500376.0	59470136.0
	1.0	SI:DKEY-25O16.4	ID_580	0.0	-1.37	-0.95	-1.93	1	26676758.0	26700439.0	59578282.0	26676758.0
	1.0	SPARCL1	ID_581	0.0	-0.85	-1.12	-1.25	5	104226977.0	104261599.0	72500376.0	31761223.0
	1.0	PLK1	ID_588	0.0	-2.29	-2.09	-2.94	1	176716420.0	176726400.0	59578282.0	117148118.0
	1.0	CDCA7A	ID_633	0.0	-2.68	-2.72	-3.82	21	10791688.0	10795299.0	45934066.0	10791688.0
	1.0	CHAF1B	ID_648	0.0	-1.87	-1.48	-2.06	16	93680789.0	93703003.0	55266484.0	38436519.0
	1.0	CDCA3	ID_703	0.0	-2.29	-1.76	-2.68	4	157634928.0	157638799.0	78093715.0	79545084.0
	1.0	IQGAP3	ID_734	0.0	-1.61	-1.18	-1.96	2	173542110.0	173583956.0	59640629.0	113943327.0
	1.0	DNMT3BA	ID_813	0.0	-1.23	-1.35	-1.66	10	20923619.0	20931936.0	45420867.0	20923619.0
	1.0	ZNF367	ID_815	0.0	-1.73	-1.21	-2.31	12	106713310.0	106741040.0	49182954.0	57558086.0
	1.0	CENPF	ID_880	0.0	-2.03	-1.67	-2.7	1	214603185.0	214664574.0	59578282.0	155086292.0
	1.0	AURKB	ID_987	0.0	-1.45	-1.35	-2.53	5	33117171.0	33132455.0	72500376.0	33117171.0
	1.0	TACC3	ID_997	0.0	-1.8	-1.66	-2.34	5	33815472.0	33836339.0	72500376.0	33815472.0
	1.0	DLD	ID_1034	0.0	-1.44	-1.2	-1.71	7	107891162.0	107931730.0	74282399.0	33649331.0
	1.0	KIFC1	ID_1181	0.0	-1.92	-1.58	-2.34	17	34094633.0	34109635.0	53461100.0	19351465.0
	1.0	CDCA7B	ID_1190	0.0	-1.48	-1.43	-1.79	18	13511798.0	13517008.0	51023478.0	13511798.0
	1.0	RRM2	ID_1216	0.0	-1.76	-1.43	-2.23	1	148002006.0	148019224.0	59578282.0	88440942.0
	1.0	H3F3B.1	ID_1226	0.0	-0.76	-1.0	-1.23	13	3788835.0	3789503.0	52186027.0	3788835.0
	1.0	DLC	ID_1260	0.0	-0.86	-1.21	-1.53	13	1302331.0	1310944.0	52186027.0	1302331.0
	1.0	PPP1R14C	ID_1286	0.0	-0.59	-0.6	-1.03	6	150143044.0	150250392.0	60270059.0	89980333.0
	1.0	SMARCB1B	ID_1353	0.0	-0.81	-0.65	-1.17	16	25711543.0	25722170.0	55266484.0	25711543.0
	1.0	TMSB	ID_1361	0.0	-1.55	-1.79	-2.2	21	26389391.0	26393520.0	45934066.0	19540546.0
	1.0	GADD45GB.1	ID_1385	0.0	-1.7	-2.14	-2.62	12	13209377.0	13210091.0	49182954.0	13209377.0
	1.0	CDK2	ID_1453	0.0	-1.37	-1.3	-1.75	10	128533808.0	128540900.0	45420867.0	83120033.0
	1.0	SI:CH211-266I6.3	ID_1496	0.0	-1.5	-1.38	-2.06	14	20058307.0	20060921.0	52660232.0	20058307.0
	1.0	ZGC:56095	ID_1534	0.0	-0.97	-0.96	-1.32	19	10464492.0	10465865.0	48449771.0	10464492.0
	1.0	MCM4	ID_1568	0.0	-1.29	-1.17	-1.83	11	85258443.0	85272144.0	45484837.0	39787307.0
	1.0	UHRF1	ID_1619	0.0	-1.84	-1.57	-2.34	4	14552512.0	14559996.0	78093715.0	14552512.0
	1.0	MCM2	ID_1634	0.0	-1.88	-1.76	-2.32	3	127598410.0	127622436.0	62628489.0	64993947.0
	1.0	SALL1B	ID_1654	0.0	-1.06	-1.14	-1.73	9	34056173.0	34063507.0	56459846.0	22396339.0
	1.0	KIF15	ID_1670	0.0	-1.0	-1.32	-1.49	8	122601897.0	122672750.0	54304671.0	68368079.0
	1.0	INCENP	ID_1704	0.0	-1.77	-1.41	-2.07	1	206523380.0	206553265.0	59578282.0	146974983.0
