## Supplementary Source data files for "TELOMERASE DEPLETION ACCELERATES AGEING OF THE ZEBRAFISH BRAIN": brain_WT_profile_15_telomere_distance_annotated.csv

Selected	Weight	Symbol	SPOT	WT_2	WT_9	WT_22	WT_35	Chromosome	start	end	Chromosome_length	Telomere_distance
	1.0	CKAP2L	ID_1968	0.0	-1.14	0.0	-1.76	2	129110130.0	129139132.0	59640629.0	69498503.0
	1.0	MFSD10	ID_2016	0.0	-0.8	0.0	-1.24	5	34790986.0	34794556.0	72500376.0	34790986.0
	1.0	HELT	ID_2312	0.0	-1.17	0.0	-2.21	4	185018490.0	185020953.0	78093715.0	106927238.0
	1.0	PRKX	ID_2315	0.0	-0.63	0.0	-1.59	2	3444730.0	3475274.0	59640629.0	3444730.0
	1.0	KNSTRN	ID_2339	0.0	-2.01	0.0	-3.54	2	118644484.0	118684438.0	59640629.0	59043809.0
	1.0	GNL2	ID_2504	0.0	-0.7	0.0	-1.08	5	137293081.0	137318526.0	72500376.0	64818150.0
	1.0	FOSAB	ID_2589	0.0	-1.18	0.0	-2.55	3	39365503.0	39370224.0	62628489.0	23258265.0
	1.0	MYCLA	ID_2838	0.0	-0.66	0.0	-1.38	13	35904335.0	35908275.0	52186027.0	16277752.0
	1.0	BX649641.5	ID_2937	0.0	-1.65	0.0	-5.75	18	18696207.0	18701764.0	51023478.0	18696207.0
	1.0	KIF22	ID_2965	0.0	-0.99	0.0	-1.38	1	181635183.0	181650401.0	59578282.0	122072119.0
	1.0	EGR4	ID_3223	0.0	-0.9	0.0	-2.15	4	118047869.0	118050328.0	78093715.0	39956613.0
	1.0	SI:CH211-213O11.11	ID_3333	0.0	-0.85	0.0	-1.19	5	20538972.0	20540811.0	72500376.0	20538972.0
	1.0	DNAH5L	ID_3439	0.0	-0.98	0.0	-1.67	2	88375086.0	88523807.0	59640629.0	28883178.0
	1.0	H1-0	ID_3449	0.0	-0.85	0.0	-1.94	8	83374803.0	83375396.0	54304671.0	29070725.0
	1.0	CELA1.6	ID_3518	0.0	-0.96	0.0	-1.54	2	15621815.0	15623604.0	59640629.0	15621815.0
	1.0	BTG2	ID_3557	0.0	-0.78	0.0	-1.57	1	203305491.0	203309602.0	59578282.0	143731320.0
	1.0	ACANB	ID_3605	0.0	-0.61	0.0	-1.11	3	23164252.0	23173896.0	62628489.0	23164252.0
