## Supplementary Source data files for "TELOMERASE DEPLETION ACCELERATES AGEING OF THE ZEBRAFISH BRAIN": brain_WT_profile_18_telomere_distance_annotated.csv

Selected	Weight	Symbol	SPOT	WT_2	WT_9	WT_22	WT_35	Chromosome	start	end	Chromosome_length	Telomere_distance
	0.5	LOC101882060	ID_50	0.0	0.0	0.82	3.48	4	68475654.0	68497731.0	78093715.0	9595984.0
	1.0	CFAP70	ID_363	0.0	-1.34	-0.7	3.84	10	73253762.0	73358864.0	45420867.0	27937997.0
	0.5	NTF3	ID_1751	0.0	0.0	0.0	3.86	4	158914957.0	158984596.0	78093715.0	80890881.0
	0.5	LOC108183680	ID_1756	0.0	0.0	0.0	1.05	4	35576329.0	35615175.0	78093715.0	35576329.0
	0.5	SI:DKEY-3P4.8	ID_1768	0.0	0.0	0.0	2.53	4	37710093.0	37715686.0	78093715.0	37710093.0
	1.0	ZNF1093	ID_1772	0.0	0.0	0.0	2.41	4	38254699.0	38259998.0	78093715.0	38254699.0
	0.5	ITIH5	ID_1775	0.0	0.0	0.0	2.02	2	28814712.0	28889765.0	59640629.0	28814712.0
	0.5	LOC110439408	ID_1783	0.0	0.0	0.0	3.91	4	70967639.0	70978869.0	78093715.0	7114846.0
	1.0	USP18	ID_1791	0.0	0.0	0.0	1.59	4	154471592.0	154499144.0	78093715.0	76405429.0
	1.0	SI:DKEY-233E3.2	ID_1792	0.0	0.0	0.0	2.04	4	30209190.0	30249797.0	78093715.0	30209190.0
	1.0	SI:CH211-133H13.1	ID_1796	0.0	0.0	0.0	2.78	4	67994238.0	68018537.0	78093715.0	10075178.0
	0.5	SI:DKEY-71L4.5	ID_1797	0.0	0.0	0.0	4.23	4	75481536.0	75681004.0	78093715.0	2412711.0
	0.5	BX000524.2	ID_1804	0.0	0.0	0.0	2.31	7	5676779.0	5682551.0	74282399.0	5676779.0
	1.0	BX511128.3	ID_1812	0.0	0.0	0.0	2.72	7	44730625.0	44734005.0	74282399.0	29548394.0
	1.0	SI:CH211-220F21.2	ID_1813	0.0	0.0	0.0	3.94	7	6085485.0	6279138.0	74282399.0	6085485.0
	0.5	SI:DKEY-23A13.11	ID_1816	0.0	0.0	0.0	2.22	7	5920665.0	5942776.0	74282399.0	5920665.0
	0.5	SPI1B	ID_1822	0.0	0.0	0.0	1.2	14	12916578.0	12921115.0	52660232.0	12916578.0
	1.0	FHOD1	ID_1824	0.0	0.0	0.0	1.07	8	106055795.0	106074585.0	54304671.0	51769914.0
	0.5	CHRNB1	ID_1825	0.0	0.0	0.0	2.1	1	32482222.0	32505197.0	59578282.0	27073085.0
	1.0	ZGC:153151	ID_1827	0.0	0.0	0.0	1.39	7	24172987.0	24181777.0	74282399.0	24172987.0
	0.5	PLEKHF1	ID_1838	0.0	0.0	0.0	2.4	7	37916396.0	37927440.0	74282399.0	36354959.0
	0.5	SI:DKEY-62K3.5	ID_1839	0.0	0.0	0.0	5.11	7	26534131.0	26542420.0	74282399.0	26534131.0
	1.0	OTOG	ID_1846	0.0	0.0	0.0	1.63	1	96746336.0	96815415.0	59578282.0	37237133.0
	0.5	SI:DKEY-33C9.6	ID_1848	0.0	0.0	0.0	1.18	3	284429426.0	284549540.0	62628489.0	221921051.0
	0.5	HSD11B2	ID_1854	0.0	0.0	0.0	1.65	8	106245387.0	106250620.0	54304671.0	51945949.0
	1.0	ALDH1A3	ID_1857	0.0	0.0	0.0	1.16	1	119982277.0	120017436.0	59578282.0	60439154.0
	1.0	CPEB1B	ID_1864	0.0	0.0	0.0	1.07	3	27604422.0	27615713.0	62628489.0	27604422.0
	1.0	MYOM1B	ID_1865	0.0	0.0	0.0	1.8	2	22100293.0	22120843.0	59640629.0	22100293.0
	1.0	LOC110439935	ID_1868	0.0	0.0	0.0	2.85	7	35514655.0	35519203.0	74282399.0	35514655.0
	0.5	SI:CH211-272H9.5	ID_1871	0.0	0.0	0.0	2.93	7	5134670.0	5148388.0	74282399.0	5134670.0
	1.0	SI:DKEY-9K7.3	ID_1883	0.0	0.0	0.0	1.62	16	31383753.0	31404969.0	55266484.0	23861515.0
	0.5	MUC5F	ID_1898	0.0	0.0	0.0	1.65	6	29259279.0	29263652.0	60270059.0	29259279.0
	0.5	MCTP2B	ID_1903	0.0	0.0	0.0	3.79	5	27371316.0	27416155.0	72500376.0	27371316.0
	0.5	EPDL1	ID_1904	0.0	0.0	0.0	1.75	18	17887440.0	17900147.0	51023478.0	17887440.0
	1.0	LOC100535654	ID_1907	0.0	0.0	0.0	3.03	7	61876641.0	61890160.0	74282399.0	12392239.0
	0.5	LOC100331330	ID_1910	0.0	0.0	0.0	2.36	7	71494246.0	71501970.0	74282399.0	2780429.0
	0.5	GBA3	ID_1912	0.0	0.0	0.0	1.4	1	30435482.0	30441201.0	59578282.0	29137081.0
	0.5	LOC101885160	ID_1913	0.0	0.0	0.0	1.18	7	72441515.0	72455097.0	74282399.0	1827302.0
	1.0	SI:DKEY-251I10.2	ID_1914	0.0	0.0	0.0	6.18	9	14493331.0	14497223.0	56459846.0	14493331.0
	1.0	SI:DKEY-237J10.2	ID_1915	0.0	0.0	0.0	1.01	12	104398814.0	104410457.0	49182954.0	55227503.0
	1.0	CR396583.1	ID_1927	0.0	0.0	0.0	3.47	5	65670605.0	65674635.0	72500376.0	6825741.0
	0.5	NCF1	ID_1944	0.0	0.0	0.0	1.74	5	134248907.0	134258479.0	72500376.0	61758103.0
	0.5	CRYABB	ID_1946	0.0	0.0	0.0	1.87	4	11482949.0	11484556.0	78093715.0	11482949.0
	0.5	SI:DKEY-58F10.10	ID_1948	0.0	0.0	0.0	2.5	5	38679623.0	38687048.0	72500376.0	33813328.0
	1.0	SI:DKEY-58F10.6	ID_1951	0.0	0.0	0.0	1.36	5	38743644.0	38750607.0	72500376.0	33749769.0
	0.5	CENPV	ID_1952	0.0	0.0	0.0	1.54	5	39678694.0	39692981.0	72500376.0	32807395.0
	1.0	P2RX5	ID_1956	0.0	0.0	0.0	2.06	11	73051247.0	73063511.0	45484837.0	27578674.0
	1.0	TRPV1	ID_1964	0.0	0.0	0.0	1.19	11	73125118.0	73152068.0	45484837.0	27667231.0
	0.5	IM:7154036	ID_1977	0.0	0.0	0.0	1.35	5	31380743.0	31389536.0	72500376.0	31380743.0
	0.5	BCO2L	ID_1985	0.0	0.0	0.0	1.09	5	26121393.0	26130527.0	72500376.0	26121393.0
	0.5	KMT5AB	ID_1992	0.0	0.0	0.0	1.7	9	18793447.0	18798992.0	56459846.0	18793447.0
	1.0	CR936321.3	ID_2006	0.0	0.0	0.0	1.43	5	61353794.0	61353917.0	72500376.0	11146459.0
	1.0	CFAP68	ID_2012	0.0	0.0	0.0	1.46	11	111878935.0	111885975.0	45484837.0	66401138.0
	0.5	TSPAN34B	ID_2024	0.0	0.0	0.0	1.34	17	14524082.0	14529314.0	53461100.0	14524082.0
	0.5	CIITA	ID_2029	0.0	0.0	0.0	1.19	6	31956967.0	31996000.0	60270059.0	28274059.0
	0.5	IFI35	ID_2035	0.0	0.0	0.0	1.31	11	101339233.0	101349524.0	45484837.0	55864687.0
	1.0	FTR43	ID_2036	0.0	0.0	0.0	3.43	3	4534566.0	4552624.0	62628489.0	4534566.0
	1.0	LOC101884217	ID_2038	0.0	0.0	0.0	1.1	3	16473006.0	16493528.0	62628489.0	16473006.0
	0.5	CR812472.1	ID_2053	0.0	0.0	0.0	1.14	3	24180633.0	24184426.0	62628489.0	24180633.0
	0.5	LOC101882579	ID_2059	0.0	0.0	0.0	2.09	3	6556960.0	6597195.0	62628489.0	6556960.0
	0.5	COX6A2	ID_2062	0.0	0.0	0.0	1.08	1	182788528.0	182789274.0	59578282.0	123210992.0
	0.5	SI:CH211-76L23.4	ID_2064	0.0	0.0	0.0	2.83	11	148235373.0	148275602.0	45484837.0	102790765.0
	0.5	SSTR5	ID_2079	0.0	0.0	0.0	2.12	17	25708849.0	25716262.0	53461100.0	25708849.0
	0.5	SI:CH211-165D12.4	ID_2085	0.0	0.0	0.0	1.46	3	34587988.0	34593639.0	62628489.0	28034850.0
	0.5	SI:CH73-208G10.1	ID_2103	0.0	0.0	0.0	1.14	3	54502350.0	54524194.0	62628489.0	8104295.0
	0.5	ZGC:112148	ID_2105	0.0	0.0	0.0	1.6	8	19160282.0	19162672.0	54304671.0	19160282.0
	0.5	ZGC:172090	ID_2111	0.0	0.0	0.0	3.31	3	3016408.0	3019979.0	62628489.0	3016408.0
	0.5	LOC560278	ID_2115	0.0	0.0	0.0	2.3	3	1689220.0	1714615.0	62628489.0	1689220.0
	0.5	FTHL29	ID_2122	0.0	0.0	0.0	2.37	3	32125452.0	32127583.0	62628489.0	30500906.0
	0.5	LOC103911283	ID_2124	0.0	0.0	0.0	4.94	3	9332984.0	9342773.0	62628489.0	9332984.0
	0.5	CISH	ID_2136	0.0	0.0	0.0	1.65	8	107972306.0	107977250.0	54304671.0	53672579.0
	0.5	MATN4	ID_2137	0.0	0.0	0.0	1.27	2	164231313.0	164247080.0	59640629.0	104606451.0
	0.5	UBA7	ID_2142	0.0	0.0	0.0	1.72	8	108665292.0	108674099.0	54304671.0	54369428.0
	0.5	SIRT4	ID_2159	0.0	0.0	0.0	1.23	12	120302316.0	120313249.0	49182954.0	71130295.0
	0.5	PTTG1IPA	ID_2163	0.0	0.0	0.0	1.76	5	15149979.0	15154106.0	72500376.0	15149979.0
	1.0	SI:DKEY-197J19.6	ID_2179	0.0	0.0	0.0	5.47	5	21198784.0	21201479.0	72500376.0	21198784.0
	0.5	SI:CH211-105J21.9	ID_2194	0.0	0.0	0.0	1.62	7	40781715.0	40783682.0	74282399.0	33498717.0
	0.5	TATDN2	ID_2196	0.0	0.0	0.0	1.79	4	146845156.0	146860897.0	78093715.0	68767182.0
	0.5	CR847898.3	ID_2198	0.0	0.0	0.0	3.79	6	29842213.0	29843579.0	60270059.0	29842213.0
	0.5	DNAH9L	ID_2203	0.0	0.0	0.0	2.52	18	22339463.0	22381161.0	51023478.0	22339463.0
	0.5	CYP24A1	ID_2212	0.0	0.0	0.0	1.79	2	170324628.0	170339065.0	59640629.0	110698436.0
	1.0	DRE-MIR-29B-1	ID_2213	0.0	0.0	0.0	2.15	6	47467910.0	47467992.0	60270059.0	12802067.0
	1.0	LTB4R2B	ID_2224	0.0	0.0	0.0	4.02	17	24980597.0	24986371.0	53461100.0	24980597.0
	0.5	RGS13	ID_2239	0.0	0.0	0.0	1.17	1	192636138.0	192660311.0	59578282.0	133082029.0
	0.5	FTR30	ID_2255	0.0	0.0	0.0	4.69	2	59190666.0	59205441.0	59640629.0	435188.0
	1.0	FAM151A	ID_2258	0.0	0.0	0.0	1.97	5	121514804.0	121527555.0	72500376.0	49027179.0
	0.5	LRRC53	ID_2259	0.0	0.0	0.0	2.23	2	243769297.0	243803164.0	59640629.0	184162535.0
	1.0	KLHL6	ID_2263	0.0	0.0	0.0	1.61	3	183487551.0	183555706.0	62628489.0	120927217.0
	0.5	SI:DKEYP-94G1.1	ID_2268	0.0	0.0	0.0	1.79	2	48545804.0	48561471.0	59640629.0	11079158.0
	1.0	SI:DKEYP-73D8.6	ID_2269	0.0	0.0	0.0	1.12	2	32621677.0	32624577.0	59640629.0	27016052.0
	1.0	CR391991.5	ID_2287	0.0	0.0	0.0	6.07	2	48496207.0	48497175.0	59640629.0	11143454.0
	0.5	CR391991.1	ID_2294	0.0	0.0	0.0	6.71	2	48478399.0	48512450.0	59640629.0	11128179.0
	0.5	CABZ01053213.1	ID_2297	0.0	0.0	0.0	1.51	2	50590332.0	50590448.0	59640629.0	9050181.0
	1.0	BX323861.3	ID_2298	0.0	0.0	0.0	1.63	2	49667767.0	49748059.0	59640629.0	9892570.0
	0.5	MFAP4.3	ID_2302	0.0	0.0	0.0	1.73	1	59073203.0	59074515.0	59578282.0	503767.0
	0.5	SI:CH211-286B5.9	ID_2306	0.0	0.0	0.0	2.42	1	55348537.0	55353978.0	59578282.0	4224304.0
	0.5	SI:DKEY-79F11.8	ID_2313	0.0	0.0	0.0	3.93	1	7946842.0	7951002.0	59578282.0	7946842.0
	0.5	KITB	ID_2319	0.0	0.0	0.0	1.13	1	25345830.0	25367090.0	59578282.0	25345830.0
	0.5	SI:DKEY-1C7.3	ID_2323	0.0	0.0	0.0	2.56	1	3167558.0	3174620.0	59578282.0	3167558.0
	0.5	NLRP3	ID_2326	0.0	0.0	0.0	1.2	1	247416156.0	247449108.0	59578282.0	187870826.0
	0.5	SI:CH211-132G1.1	ID_2329	0.0	0.0	0.0	1.79	7	8620458.0	8639319.0	74282399.0	8620458.0
	0.5	WU:FC21G02	ID_2331	0.0	0.0	0.0	1.38	1	26595505.0	26624359.0	59578282.0	26595505.0
	1.0	SI:DKEY-9I23.15	ID_2332	0.0	0.0	0.0	1.14	1	44925422.0	44928987.0	59578282.0	14649295.0
	0.5	NLRC10	ID_2333	0.0	0.0	0.0	3.76	1	58066109.0	58076716.0	59578282.0	1501566.0
	1.0	LOC100334101	ID_2353	0.0	0.0	0.0	4.29	1	58461990.0	58466807.0	59578282.0	1111475.0
	0.5	SI:CH73-236C18.5	ID_2354	0.0	0.0	0.0	5.5	1	58456494.0	58459867.0	59578282.0	1118415.0
	0.5	LMO7B	ID_2359	0.0	0.0	0.0	1.74	3	16881737.0	16908600.0	62628489.0	16881737.0
	1.0	SI:CH211-217K17.12	ID_2362	0.0	0.0	0.0	3.96	1	52433847.0	52437056.0	59578282.0	7141226.0
	0.5	SI:CH211-217K17.11	ID_2364	0.0	0.0	0.0	4.3	1	52441080.0	52443379.0	59578282.0	7134903.0
	0.5	CR855320.4	ID_2386	0.0	0.0	0.0	2.69	1	7918795.0	7918882.0	59578282.0	7918795.0
	0.5	WIPF1A	ID_2417	0.0	0.0	0.0	1.99	19	15588085.0	15595579.0	48449771.0	15588085.0
	0.5	BX005438.1	ID_2431	0.0	0.0	0.0	1.21	9	36118960.0	36120526.0	56459846.0	20339320.0
	0.5	SI:CH211-141E20.2	ID_2432	0.0	0.0	0.0	1.13	9	19681569.0	19762801.0	56459846.0	19681569.0
	1.0	NEPRO	ID_2433	0.0	0.0	0.0	1.49	1	176092045.0	176108327.0	59578282.0	116530045.0
	0.5	ZGC:113314	ID_2441	0.0	0.0	0.0	2.14	9	30421489.0	30427117.0	56459846.0	26032729.0
	0.5	GZM3	ID_2442	0.0	0.0	0.0	2.65	9	32654554.0	32656656.0	56459846.0	23803190.0
	0.5	ABCB6B	ID_2451	0.0	0.0	0.0	1.04	21	21808099.0	21833951.0	45934066.0	21808099.0
	0.5	LOC100003133	ID_2453	0.0	0.0	0.0	1.58	9	12887491.0	12894091.0	56459846.0	12887491.0
	0.5	SI:DKEY-33I11.9	ID_2467	0.0	0.0	0.0	1.45	16	18447673.0	18472615.0	55266484.0	18447673.0
	0.5	ASTE1A	ID_2475	0.0	0.0	0.0	1.84	11	23988206.0	23991388.0	45484837.0	21493449.0
	1.0	CXCR3.1	ID_2495	0.0	0.0	0.0	1.31	13	17376636.0	17382713.0	52186027.0	17376636.0
	0.5	SERPINB1L1	ID_2520	0.0	0.0	0.0	1.27	16	51266502.0	51272006.0	55266484.0	3994478.0
	0.5	ZGC:101716	ID_2525	0.0	0.0	0.0	1.16	13	99047779.0	99068429.0	52186027.0	46882402.0
	1.0	ZMP:0000000930	ID_2549	0.0	0.0	0.0	1.53	16	18497162.0	18499088.0	55266484.0	18497162.0
	0.5	BX901920.1	ID_2563	0.0	0.0	0.0	2.8	20	14657141.0	14661432.0	55201332.0	14657141.0
	1.0	PRG4B	ID_2572	0.0	0.0	0.0	1.0	4	23127602.0	23132272.0	78093715.0	23127602.0
	1.0	BATF	ID_2590	0.0	0.0	0.0	1.02	6	105353715.0	105376051.0	60270059.0	45105992.0
	0.5	METTL24	ID_2607	0.0	0.0	0.0	1.23	1	191616325.0	191721410.0	59578282.0	132143128.0
	0.5	CR376838.1	ID_2610	0.0	0.0	0.0	5.99	20	54993357.0	54998597.0	55201332.0	202735.0
	0.5	CCL38A.5	ID_2614	0.0	0.0	0.0	2.59	20	38279523.0	38280392.0	55201332.0	16920940.0
	0.5	KIF13BB	ID_2618	0.0	0.0	0.0	1.07	3	32931566.0	32973683.0	62628489.0	29654806.0
	0.5	JAK3	ID_2641	0.0	0.0	0.0	1.64	16	18386405.0	18398536.0	55266484.0	18386405.0
	0.5	DOK2	ID_2642	0.0	0.0	0.0	1.25	8	21908873.0	21913690.0	54304671.0	21908873.0
	1.0	CFP	ID_2660	0.0	0.0	0.0	1.11	17	13098458.0	13104420.0	53461100.0	13098458.0
	0.5	BX649478.1	ID_2681	0.0	0.0	0.0	5.83	8	48514551.0	48527546.0	54304671.0	5777125.0
	0.5	WASA	ID_2682	0.0	0.0	0.0	1.31	4	30011880.0	30024140.0	78093715.0	30011880.0
	1.0	DEF6A	ID_2685	0.0	0.0	0.0	1.51	7	12902854.0	12911625.0	74282399.0	12902854.0
	1.0	ZGC:162184	ID_2711	0.0	0.0	0.0	1.44	17	6674881.0	6690088.0	53461100.0	6674881.0
	0.5	SCCPDHA.2	ID_2713	0.0	0.0	0.0	1.63	17	12138715.0	12156014.0	53461100.0	12138715.0
	0.5	FP236356.1	ID_2731	0.0	0.0	0.0	1.68	17	48486308.0	48504329.0	53461100.0	4956771.0
	0.5	SI:CH211-214P16.1	ID_2739	0.0	0.0	0.0	2.28	17	25585487.0	25586858.0	53461100.0	25585487.0
	1.0	TLR1	ID_2767	0.0	0.0	0.0	1.7	4	38790677.0	38856817.0	78093715.0	38790677.0
	0.5	LYGL2	ID_2772	0.0	0.0	0.0	4.83	5	43665543.0	43667555.0	72500376.0	28832821.0
	1.0	TDO2A	ID_2820	0.0	0.0	0.0	1.1	10	20473954.0	20477498.0	45420867.0	20473954.0
	0.5	CABZ01073834.1	ID_2830	0.0	0.0	0.0	1.19	14	3325867.0	3359054.0	52660232.0	3325867.0
	0.5	DDX43	ID_2839	0.0	0.0	0.0	2.55	8	79255655.0	79284453.0	54304671.0	24979782.0
	0.5	RUNX3	ID_2840	0.0	0.0	0.0	1.01	5	147360994.0	147419156.0	72500376.0	74918780.0
	0.5	SI:CH211-67F13.7	ID_2841	0.0	0.0	0.0	1.98	19	27578631.0	27582322.0	48449771.0	20867449.0
	0.5	PLAUA	ID_2846	0.0	0.0	0.0	1.77	13	13066248.0	13070538.0	52186027.0	13066248.0
	0.5	PRKCHA	ID_2848	0.0	0.0	0.0	1.42	5	12695052.0	12713437.0	72500376.0	12695052.0
	0.5	BX530079.1	ID_2856	0.0	0.0	0.0	1.87	13	25443984.0	25444523.0	52186027.0	25443984.0
	1.0	MATN3B	ID_2863	0.0	0.0	0.0	1.72	1	26399028.0	26402919.0	59578282.0	26399028.0
	0.5	SLX4IP	ID_2875	0.0	0.0	0.0	1.81	2	136733138.0	136913870.0	59640629.0	77273241.0
	1.0	SI:CH211-217G15.3	ID_2877	0.0	0.0	0.0	1.46	5	31020464.0	31022067.0	72500376.0	31020464.0
	1.0	SI:CH211-233M11.1	ID_2882	0.0	0.0	0.0	4.95	13	2830574.0	2849857.0	52186027.0	2830574.0
	0.5	CFAP43	ID_2885	0.0	0.0	0.0	1.52	1	246625262.0	246712443.0	59578282.0	187134161.0
	0.5	VOX	ID_2887	0.0	0.0	0.0	2.48	15	19478717.0	19479661.0	48040578.0	19478717.0
	1.0	AL929536.3	ID_2891	0.0	0.0	0.0	1.36	13	835390.0	840787.0	52186027.0	835390.0
	0.5	GATM	ID_2899	0.0	0.0	0.0	1.29	2	122424948.0	122441784.0	59640629.0	62801155.0
	1.0	SI:DKEY-30C15.13	ID_2907	0.0	0.0	0.0	1.28	7	58614700.0	58616275.0	74282399.0	15666124.0
	0.5	IRF8	ID_2918	0.0	0.0	0.0	1.24	8	121463097.0	121483433.0	54304671.0	67178762.0
	0.5	MAPK12A	ID_2927	0.0	0.0	0.0	1.17	6	18251719.0	18256729.0	60270059.0	18251719.0
	1.0	CPT1B	ID_2928	0.0	0.0	0.0	1.01	7	120491354.0	120500404.0	74282399.0	46218005.0
	0.5	CES2A	ID_2936	0.0	0.0	0.0	1.99	8	105460635.0	105468266.0	54304671.0	51163595.0
	0.5	CES3	ID_2940	0.0	0.0	0.0	1.63	12	63077455.0	63092741.0	49182954.0	13909787.0
	1.0	FGF7	ID_2946	0.0	0.0	0.0	1.55	2	125876578.0	125933105.0	59640629.0	66292476.0
	0.5	LBHL	ID_2949	0.0	0.0	0.0	1.77	13	25560504.0	25576946.0	52186027.0	25560504.0
	0.5	LCTLB	ID_2950	0.0	0.0	0.0	2.26	6	17379150.0	17383681.0	60270059.0	17379150.0
	0.5	VWA2	ID_2956	0.0	0.0	0.0	1.43	1	255923541.0	255963934.0	59578282.0	196385652.0
	1.0	SI:DKEY-219E21.4	ID_2957	0.0	0.0	0.0	1.99	1	27617305.0	27619113.0	59578282.0	27617305.0
	0.5	SYNPO2LB	ID_2958	0.0	0.0	0.0	1.8	6	18747021.0	18781582.0	60270059.0	18747021.0
	1.0	CH25H	ID_2963	0.0	0.0	0.0	1.49	1	232014880.0	232016195.0	59578282.0	172437913.0
	0.5	LOC103911912	ID_2969	0.0	0.0	0.0	12.3	12	20575640.0	20584439.0	49182954.0	20575640.0
	0.5	TACO1	ID_2972	0.0	0.0	0.0	6.9	11	105956887.0	105964438.0	45484837.0	60479601.0
	0.5	PPP1R16A	ID_2973	0.0	0.0	0.0	1.08	8	144477969.0	144502121.0	54304671.0	90197450.0
	1.0	SKAP1	ID_2990	0.0	0.0	0.0	1.1	11	96355419.0	96649956.0	45484837.0	51165119.0
	0.5	ITGAM.1	ID_2993	0.0	0.0	0.0	1.18	12	4114401.0	4145033.0	49182954.0	4114401.0
	1.0	SH3BP1	ID_2997	0.0	0.0	0.0	1.45	7	110457710.0	110470201.0	74282399.0	36187802.0
	0.5	SELENOU1B	ID_3006	0.0	0.0	0.0	1.18	18	21582508.0	21582958.0	51023478.0	21582508.0
	0.5	LOC110438134	ID_3009	0.0	0.0	0.0	2.66	19	7954679.0	7957870.0	48449771.0	7954679.0
	0.5	HEPACAM2	ID_3022	0.0	0.0	0.0	1.3	1	143126307.0	143168323.0	59578282.0	83590041.0
	0.5	TNFAIP8L2A	ID_3040	0.0	0.0	0.0	1.14	19	373811.0	379750.0	48449771.0	373811.0
	0.5	ST3GAL1L3	ID_3048	0.0	0.0	0.0	4.09	19	18657029.0	18682510.0	48449771.0	18657029.0
	0.5	TPMT.1	ID_3054	0.0	0.0	0.0	1.14	23	32053637.0	32069684.0	46223584.0	14153900.0
	1.0	XKR8.1	ID_3057	0.0	0.0	0.0	3.94	19	24982672.0	24988640.0	48449771.0	23461131.0
	0.5	SCG5	ID_3062	0.0	0.0	0.0	5.94	2	113606707.0	113659466.0	59640629.0	54018837.0
	1.0	ZGC:174904	ID_3064	0.0	0.0	0.0	2.0	19	13055269.0	13062968.0	48449771.0	13055269.0
	0.5	SCIN	ID_3070	0.0	0.0	0.0	1.77	14	27226395.0	27306606.0	52660232.0	25353626.0
	1.0	SI:CH1073-190K2.1	ID_3083	0.0	0.0	0.0	9.13	15	46313082.0	46315233.0	48040578.0	1725345.0
	0.5	ZGC:101731	ID_3085	0.0	0.0	0.0	1.44	4	15495618.0	15503559.0	78093715.0	15495618.0
	0.5	BX322555.3	ID_3097	0.0	0.0	0.0	4.23	15	29950658.0	29954095.0	48040578.0	18086483.0
	0.5	NOS2B	ID_3101	0.0	0.0	0.0	1.05	9	138481989.0	138497766.0	56459846.0	82037920.0
	0.5	GPR4	ID_3120	0.0	0.0	0.0	1.09	1	110496054.0	110506310.0	59578282.0	50928028.0
	0.5	SI:CH73-144D13.7	ID_3122	0.0	0.0	0.0	1.18	15	611229.0	617797.0	48040578.0	611229.0
	0.5	MMP13B	ID_3125	0.0	0.0	0.0	1.25	16	21044194.0	21073293.0	55266484.0	21044194.0
	1.0	SI:DKEY-24P1.7	ID_3132	0.0	0.0	0.0	1.83	15	38157487.0	38177768.0	48040578.0	9862810.0
	0.5	PPT2A.1	ID_3134	0.0	0.0	0.0	6.13	15	34939906.0	34944831.0	48040578.0	13095747.0
	1.0	LOC559843	ID_3135	0.0	0.0	0.0	3.09	15	38299563.0	38331933.0	48040578.0	9708645.0
	0.5	LPAR5B	ID_3139	0.0	0.0	0.0	1.95	13	18172610.0	18174193.0	52186027.0	18172610.0
	0.5	BX511308.1	ID_3140	0.0	0.0	0.0	2.5	15	16035869.0	16045504.0	48040578.0	16035869.0
	0.5	PIH1D2	ID_3141	0.0	0.0	0.0	1.85	11	112063218.0	112074274.0	45484837.0	66589437.0
	0.5	TMPRSS5	ID_3143	0.0	0.0	0.0	1.29	11	113687547.0	113706373.0	45484837.0	68221536.0
	0.5	SI:DKEY-23K10.3	ID_3145	0.0	0.0	0.0	2.33	15	36358144.0	36369743.0	48040578.0	11670835.0
	1.0	SI:CH211-181D7.1	ID_3151	0.0	0.0	0.0	3.52	15	42693455.0	42720384.0	48040578.0	5320194.0
	0.5	SI:DKEY-238D18.5	ID_3152	0.0	0.0	0.0	1.95	15	37891045.0	37921998.0	48040578.0	10118580.0
	0.5	CLTRN	ID_3187	0.0	0.0	0.0	2.63	3	121549085.0	121580394.0	62628489.0	58951905.0
	0.5	CYP2AA11	ID_3195;ID_3196	0.0	0.0	0.0	1.14	23	42336084.0	42341795.0	46223584.0	3881789.0
	0.5	CYP2AA4	ID_3197	0.0	0.0	0.0	2.64	23	42362337.0	42372651.0	46223584.0	3850933.0
	1.0	SI:CH211-66I15.5	ID_3203	0.0	0.0	0.0	1.88	15	13288315.0	13297071.0	48040578.0	13288315.0
	0.5	ZGC:112994	ID_3206	0.0	0.0	0.0	2.71	23	10161402.0	10166811.0	46223584.0	10161402.0
	1.0	SI:CH73-206D17.1	ID_3209	0.0	0.0	0.0	2.31	8	164545823.0	164589815.0	54304671.0	110285144.0
	0.5	PTPDC1B	ID_3214	0.0	0.0	0.0	2.21	7	21894666.0	21901556.0	74282399.0	21894666.0
	0.5	ITGA5	ID_3221	0.0	0.0	0.0	1.13	7	134478968.0	134502837.0	74282399.0	60220438.0
	0.5	CD8B	ID_3259	0.0	0.0	0.0	3.23	2	86815339.0	86861924.0	59640629.0	27221295.0
	0.5	HIF1AL2	ID_3274	0.0	0.0	0.0	1.12	6	2669534.0	2674147.0	60270059.0	2669534.0
	0.5	GSDF	ID_3286	0.0	0.0	0.0	1.29	14	27548538.0	27551180.0	52660232.0	25109052.0
	1.0	IRF1B	ID_3287	0.0	0.0	0.0	1.53	7	25719297.0	25722893.0	74282399.0	25719297.0
	1.0	RGS14B	ID_3294	0.0	0.0	0.0	1.39	6	19150155.0	19161822.0	60270059.0	19150155.0
	0.5	AGTRAP	ID_3308	0.0	0.0	0.0	1.02	5	158508749.0	158519036.0	72500376.0	86018660.0
	0.5	SI:DKEY-238I5.2	ID_3311	0.0	0.0	0.0	1.27	3	30674820.0	30688243.0	62628489.0	30674820.0
	0.5	CCL25B	ID_3322	0.0	0.0	0.0	1.68	12	24706645.0	24708232.0	49182954.0	24474722.0
	0.5	ZGC:113276	ID_3327	0.0	0.0	0.0	3.76	4	129450203.0	129510334.0	78093715.0	51416619.0
	1.0	BX248331.2	ID_3336	0.0	0.0	0.0	3.02	11	4187022.0	4194697.0	45484837.0	4187022.0
	1.0	CISHB	ID_3337	0.0	0.0	0.0	1.28	5	32908575.0	32913023.0	72500376.0	32908575.0
	0.5	MKRN2OS.2	ID_3339	0.0	0.0	0.0	1.28	5	17163014.0	17179943.0	72500376.0	17163014.0
	0.5	TIMP4.3	ID_3344	0.0	0.0	0.0	1.0	11	714386.0	718748.0	45484837.0	714386.0
	1.0	MYOM2A	ID_3346	0.0	0.0	0.0	1.1	6	35332913.0	35357725.0	60270059.0	24912334.0
	0.5	SI:ZFOS-1451H6.1	ID_3350	0.0	0.0	0.0	1.11	11	7149504.0	7151246.0	45484837.0	7149504.0
	0.5	LOC100329480	ID_3364	0.0	0.0	0.0	2.89	11	44265722.0	44276686.0	45484837.0	1208151.0
	0.5	CABZ01072245.1	ID_3366	0.0	0.0	0.0	1.04	11	61190.0	71540.0	45484837.0	61190.0
	0.5	CABZ01073015.1	ID_3368	0.0	0.0	0.0	1.8	11	43643158.0	43646674.0	45484837.0	1838163.0
	0.5	SLC43A2B	ID_3369	0.0	0.0	0.0	1.14	20	25556951.0	25584637.0	55201332.0	25556951.0
	1.0	SI:CH211-249H16.8	ID_3373	0.0	0.0	0.0	1.47	10	5149359.0	5156799.0	45420867.0	5149359.0
	0.5	CLDN7B	ID_3384	0.0	0.0	0.0	1.17	14	24957151.0	24961615.0	52660232.0	24957151.0
	0.5	IL2RGA	ID_3391	0.0	0.0	0.0	1.18	8	22378912.0	22390518.0	54304671.0	22378912.0
	0.5	SFRP1B	ID_3395	0.0	0.0	0.0	1.05	3	12918990.0	12925806.0	62628489.0	12918990.0
	0.5	CD209	ID_3408	0.0	0.0	0.0	2.39	3	462984686.0	463012055.0	62628489.0	400383566.0
	0.5	UCP3	ID_3413	0.0	0.0	0.0	3.96	1	154815777.0	154828762.0	59578282.0	95250480.0
	1.0	PARP14RS4	ID_3422	0.0	0.0	0.0	1.03	4	28174372.0	28188807.0	78093715.0	28174372.0
	0.5	IFI44D	ID_3427	0.0	0.0	0.0	3.02	10	4367430.0	4375190.0	45420867.0	4367430.0
	0.5	CRTAM	ID_3430	0.0	0.0	0.0	2.85	11	122838500.0	122872643.0	45484837.0	77387806.0
	0.5	SI:CH211-37E10.1	ID_3459	0.0	0.0	0.0	7.83	24	6094164.0	6096557.0	42172926.0	6094164.0
	0.5	ZGC:171887	ID_3480	0.0	0.0	0.0	2.52	22	6096303.0	6099424.0	39133080.0	6096303.0
	1.0	SI:CH211-117L17.5	ID_3489	0.0	0.0	0.0	1.41	5	19635807.0	19637334.0	72500376.0	19635807.0
	1.0	SI:CH211-284E20.8	ID_3500	0.0	0.0	0.0	4.28	4	20450263.0	20457974.0	78093715.0	20450263.0
	1.0	BX649485.2	ID_3509	0.0	0.0	0.0	3.5	22	11090338.0	11091099.0	39133080.0	11090338.0
	0.5	LOC100536946	ID_3512	0.0	0.0	0.0	5.71	22	11097512.0	11098318.0	39133080.0	11097512.0
	0.5	DEF6B	ID_3527	0.0	0.0	0.0	1.42	12	19754556.0	19762624.0	49182954.0	19754556.0
	1.0	SI:CH73-352P18.4	ID_3530	0.0	0.0	0.0	1.91	12	19789832.0	19794805.0	49182954.0	19789832.0
	1.0	CAPN2B	ID_3533	0.0	0.0	0.0	1.09	3	35390551.0	35401383.0	62628489.0	27227106.0
	1.0	SI:CH211-250K18.7	ID_3537	0.0	0.0	0.0	3.94	22	9286489.0	9315124.0	39133080.0	9286489.0
	0.5	LOC100535756	ID_3542	0.0	0.0	0.0	4.19	22	6905210.0	6914557.0	39133080.0	6905210.0
	0.5	LOC100333939	ID_3546	0.0	0.0	0.0	2.27	22	6881445.0	6884981.0	39133080.0	6881445.0
	1.0	LOC100331214	ID_3547	0.0	0.0	0.0	1.15	22	15633013.0	15643059.0	39133080.0	15633013.0
	0.5	LOC100150882	ID_3549	0.0	0.0	0.0	4.29	22	5478353.0	5479326.0	39133080.0	5478353.0
	1.0	SI:DKEY-182G1.4	ID_3550	0.0	0.0	0.0	4.13	22	8728969.0	8733727.0	39133080.0	8728969.0
	0.5	LOC101882351	ID_3551	0.0	0.0	0.0	1.29	22	30656903.0	30671302.0	39133080.0	8461778.0
	0.5	BLF	ID_3552	0.0	0.0	0.0	2.24	22	9917007.0	9923692.0	39133080.0	9917007.0
	0.5	LOC103909548	ID_3555	0.0	0.0	0.0	4.06	22	8959490.0	8966295.0	39133080.0	8959490.0
	0.5	ADAT1	ID_3560	0.0	0.0	0.0	1.13	8	112693540.0	112718934.0	54304671.0	58414263.0
	1.0	ZGC:172145	ID_3564	0.0	0.0	0.0	1.34	8	11925674.0	11941857.0	54304671.0	11925674.0
	0.5	HAL	ID_3576	0.0	0.0	0.0	1.5	10	93324630.0	93355166.0	45420867.0	47934299.0
	0.5	TDRD12	ID_3586	0.0	0.0	0.0	1.15	7	35168523.0	35237170.0	74282399.0	35168523.0
	0.5	CD44B	ID_3606	0.0	0.0	0.0	1.11	3	25311705.0	25325966.0	62628489.0	25311705.0
