## Supplementary Source data files for "TELOMERASE DEPLETION ACCELERATES AGEING OF THE ZEBRAFISH BRAIN": brain_WT_profile_26_telomere_distance_annotated.csv

Selected	Weight	Symbol	SPOT	WT_2	WT_9	WT_22	WT_35	Chromosome	start	end	Chromosome_length	Telomere_distance
	1.0	FAM189A2	ID_200	0.0	0.0	-0.25	-1.18	9	27739919.0	27746349.0	56459846.0	27739919.0
	1.0	ABCA12	ID_649	0.0	0.0	-0.23	-2.58	2	214931542.0	215138626.0	59640629.0	155497997.0
	1.0	FHAD1	ID_805	0.0	0.0	-0.23	-2.02	5	154191745.0	154310354.0	72500376.0	81809978.0
	1.0	SPINB	ID_867	0.0	0.0	-0.2	-2.82	7	29063717.0	29071130.0	74282399.0	29063717.0
	1.0	ZNF569L	ID_1761	0.0	0.0	0.0	-1.75	4	55450711.0	55459037.0	78093715.0	22634678.0
	1.0	SRR	ID_1782	0.0	0.0	0.0	-2.07	11	74797185.0	74816774.0	45484837.0	29331937.0
	1.0	SI:DKEY-27N6.4	ID_1793	0.0	0.0	0.0	-2.0	4	71578099.0	71610565.0	78093715.0	6483150.0
	1.0	SI:CABZ01054394.6	ID_1795	0.0	0.0	0.0	-1.28	4	72603266.0	72609810.0	78093715.0	5483905.0
	1.0	HAUS3	ID_1853	0.0	0.0	0.0	-2.56	5	34311224.0	34326871.0	72500376.0	34311224.0
	1.0	LHFPL2B	ID_1916	0.0	0.0	0.0	-1.43	7	170535218.0	170667386.0	74282399.0	96384987.0
	1.0	ZGC:110626	ID_1923	0.0	0.0	0.0	-1.33	9	16390138.0	16403493.0	56459846.0	16390138.0
	1.0	SPRA	ID_1935	0.0	0.0	0.0	-1.11	16	25378438.0	25385194.0	55266484.0	25378438.0
	1.0	LOC110437859	ID_1937	0.0	0.0	0.0	-3.5	5	57430675.0	57437718.0	72500376.0	15062658.0
	1.0	SI:CH211-69I3.3	ID_1938	0.0	0.0	0.0	-3.5	5	57430675.0	57437718.0	72500376.0	15062658.0
	1.0	SI:CH73-55I23.1	ID_1949	0.0	0.0	0.0	-1.65	5	1911814.0	1923875.0	72500376.0	1911814.0
	1.0	SLC14A2	ID_1957	0.0	0.0	0.0	-2.22	13	83633855.0	83699668.0	52186027.0	31513641.0
	1.0	MAT2AB	ID_1972	0.0	0.0	0.0	-1.47	6	19135320.0	19141545.0	60270059.0	19135320.0
	1.0	LOXL2B	ID_1984	0.0	-1.19	0.0	-4.99	9	26004774.0	26038690.0	56459846.0	26004774.0
	1.0	UPK3B	ID_1987	0.0	0.0	0.0	-1.82	5	136067350.0	136075341.0	72500376.0	63574965.0
	1.0	BX001023.2	ID_1994	0.0	0.0	0.0	-1.58	5	65100409.0	65102002.0	72500376.0	7398374.0
	1.0	UNGA	ID_2000	0.0	0.0	0.0	-1.15	12	18442924.0	18447063.0	49182954.0	18442924.0
	1.0	OAFB	ID_2019	0.0	0.0	0.0	-1.06	4	21067899.0	21086606.0	78093715.0	21067899.0
	1.0	SI:DKEY-225F5.4	ID_2037	0.0	0.0	0.0	-2.96	2	16530334.0	16534568.0	59640629.0	16530334.0
	1.0	TNNT1	ID_2044	0.0	0.0	0.0	-2.03	4	31279815.0	31286579.0	78093715.0	31279815.0
	1.0	NOG1	ID_2058	0.0	0.0	0.0	-1.08	1	22934760.0	22936155.0	59578282.0	22934760.0
	1.0	ZGC:113102	ID_2068	0.0	0.0	0.0	-1.54	3	7263209.0	7271258.0	62628489.0	7263209.0
	1.0	SPAG9A	ID_2090	0.0	0.0	0.0	-1.4	2	18400266.0	18432516.0	59640629.0	18400266.0
	1.0	SI:DKEY-248G21.1	ID_2094	0.0	0.0	0.0	-7.31	3	46635527.0	46637476.0	62628489.0	15991013.0
	1.0	PGLS	ID_2102	0.0	0.0	0.0	-1.58	16	18300317.0	18305803.0	55266484.0	18300317.0
	1.0	IER2A	ID_2113	0.0	0.0	0.0	-1.7	8	18069352.0	18070180.0	54304671.0	18069352.0
	1.0	ASF1BA	ID_2121	0.0	0.0	0.0	-1.16	8	18524298.0	18528313.0	54304671.0	18524298.0
	1.0	SI:DKEY-31G6.6	ID_2158	0.0	0.0	0.0	-1.12	14	94459826.0	94472333.0	52660232.0	41812101.0
	1.0	SI:ZFOS-323E3.4	ID_2169	0.0	0.0	0.0	-1.13	6	17196842.0	17203104.0	60270059.0	17196842.0
	1.0	AURKA	ID_2189	0.0	0.0	0.0	-1.23	2	172198110.0	172212455.0	59640629.0	112571826.0
	1.0	IM:7152348	ID_2190	0.0	0.0	0.0	-1.24	4	19055389.0	19056517.0	78093715.0	19055389.0
	1.0	BX908753.1	ID_2192	0.0	0.0	0.0	-3.13	6	37193908.0	37216188.0	60270059.0	23053871.0
	1.0	ANKRD33BB	ID_2226	0.0	0.0	0.0	-2.18	4	18357651.0	18362895.0	78093715.0	18357651.0
	1.0	PIF1	ID_2227	0.0	0.0	0.0	-2.44	8	17292241.0	17298867.0	54304671.0	17292241.0
	1.0	VAV3B	ID_2246	0.0	0.0	0.0	-1.29	8	85908959.0	86043399.0	54304671.0	31738728.0
	1.0	TCEANC2	ID_2248	0.0	0.0	0.0	-1.12	5	121923956.0	121962183.0	72500376.0	49461807.0
	1.0	CENPL	ID_2265	0.0	0.0	0.0	-1.35	1	173799550.0	173824883.0	59578282.0	114246601.0
	1.0	FTR02	ID_2274	0.0	0.0	0.0	-3.17	2	42236118.0	42242734.0	59640629.0	17397895.0
	1.0	ZGC:165656	ID_2336	0.0	0.0	0.0	-1.16	3	31082677.0	31086042.0	62628489.0	31082677.0
	1.0	PROZB	ID_2348	0.0	0.0	0.0	-3.13	2	21124951.0	21129803.0	59640629.0	21124951.0
	1.0	OTX2A	ID_2374	0.0	0.0	0.0	-1.16	3	31291221.0	31294234.0	62628489.0	31291221.0
	1.0	ADGRE5B.2	ID_2377	0.0	0.0	0.0	-2.13	3	35425070.0	35462935.0	62628489.0	27165554.0
	1.0	ADAMTS1	ID_2385	0.0	0.0	0.0	-1.75	3	147713996.0	147731228.0	62628489.0	85102739.0
	1.0	RNF17	ID_2438	0.0	0.0	0.0	-1.38	1	160377312.0	160417079.0	59578282.0	100838797.0
	1.0	TMEM196B	ID_2469	0.0	0.0	0.0	-3.07	16	19677484.0	19681282.0	55266484.0	19677484.0
	1.0	ITGA10	ID_2473	0.0	0.0	0.0	-1.1	2	184182869.0	184202172.0	59640629.0	124561543.0
	1.0	LOC110437975	ID_2479	0.0	0.0	0.0	-2.15	16	14416346.0	14417402.0	55266484.0	14416346.0
	1.0	RORC	ID_2514	0.0	0.0	0.0	-1.06	2	182009286.0	182034907.0	59640629.0	122394278.0
	1.0	SI:DKEY-17M8.2	ID_2518	0.0	0.0	0.0	-7.93	16	18142127.0	18153001.0	55266484.0	18142127.0
	1.0	SI:CH211-149K23.9	ID_2532	0.0	0.0	0.0	-1.79	5	34106575.0	34109248.0	72500376.0	34106575.0
	1.0	CTHRC1B	ID_2533	0.0	0.0	0.0	-1.37	3	27882191.0	27891536.0	62628489.0	27882191.0
	1.0	OSR2	ID_2546	0.0	0.0	0.0	-1.51	2	115737843.0	115739917.0	59640629.0	56099288.0
	1.0	PIMR138	ID_2568	0.0	0.0	0.0	-2.17	20	43396318.0	43403699.0	55201332.0	11797633.0
	1.0	DTL	ID_2579	0.0	0.0	0.0	-3.16	1	212035553.0	212107400.0	59578282.0	152529118.0
	1.0	ADGRG11	ID_2585	0.0	0.0	0.0	-1.55	15	20215000.0	20224706.0	48040578.0	20215000.0
	1.0	MGST3A	ID_2598	0.0	0.0	0.0	-2.48	8	22325824.0	22330098.0	54304671.0	22325824.0
	1.0	ZGC:101100	ID_2622	0.0	0.0	0.0	-1.02	8	20488322.0	20491779.0	54304671.0	20488322.0
	1.0	ELA2	ID_2629	0.0	0.0	0.0	-1.99	20	24984873.0	24987609.0	55201332.0	24984873.0
	1.0	ZGC:113363	ID_2633	0.0	0.0	0.0	-1.23	11	68870589.0	68910172.0	45484837.0	23425335.0
	1.0	CHDH	ID_2643	0.0	0.0	0.0	-1.0	14	29730980.0	29762484.0	52660232.0	22897748.0
	1.0	SI:CH211-103N10.5	ID_2655	0.0	0.0	0.0	-1.1	5	29577251.0	29577811.0	72500376.0	29577251.0
	1.0	TBX16	ID_2658	0.0	0.0	0.0	-1.92	11	26543536.0	26549428.0	45484837.0	18935409.0
	1.0	SI:DKEY-20D21.12	ID_2665	0.0	0.0	0.0	-1.09	7	6889776.0	6890289.0	74282399.0	6889776.0
	1.0	SI:CH211-243P7.3	ID_2667	0.0	0.0	0.0	-2.51	8	47726919.0	47751940.0	54304671.0	6552731.0
	1.0	CDC45	ID_2679	0.0	0.0	0.0	-1.65	11	82185473.0	82210619.0	45484837.0	36725782.0
	1.0	ARHGAP11A	ID_2702	0.0	0.0	0.0	-1.06	2	113661837.0	113679006.0	59640629.0	54038377.0
	1.0	GDF3	ID_2730	0.0	0.0	0.0	-1.72	4	155830909.0	155835937.0	78093715.0	77742222.0
	1.0	DAAM2	ID_2733	0.0	0.0	0.0	-1.23	1	246934854.0	247213436.0	59578282.0	187635154.0
	1.0	GANC	ID_2737	0.0	0.0	0.0	-1.79	2	120234377.0	120292181.0	59640629.0	60651552.0
	1.0	TONSL	ID_2738	0.0	0.0	0.0	-1.71	8	144428775.0	144444440.0	54304671.0	90139769.0
	1.0	MTHFD1B	ID_2745	0.0	0.0	0.0	-1.08	16	89078052.0	89162541.0	55266484.0	33896057.0
	1.0	TP53I3	ID_2755	0.0	0.0	0.0	-5.87	14	83584706.0	83592586.0	52660232.0	30932354.0
	1.0	SI:DKEY-6I22.5	ID_2768	0.0	0.0	0.0	-1.51	10	13686257.0	13690158.0	45420867.0	13686257.0
	1.0	SI:CH73-233F7.6	ID_2794	0.0	0.0	0.0	-1.95	13	11341596.0	11344182.0	52186027.0	11341596.0
	1.0	NDST1A	ID_2798	0.0	0.0	0.0	-1.14	10	13746007.0	13759370.0	45420867.0	13746007.0
	1.0	EGR1	ID_2810	0.0	0.0	0.0	-1.09	5	138465479.0	138469303.0	72500376.0	65968927.0
	1.0	NPAS4A	ID_2812	0.0	0.0	0.0	-1.89	10	20167364.0	20173335.0	45420867.0	20167364.0
	1.0	OPN4A	ID_2836	0.0	0.0	0.0	-1.28	2	203320153.0	203440122.0	59640629.0	143799493.0
	1.0	TIMM23B	ID_2845	0.0	0.0	0.0	-1.56	13	20676771.0	20686501.0	52186027.0	20676771.0
	1.0	OLIG4	ID_2850	0.0	0.0	0.0	-2.06	5	9320845.0	9321594.0	72500376.0	9320845.0
	1.0	CYP1B1	ID_2853	0.0	0.0	0.0	-1.47	1	232393223.0	232397185.0	59578282.0	172818903.0
	1.0	GFRAL	ID_2859	0.0	0.0	0.0	-2.04	12	23143750.0	23199935.0	49182954.0	23143750.0
	1.0	DNA2	ID_2881	0.0	0.0	0.0	-1.43	20	25662055.0	25716319.0	55201332.0	25662055.0
	1.0	ANTXR1D	ID_2883	0.0	0.0	0.0	-1.17	13	13490749.0	13515084.0	52186027.0	13490749.0
	1.0	SI:DKEY-242H9.3	ID_2902	0.0	0.0	0.0	-8.98	18	19120984.0	19124312.0	51023478.0	19120984.0
	1.0	PRX	ID_2915	0.0	0.0	0.0	-1.11	1	113877985.0	113892401.0	59578282.0	54314119.0
	1.0	CR786562.1	ID_2923	0.0	0.0	0.0	-5.62	18	48541660.0	48553208.0	51023478.0	2470270.0
	1.0	BIRC5A	ID_2961	0.0	0.0	0.0	-1.72	8	15673931.0	15679789.0	54304671.0	15673931.0
	1.0	CEP55L	ID_2966	0.0	0.0	0.0	-1.12	2	249254645.0	249280130.0	59640629.0	189639501.0
	1.0	ST6GALNAC1.1	ID_2984	0.0	0.0	0.0	-1.32	19	3139013.0	3142478.0	48449771.0	3139013.0
	1.0	CSMD3B	ID_3016	0.0	0.0	0.0	-1.19	22	14189003.0	14496673.0	39133080.0	14189003.0
	1.0	ACOT13	ID_3072	0.0	0.0	0.0	-1.08	6	131005155.0	131016454.0	60270059.0	70746395.0
	1.0	RECQL4	ID_3081	0.0	0.0	0.0	-1.0	8	144511288.0	144517845.0	54304671.0	90213174.0
	1.0	WDR53	ID_3086	0.0	0.0	0.0	-1.23	3	196554177.0	196568674.0	62628489.0	133940185.0
	1.0	SI:CH211-235M3.10	ID_3091	0.0	0.0	0.0	-1.33	14	17484327.0	17485460.0	52660232.0	17484327.0
	1.0	SI:DKEYP-97B10.3	ID_3099	0.0	0.0	0.0	-1.21	4	17296430.0	17308170.0	78093715.0	17296430.0
	1.0	COX7A1	ID_3131	0.0	0.0	0.0	-1.97	1	117148693.0	117150328.0	59578282.0	57572046.0
	1.0	OSTN	ID_3144	0.0	0.0	0.0	-2.12	3	191199241.0	191265615.0	62628489.0	128637126.0
	1.0	SLC36A4	ID_3146	0.0	0.0	0.0	-1.87	11	93144174.0	93197991.0	45484837.0	47713154.0
	1.0	FTR88	ID_3150	0.0	0.0	0.0	-2.59	15	41735557.0	41744529.0	48040578.0	6296049.0
	1.0	APOA1B	ID_3159	0.0	0.0	0.0	-1.36	16	26719938.0	26913786.0	55266484.0	26719938.0
	1.0	NECTIN3A	ID_3161	0.0	0.0	0.0	-1.18	13	15372950.0	15401742.0	52186027.0	15372950.0
	1.0	POU2AF1	ID_3169	0.0	0.0	0.0	-1.82	11	111352255.0	111455630.0	45484837.0	65970793.0
	1.0	E2F1	ID_3230	0.0	0.0	0.0	-3.8	2	154401327.0	154411812.0	59640629.0	94771183.0
	1.0	NPAS4B	ID_3239	0.0	0.0	0.0	-1.06	21	25570028.0	25573064.0	45934066.0	20361002.0
	1.0	SI:CH73-299H12.8	ID_3245	0.0	0.0	0.0	-7.55	21	2342856.0	2348838.0	45934066.0	2342856.0
	1.0	LOC795570	ID_3247	0.0	0.0	0.0	-4.08	21	7026893.0	7035599.0	45934066.0	7026893.0
	1.0	GNRH2	ID_3255	0.0	0.0	0.0	-1.68	2	33724388.0	33725665.0	59640629.0	25914964.0
	1.0	ZGC:122979	ID_3258	0.0	0.0	0.0	-1.3	14	27915934.0	27927783.0	52660232.0	24732449.0
	1.0	KLF4	ID_3283	0.0	0.0	0.0	-1.28	9	107484852.0	107490482.0	56459846.0	51030636.0
	1.0	IER2B	ID_3359	0.0	0.0	0.0	-1.45	11	31038409.0	31039533.0	45484837.0	14445304.0
	1.0	SRSF7B	ID_3362	0.0	0.0	0.0	-1.06	15	94734448.0	94737810.0	48040578.0	46697232.0
	1.0	CPB1	ID_3445	0.0	0.0	0.0	-1.27	3	148791102.0	148860187.0	62628489.0	86231698.0
	1.0	CCDC178	ID_3455	0.0	0.0	0.0	-1.41	2	96407460.0	96574618.0	59640629.0	36933989.0
	1.0	CMBL	ID_3456	0.0	0.0	0.0	-1.34	3	27509073.0	27511136.0	62628489.0	27509073.0
	1.0	LOC100007813	ID_3491	0.0	0.0	0.0	-2.08	22	9782369.0	9789804.0	39133080.0	9782369.0
	1.0	SI:CH211-236G6.1	ID_3492	0.0	0.0	0.0	-3.94	22	9806867.0	9808794.0	39133080.0	9806867.0
	1.0	SI:CH211-209L18.2	ID_3502	0.0	0.0	0.0	-6.81	22	6613020.0	6690829.0	39133080.0	6613020.0
	1.0	SI:CH211-209L18.4	ID_3503	0.0	0.0	0.0	-8.9	22	6632702.0	6651382.0	39133080.0	6632702.0
	1.0	ZNF1160	ID_3508	0.0	0.0	0.0	-1.21	22	1691293.0	1698178.0	39133080.0	1691293.0
	1.0	SI:RP71-36A1.5	ID_3536	0.0	0.0	0.0	-1.26	22	5835693.0	5839686.0	39133080.0	5835693.0
	1.0	RASSF7A	ID_3574	0.0	0.0	0.0	-1.15	6	16897528.0	16917517.0	60270059.0	16897528.0
	1.0	FA2H	ID_3578	0.0	0.0	0.0	-1.42	8	112071767.0	112120456.0	54304671.0	57815785.0
	1.0	CA12	ID_3580	0.0	0.0	0.0	-1.06	5	41985006.0	42034646.0	72500376.0	30465730.0
	1.0	FANCI	ID_3592	0.0	0.0	0.0	-1.33	1	133327297.0	133383640.0	59578282.0	73805358.0
	1.0	DBX1B	ID_3594	0.0	0.0	0.0	-1.41	10	109901803.0	109907064.0	45420867.0	64486197.0
	1.0	LOC101884623	ID_3609	0.0	0.0	0.0	-2.56	25	12919595.0	12923482.0	37502051.0	12919595.0
	1.0	ATOH1B	ID_3622	0.0	-0.14	0.0	-3.94	2	31211917.0	31219929.0	59640629.0	28420700.0
	1.0	EMC4	ID_3639	0.0	0.0	0.0	-3.34	2	112193356.0	112198372.0	59640629.0	52557743.0
	1.0	TWSG1B	ID_3646	0.0	0.0	0.0	-2.06	2	27580608.0	27583644.0	59640629.0	27580608.0
