## Supplementary Source data files for "TELOMERASE DEPLETION ACCELERATES AGEING OF THE ZEBRAFISH BRAIN": brain_WT_profile_29_telomere_distance_annotated.csv

Selected	Weight	Symbol	SPOT	WT_2	WT_9	WT_22	WT_35	Chromosome	start	end	Chromosome_length	Telomere_distance
	1.0	ZGC:123107	ID_3	0.0	0.0	1.14	0.85	4	76377227.0	76383262.0	78093715.0	1710453.0
	1.0	SI:CH211-171L17.14	ID_6	0.0	0.0	2.91	3.03	4	53034573.0	53072320.0	78093715.0	25021395.0
	1.0	SI:CH211-214C20.1	ID_45	0.0	0.0	2.67	3.63	4	29702703.0	29720856.0	78093715.0	29702703.0
	1.0	CU972454.4	ID_86	0.0	0.0	1.34	1.57	7	19028827.0	19029537.0	74282399.0	19028827.0
	1.0	SI:CH73-223F5.1	ID_115	0.0	0.0	1.61	1.36	7	5180261.0	5191797.0	74282399.0	5180261.0
	1.0	MICAL2A	ID_147	0.0	0.0	1.02	0.93	3	14214894.0	14241094.0	62628489.0	14214894.0
	1.0	SI:DKEY-58F10.11	ID_179	0.0	0.0	3.38	4.03	5	38679623.0	38682282.0	72500376.0	33818094.0
	1.0	ZGC:64051	ID_212	0.0	0.0	1.06	0.87	9	25563572.0	25569688.0	56459846.0	25563572.0
	1.0	SI:DKEY-111E8.5	ID_220	0.0	0.0	2.44	2.23	5	38060959.0	38064065.0	72500376.0	34436311.0
	1.0	KLF9	ID_221	0.0	0.0	1.01	1.09	1	220700108.0	220725037.0	59578282.0	161146755.0
	1.0	SI:CH211-284E13.9	ID_235	0.0	0.0	1.7	2.38	3	260310914.0	260318200.0	62628489.0	197689711.0
	1.0	FQ377918.1	ID_253	0.0	0.0	0.72	1.05	5	64319590.0	64320336.0	72500376.0	8180040.0
	1.0	ASGR1B	ID_264	0.0	0.0	2.34	2.66	5	38686046.0	38711506.0	72500376.0	33788870.0
	1.0	GRNA	ID_273	0.0	0.0	1.07	1.04	7	21078963.0	21091496.0	74282399.0	21078963.0
	1.0	IL2RB	ID_276	0.0	0.0	2.56	2.56	7	110033341.0	110048054.0	74282399.0	35765655.0
	1.0	WNK4B	ID_310	0.0	0.0	0.94	1.15	8	35736365.0	35765146.0	54304671.0	18539525.0
	1.0	ARPC1B	ID_318	0.0	0.0	0.89	1.32	5	145051025.0	145067515.0	72500376.0	72567139.0
	1.0	MHC1ZAA	ID_319	0.0	0.0	3.01	2.54	3	346530.0	367405.0	62628489.0	346530.0
	1.0	RAC2	ID_324	0.0	0.0	1.29	1.45	7	110116260.0	110128720.0	74282399.0	35846321.0
	1.0	LOC110439305	ID_348	0.0	0.0	1.47	1.89	3	58188903.0	58189429.0	62628489.0	4439060.0
	1.0	KRT18B	ID_368	0.0	0.0	0.84	1.1	6	25755657.0	25759894.0	60270059.0	25755657.0
	1.0	IL12RB2	ID_372	0.0	0.0	1.06	1.59	8	25775527.0	25823149.0	54304671.0	25775527.0
	1.0	LYN	ID_439	0.0	0.0	1.05	1.1	18	29249151.0	29262242.0	51023478.0	21761236.0
	1.0	C1QL3B	ID_470	0.0	0.0	0.83	1.02	17	20679522.0	20681224.0	53461100.0	20679522.0
	1.0	GBP2	ID_478	0.0	0.0	2.21	2.11	2	231332284.0	231348571.0	59640629.0	171707942.0
	1.0	SI:CH211-132G1.4	ID_559	0.0	0.0	2.25	3.3	13	20674367.0	20677838.0	52186027.0	20674367.0
	1.0	SMCR8B	ID_562	0.0	0.0	1.9	2.88	12	22619811.0	22628259.0	49182954.0	22619811.0
	1.0	PROKR1A	ID_566	0.0	0.0	1.19	0.97	1	23287877.0	23290891.0	59578282.0	23287877.0
	1.0	TLR2	ID_579	0.0	0.0	1.68	2.71	2	169197419.0	169206630.0	59640629.0	109566001.0
	1.0	POPDC2	ID_615	0.0	0.0	1.13	0.9	3	119636457.0	119665324.0	62628489.0	57036835.0
	1.0	GPR143	ID_653	0.0	0.0	0.85	1.0	3	118551024.0	118577718.0	62628489.0	55949229.0
	1.0	CU694532.1	ID_679	0.0	0.0	1.72	2.02	16	48671460.0	48674618.0	55266484.0	6591866.0
	1.0	TAP1	ID_680	0.0	0.0	1.11	0.99	17	34406527.0	34416199.0	53461100.0	19044901.0
	1.0	BX323458.2	ID_697	0.0	0.0	7.06	7.49	16	13522299.0	13542460.0	55266484.0	13522299.0
	1.0	SI:CH211-79K12.1	ID_723	0.0	0.0	1.92	2.41	16	13913101.0	13925688.0	55266484.0	13913101.0
	1.0	THEMIS	ID_759	0.0	0.0	2.28	2.93	10	28544356.0	28759814.0	45420867.0	16661053.0
	1.0	TAGAPB	ID_774	0.0	0.0	1.02	1.26	3	31665209.0	31692349.0	62628489.0	30936140.0
	1.0	CCL38.6	ID_785	0.0	0.0	2.27	3.41	20	38257766.0	38291952.0	55201332.0	16909380.0
	1.0	CCL38A.4	ID_786	0.0	0.0	6.81	8.72	20	38285671.0	38286553.0	55201332.0	16914779.0
	1.0	IPCEF1	ID_791	0.0	0.0	1.87	1.61	6	154154496.0	154356803.0	60270059.0	94086744.0
	1.0	SI:DKEY-109A10.2	ID_817	0.0	0.0	1.88	2.39	8	28629741.0	28641450.0	54304671.0	25663221.0
	1.0	UNC45B	ID_818	0.0	0.0	1.45	1.79	11	82801376.0	82834229.0	45484837.0	37349392.0
	1.0	SI:BUSM1-266F07.2	ID_823	0.0	0.0	1.08	1.68	8	36472444.0	36475328.0	54304671.0	17829343.0
	1.0	MPEG1.1	ID_835	0.0	0.0	0.86	1.15	9	16651724.0	16661019.0	56459846.0	16651724.0
	1.0	TSPAN36	ID_836	0.0	0.0	0.68	1.0	9	20501498.0	20508041.0	56459846.0	20501498.0
	1.0	LCK	ID_895	0.0	0.0	1.65	1.66	5	141888326.0	141903794.0	72500376.0	69403418.0
	1.0	ERO1A	ID_898	0.0	0.0	1.65	1.79	20	27593151.0	27637538.0	55201332.0	27593151.0
	1.0	LECT2.2	ID_929	0.0	0.0	2.19	2.43	14	36886950.0	36893215.0	52660232.0	15767017.0
	1.0	F8	ID_951	0.0	0.0	1.96	1.82	20	20447626.0	20463584.0	55201332.0	20447626.0
	1.0	CD74A	ID_962	0.0	0.0	1.17	1.24	10	20945257.0	20950304.0	45420867.0	20945257.0
	1.0	MACROD1	ID_965	0.0	0.0	0.88	1.01	1	204246166.0	204389716.0	59578282.0	144811434.0
	1.0	SI:CH211-153B23.7	ID_979	0.0	0.0	1.39	1.35	24	19606250.0	19622819.0	42172926.0	19606250.0
	1.0	TP53BP2A	ID_999	0.0	0.0	1.35	1.27	15	14113728.0	14141258.0	48040578.0	14113728.0
	1.0	WDFY4	ID_1026	0.0	0.0	0.95	1.34	11	20927182.0	21061266.0	45484837.0	20927182.0
	1.0	VSIR	ID_1049	0.0	0.0	0.9	1.04	20	28281596.0	28303878.0	55201332.0	26897454.0
	1.0	PSME2	ID_1110	0.0	0.0	1.06	1.33	15	29078500.0	29082946.0	48040578.0	18957632.0
	1.0	GREM2B	ID_1142	0.0	0.0	0.97	1.09	6	18582470.0	18582969.0	60270059.0	18582470.0
	1.0	MHC1UKA	ID_1188	0.0	0.0	3.08	2.64	19	7043634.0	7051481.0	48449771.0	7043634.0
	1.0	PSMB8A	ID_1196	0.0	0.0	2.83	2.55	23	7113955.0	7118285.0	46223584.0	7113955.0
	1.0	SAMSN1A	ID_1229	0.0	0.0	1.22	0.96	14	22297846.0	22313083.0	52660232.0	22297846.0
	1.0	ABCG4B	ID_1237	0.0	0.0	1.05	1.0	9	114263940.0	114277499.0	56459846.0	57817653.0
	1.0	SPARTB	ID_1239	0.0	0.0	0.96	1.03	15	32798333.0	32818871.0	48040578.0	15221707.0
	1.0	SI:CH211-167J9.5	ID_1249	0.0	0.0	1.98	1.8	14	36928429.0	36941796.0	52660232.0	15718436.0
	1.0	SI:CH73-95L15.5	ID_1255	0.0	0.0	1.01	0.8	16	20945109.0	20953589.0	55266484.0	20945109.0
	1.0	ACSL3A	ID_1271	0.0	0.0	0.83	1.05	2	106347200.0	106445587.0	59640629.0	46804958.0
	1.0	SULT1ST5	ID_1295	0.0	0.0	1.24	1.72	7	31952994.0	31956163.0	74282399.0	31952994.0
	1.0	ZGC:171775	ID_1315	0.0	0.0	1.04	1.2	7	27131619.0	27137400.0	74282399.0	27131619.0
	1.0	PPARG	ID_1444	0.0	0.0	1.66	1.48	2	158784916.0	158864768.0	59640629.0	99224139.0
	1.0	TLR8B	ID_1492	0.0	0.0	1.75	2.19	10	21202323.0	21205364.0	45420867.0	21202323.0
	1.0	ACAA1	ID_1522	0.0	0.0	1.15	1.57	2	26683949.0	26687524.0	59640629.0	26683949.0
	1.0	CCL34B.4	ID_1528	0.0	0.0	3.27	4.79	19	26834245.0	26835771.0	48449771.0	21614000.0
	1.0	PSME1	ID_1557	0.0	0.0	1.81	1.91	15	29068729.0	29071890.0	48040578.0	18968688.0
	1.0	SI:CH211-274K16.2	ID_1582	0.0	0.0	2.96	2.62	22	6211114.0	6229275.0	39133080.0	6211114.0
	1.0	ARHGAP45B	ID_1583	0.0	0.0	1.23	1.4	12	133201868.0	133320282.0	49182954.0	84137328.0
	1.0	IFI44F3	ID_1621	0.0	0.0	1.73	2.29	22	17467591.0	17474781.0	39133080.0	17467591.0
	1.0	WU:FU71H07	ID_1636	0.0	0.0	1.34	1.33	22	28078927.0	28079678.0	39133080.0	11053402.0
	1.0	COX8B	ID_1665	0.0	0.0	1.09	0.88	7	140478858.0	140480359.0	74282399.0	66197960.0
