## Supplementary Source data files for "TELOMERASE DEPLETION ACCELERATES AGEING OF THE ZEBRAFISH BRAIN": brain_WT_profile_40_telomere_distance_annotated.csv

Selected	Weight	Symbol	SPOT	WT_2	WT_9	WT_22	WT_35	Chromosome	start	end	Chromosome_length	Telomere_distance
	0.5	LOC101882060	ID_50	0.0	0.0	0.82	3.48	4	68475654.0	68497731.0	78093715.0	9595984.0
	1.0	FTHL27	ID_288	0.0	0.39	0.45	1.01	4	32133896.0	32148642.0	78093715.0	32133896.0
	1.0	CR385077.1	ID_1276	0.0	2.15	2.0	4.28	15	18137741.0	18138607.0	48040578.0	18137741.0
	1.0	CABZ01015815.1	ID_1747	0.0	0.0	0.0	1.82	4	76838989.0	76891899.0	78093715.0	1201816.0
	1.0	SI:CH211-207E19.2	ID_1750	0.0	0.0	0.0	3.19	4	53115165.0	53158623.0	78093715.0	24935092.0
	0.5	NTF3	ID_1751	0.0	0.0	0.0	3.86	4	158914957.0	158984596.0	78093715.0	80890881.0
	0.5	LOC108183680	ID_1756	0.0	0.0	0.0	1.05	4	35576329.0	35615175.0	78093715.0	35576329.0
	0.5	SI:DKEY-3P4.8	ID_1768	0.0	0.0	0.0	2.53	4	37710093.0	37715686.0	78093715.0	37710093.0
	0.5	ITIH5	ID_1775	0.0	0.0	0.0	2.02	2	28814712.0	28889765.0	59640629.0	28814712.0
	0.5	LOC110439408	ID_1783	0.0	0.0	0.0	3.91	4	70967639.0	70978869.0	78093715.0	7114846.0
	1.0	CU468012.3	ID_1785	0.0	0.0	0.0	2.42	4	70926424.0	70939014.0	78093715.0	7154701.0
	0.5	SI:DKEY-71L4.5	ID_1797	0.0	0.0	0.0	4.23	4	75481536.0	75681004.0	78093715.0	2412711.0
	1.0	BX957252.3	ID_1798	0.0	0.0	0.0	6.66	4	76255295.0	76270790.0	78093715.0	1822925.0
	0.5	BX000524.2	ID_1804	0.0	0.0	0.0	2.31	7	5676779.0	5682551.0	74282399.0	5676779.0
	0.5	SI:DKEY-23A13.11	ID_1816	0.0	0.0	0.0	2.22	7	5920665.0	5942776.0	74282399.0	5920665.0
	1.0	SI:DKEY-185M8.2	ID_1820	0.0	0.0	0.0	1.89	1	26668364.0	26675947.0	59578282.0	26668364.0
	0.5	SPI1B	ID_1822	0.0	0.0	0.0	1.2	14	12916578.0	12921115.0	52660232.0	12916578.0
	0.5	CHRNB1	ID_1825	0.0	0.0	0.0	2.1	1	32482222.0	32505197.0	59578282.0	27073085.0
	0.5	PLEKHF1	ID_1838	0.0	0.0	0.0	2.4	7	37916396.0	37927440.0	74282399.0	36354959.0
	0.5	SI:DKEY-62K3.5	ID_1839	0.0	0.0	0.0	5.11	7	26534131.0	26542420.0	74282399.0	26534131.0
	1.0	SI:CH211-183D5.2	ID_1841	0.0	0.0	0.0	3.38	7	8967974.0	8981507.0	74282399.0	8967974.0
	0.5	SI:DKEY-33C9.6	ID_1848	0.0	0.0	0.0	1.18	3	284429426.0	284549540.0	62628489.0	221921051.0
	0.5	HSD11B2	ID_1854	0.0	0.0	0.0	1.65	8	106245387.0	106250620.0	54304671.0	51945949.0
	1.0	EMILIN2B	ID_1863	0.0	0.0	0.0	1.3	2	38056805.0	38065522.0	59640629.0	21575107.0
	0.5	SI:CH211-272H9.5	ID_1871	0.0	0.0	0.0	2.93	7	5134670.0	5148388.0	74282399.0	5134670.0
	1.0	TRPM5	ID_1887	0.0	0.0	0.0	2.11	1	198255723.0	198277654.0	59578282.0	138699372.0
	0.5	MUC5F	ID_1898	0.0	0.0	0.0	1.65	6	29259279.0	29263652.0	60270059.0	29259279.0
	1.0	ARAP2	ID_1900	0.0	0.0	0.0	1.36	4	35948221.0	36244514.0	78093715.0	35948221.0
	0.5	MCTP2B	ID_1903	0.0	0.0	0.0	3.79	5	27371316.0	27416155.0	72500376.0	27371316.0
	0.5	EPDL1	ID_1904	0.0	0.0	0.0	1.75	18	17887440.0	17900147.0	51023478.0	17887440.0
	1.0	LOC100149796	ID_1906	0.0	0.0	0.0	2.28	7	1139805.0	1148539.0	74282399.0	1139805.0
	0.5	LOC100331330	ID_1910	0.0	0.0	0.0	2.36	7	71494246.0	71501970.0	74282399.0	2780429.0
	0.5	GBA3	ID_1912	0.0	0.0	0.0	1.4	1	30435482.0	30441201.0	59578282.0	29137081.0
	0.5	LOC101885160	ID_1913	0.0	0.0	0.0	1.18	7	72441515.0	72455097.0	74282399.0	1827302.0
	0.5	NCF1	ID_1944	0.0	0.0	0.0	1.74	5	134248907.0	134258479.0	72500376.0	61758103.0
	0.5	CRYABB	ID_1946	0.0	0.0	0.0	1.87	4	11482949.0	11484556.0	78093715.0	11482949.0
	0.5	SI:DKEY-58F10.10	ID_1948	0.0	0.0	0.0	2.5	5	38679623.0	38687048.0	72500376.0	33813328.0
	0.5	CENPV	ID_1952	0.0	0.0	0.0	1.54	5	39678694.0	39692981.0	72500376.0	32807395.0
	0.5	IM:7154036	ID_1977	0.0	0.0	0.0	1.35	5	31380743.0	31389536.0	72500376.0	31380743.0
	0.5	BCO2L	ID_1985	0.0	0.0	0.0	1.09	5	26121393.0	26130527.0	72500376.0	26121393.0
	0.5	KMT5AB	ID_1992	0.0	0.0	0.0	1.7	9	18793447.0	18798992.0	56459846.0	18793447.0
	1.0	SOCS1A	ID_2026	0.0	0.0	0.0	1.38	4	22098617.0	22099267.0	78093715.0	22098617.0
	0.5	CIITA	ID_2029	0.0	0.0	0.0	1.19	6	31956967.0	31996000.0	60270059.0	28274059.0
	1.0	ZC3H7BA	ID_2033	0.0	0.0	0.0	1.62	8	21041567.0	21051328.0	54304671.0	21041567.0
	0.5	IFI35	ID_2035	0.0	0.0	0.0	1.31	11	101339233.0	101349524.0	45484837.0	55864687.0
	1.0	LOC110438603	ID_2052	0.0	0.0	0.0	1.23	3	24161869.0	24171230.0	62628489.0	24161869.0
	0.5	CR812472.1	ID_2053	0.0	0.0	0.0	1.14	3	24180633.0	24184426.0	62628489.0	24180633.0
	1.0	BX539325.2	ID_2057	0.0	0.0	0.0	2.78	3	10179191.0	10186353.0	62628489.0	10179191.0
	0.5	LOC101882579	ID_2059	0.0	0.0	0.0	2.09	3	6556960.0	6597195.0	62628489.0	6556960.0
	0.5	COX6A2	ID_2062	0.0	0.0	0.0	1.08	1	182788528.0	182789274.0	59578282.0	123210992.0
	0.5	SI:CH211-76L23.4	ID_2064	0.0	0.0	0.0	2.83	11	148235373.0	148275602.0	45484837.0	102790765.0
	1.0	SP100.3	ID_2067	0.0	0.0	0.0	1.14	3	24571163.0	24591510.0	62628489.0	24571163.0
	1.0	SI:CH73-248E21.5	ID_2076	0.0	0.0	0.0	1.3	1	19041056.0	19043655.0	59578282.0	19041056.0
	1.0	SI:CH211-108D22.2	ID_2077	0.0	0.0	0.0	2.08	8	29114270.0	29228032.0	54304671.0	25076639.0
	0.5	SSTR5	ID_2079	0.0	0.0	0.0	2.12	17	25708849.0	25716262.0	53461100.0	25708849.0
	0.5	SI:CH211-165D12.4	ID_2085	0.0	0.0	0.0	1.46	3	34587988.0	34593639.0	62628489.0	28034850.0
	1.0	CHMP6A	ID_2098	0.0	0.0	0.0	6.53	3	22672485.0	22676477.0	62628489.0	22672485.0
	1.0	SI:CH211-191C10.1	ID_2099	0.0	0.0	0.0	1.54	3	52442102.0	52465596.0	62628489.0	10162893.0
	1.0	LOC100538283	ID_2100	0.0	0.0	0.0	1.56	3	52475058.0	52496765.0	62628489.0	10131724.0
	0.5	SI:CH73-208G10.1	ID_2103	0.0	0.0	0.0	1.14	3	54502350.0	54524194.0	62628489.0	8104295.0
	0.5	ZGC:112148	ID_2105	0.0	0.0	0.0	1.6	8	19160282.0	19162672.0	54304671.0	19160282.0
	0.5	ZGC:172090	ID_2111	0.0	0.0	0.0	3.31	3	3016408.0	3019979.0	62628489.0	3016408.0
	0.5	LOC560278	ID_2115	0.0	0.0	0.0	2.3	3	1689220.0	1714615.0	62628489.0	1689220.0
	1.0	LOC572555	ID_2119	0.0	0.0	0.0	1.42	3	58197025.0	58205045.0	62628489.0	4423444.0
	0.5	FTHL29	ID_2122	0.0	0.0	0.0	2.37	3	32125452.0	32127583.0	62628489.0	30500906.0
	0.5	LOC103911283	ID_2124	0.0	0.0	0.0	4.94	3	9332984.0	9342773.0	62628489.0	9332984.0
	1.0	CABZ01038493.1	ID_2131	0.0	0.0	0.0	2.69	3	58210305.0	58212028.0	62628489.0	4416461.0
	0.5	CISH	ID_2136	0.0	0.0	0.0	1.65	8	107972306.0	107977250.0	54304671.0	53672579.0
	0.5	MATN4	ID_2137	0.0	0.0	0.0	1.27	2	164231313.0	164247080.0	59640629.0	104606451.0
	0.5	UBA7	ID_2142	0.0	0.0	0.0	1.72	8	108665292.0	108674099.0	54304671.0	54369428.0
	0.5	SIRT4	ID_2159	0.0	0.0	0.0	1.23	12	120302316.0	120313249.0	49182954.0	71130295.0
	0.5	PTTG1IPA	ID_2163	0.0	0.0	0.0	1.76	5	15149979.0	15154106.0	72500376.0	15149979.0
	1.0	RAB44	ID_2174	0.0	0.0	0.0	1.0	4	41130767.0	41157877.0	78093715.0	36935838.0
	1.0	RASAL3	ID_2178	0.0	0.0	0.0	1.88	17	32609633.0	32622557.0	53461100.0	20838543.0
	1.0	SI:DKEY-29G22.2	ID_2186	0.0	0.0	0.0	4.39	6	38759546.0	38764326.0	60270059.0	21505733.0
	0.5	SI:CH211-105J21.9	ID_2194	0.0	0.0	0.0	1.62	7	40781715.0	40783682.0	74282399.0	33498717.0
	0.5	TATDN2	ID_2196	0.0	0.0	0.0	1.79	4	146845156.0	146860897.0	78093715.0	68767182.0
	0.5	CR847898.3	ID_2198	0.0	0.0	0.0	3.79	6	29842213.0	29843579.0	60270059.0	29842213.0
	0.5	DNAH9L	ID_2203	0.0	0.0	0.0	2.52	18	22339463.0	22381161.0	51023478.0	22339463.0
	0.5	CYP24A1	ID_2212	0.0	0.0	0.0	1.79	2	170324628.0	170339065.0	59640629.0	110698436.0
	0.5	RGS13	ID_2239	0.0	0.0	0.0	1.17	1	192636138.0	192660311.0	59578282.0	133082029.0
	1.0	IRF4A	ID_2242	0.0	0.0	0.0	1.79	10	18885320.0	18894939.0	45420867.0	18885320.0
	1.0	SI:DKEYP-68B7.12	ID_2250	0.0	0.0	0.0	1.2	6	24465489.0	24478535.0	60270059.0	24465489.0
	0.5	FTR30	ID_2255	0.0	0.0	0.0	4.69	2	59190666.0	59205441.0	59640629.0	435188.0
	0.5	LRRC53	ID_2259	0.0	0.0	0.0	2.23	2	243769297.0	243803164.0	59640629.0	184162535.0
	1.0	LPAR5A	ID_2260	0.0	0.0	0.0	2.11	21	17788837.0	17789766.0	45934066.0	17788837.0
	0.5	SI:DKEYP-94G1.1	ID_2268	0.0	0.0	0.0	1.79	2	48545804.0	48561471.0	59640629.0	11079158.0
	1.0	SLC7A8B	ID_2284	0.0	0.0	0.0	1.96	22	16148982.0	16156191.0	39133080.0	16148982.0
	0.5	CR391991.1	ID_2294	0.0	0.0	0.0	6.71	2	48478399.0	48512450.0	59640629.0	11128179.0
	0.5	CABZ01053213.1	ID_2297	0.0	0.0	0.0	1.51	2	50590332.0	50590448.0	59640629.0	9050181.0
	1.0	LOC101885237	ID_2300	0.0	0.0	0.0	5.26	2	48519594.0	48539673.0	59640629.0	11100956.0
	0.5	MFAP4.3	ID_2302	0.0	0.0	0.0	1.73	1	59073203.0	59074515.0	59578282.0	503767.0
	1.0	ZGC:172106	ID_2304	0.0	0.0	0.0	2.63	1	8347291.0	8352265.0	59578282.0	8347291.0
	0.5	SI:CH211-286B5.9	ID_2306	0.0	0.0	0.0	2.42	1	55348537.0	55353978.0	59578282.0	4224304.0
	0.5	SI:DKEY-79F11.8	ID_2313	0.0	0.0	0.0	3.93	1	7946842.0	7951002.0	59578282.0	7946842.0
	1.0	IFI44A1	ID_2316	0.0	0.0	0.0	4.43	1	8017069.0	8020589.0	59578282.0	8017069.0
	0.5	KITB	ID_2319	0.0	0.0	0.0	1.13	1	25345830.0	25367090.0	59578282.0	25345830.0
	0.5	SI:DKEY-1C7.3	ID_2323	0.0	0.0	0.0	2.56	1	3167558.0	3174620.0	59578282.0	3167558.0
	0.5	NLRP3	ID_2326	0.0	0.0	0.0	1.2	1	247416156.0	247449108.0	59578282.0	187870826.0
	0.5	SI:CH211-132G1.1	ID_2329	0.0	0.0	0.0	1.79	7	8620458.0	8639319.0	74282399.0	8620458.0
	0.5	WU:FC21G02	ID_2331	0.0	0.0	0.0	1.38	1	26595505.0	26624359.0	59578282.0	26595505.0
	0.5	NLRC10	ID_2333	0.0	0.0	0.0	3.76	1	58066109.0	58076716.0	59578282.0	1501566.0
	1.0	VWA11	ID_2335	0.0	0.0	0.0	3.0	1	16198751.0	16234662.0	59578282.0	16198751.0
	1.0	F7L	ID_2340	0.0	0.0	0.0	1.43	4	43122581.0	43131598.0	78093715.0	34962117.0
	0.5	SI:CH73-236C18.5	ID_2354	0.0	0.0	0.0	5.5	1	58456494.0	58459867.0	59578282.0	1118415.0
	1.0	SI:CH211-235F1.3	ID_2355	0.0	0.0	0.0	4.12	1	2331637.0	2334254.0	59578282.0	2331637.0
	0.5	LMO7B	ID_2359	0.0	0.0	0.0	1.74	3	16881737.0	16908600.0	62628489.0	16881737.0
	0.5	SI:CH211-217K17.11	ID_2364	0.0	0.0	0.0	4.3	1	52441080.0	52443379.0	59578282.0	7134903.0
	0.5	CR855320.4	ID_2386	0.0	0.0	0.0	2.69	1	7918795.0	7918882.0	59578282.0	7918795.0
	1.0	LOC103910066	ID_2390	0.0	0.0	0.0	2.04	1	34954697.0	35113974.0	59578282.0	24464308.0
	1.0	MXC	ID_2396	0.0	0.0	0.0	4.51	9	32805688.0	32813177.0	56459846.0	23646669.0
	1.0	GPR18	ID_2398	0.0	0.0	0.0	2.59	14	122148665.0	122153193.0	52660232.0	69492961.0
	1.0	P2RY8	ID_2408	0.0	0.0	0.0	1.82	21	21455838.0	21459743.0	45934066.0	21455838.0
	0.5	WIPF1A	ID_2417	0.0	0.0	0.0	1.99	19	15588085.0	15595579.0	48449771.0	15588085.0
	1.0	ARHGAP15	ID_2426	0.0	0.0	0.0	1.03	2	143091362.0	143768352.0	59640629.0	84127723.0
	0.5	BX005438.1	ID_2431	0.0	0.0	0.0	1.21	9	36118960.0	36120526.0	56459846.0	20339320.0
	0.5	SI:CH211-141E20.2	ID_2432	0.0	0.0	0.0	1.13	9	19681569.0	19762801.0	56459846.0	19681569.0
	0.5	ZGC:113314	ID_2441	0.0	0.0	0.0	2.14	9	30421489.0	30427117.0	56459846.0	26032729.0
	0.5	GZM3	ID_2442	0.0	0.0	0.0	2.65	9	32654554.0	32656656.0	56459846.0	23803190.0
	0.5	ABCB6B	ID_2451	0.0	0.0	0.0	1.04	21	21808099.0	21833951.0	45934066.0	21808099.0
	0.5	LOC100003133	ID_2453	0.0	0.0	0.0	1.58	9	12887491.0	12894091.0	56459846.0	12887491.0
	0.5	SI:DKEY-33I11.9	ID_2467	0.0	0.0	0.0	1.45	16	18447673.0	18472615.0	55266484.0	18447673.0
	1.0	TNFRSF1A	ID_2471	0.0	0.0	0.0	1.44	4	158150820.0	158163591.0	78093715.0	80069876.0
	0.5	ASTE1A	ID_2475	0.0	0.0	0.0	1.84	11	23988206.0	23991388.0	45484837.0	21493449.0
	1.0	SI:DKEY-260G12.1	ID_2476	0.0	0.0	0.0	1.44	18	19377714.0	19382510.0	51023478.0	19377714.0
	1.0	CLEC3BA	ID_2478	0.0	0.0	0.0	1.22	13	9663925.0	9665204.0	52186027.0	9663925.0
	1.0	SI:CH211-198C19.1	ID_2517	0.0	0.0	0.0	1.49	4	34380234.0	34381778.0	78093715.0	34380234.0
	0.5	SERPINB1L1	ID_2520	0.0	0.0	0.0	1.27	16	51266502.0	51272006.0	55266484.0	3994478.0
	0.5	ZGC:101716	ID_2525	0.0	0.0	0.0	1.16	13	99047779.0	99068429.0	52186027.0	46882402.0
	1.0	ZGC:162509	ID_2536	0.0	0.0	0.0	2.74	16	13965923.0	13976935.0	55266484.0	13965923.0
	0.5	BX901920.1	ID_2563	0.0	0.0	0.0	2.8	20	14657141.0	14661432.0	55201332.0	14657141.0
	1.0	BX569801.1	ID_2600	0.0	0.0	0.0	2.67	20	28611272.0	28612322.0	55201332.0	26589010.0
	1.0	PALS1B	ID_2601	0.0	0.0	0.0	1.17	3	31830239.0	31854729.0	62628489.0	30773760.0
	0.5	METTL24	ID_2607	0.0	0.0	0.0	1.23	1	191616325.0	191721410.0	59578282.0	132143128.0
	0.5	CR376838.1	ID_2610	0.0	0.0	0.0	5.99	20	54993357.0	54998597.0	55201332.0	202735.0
	0.5	CCL38A.5	ID_2614	0.0	0.0	0.0	2.59	20	38279523.0	38280392.0	55201332.0	16920940.0
	0.5	KIF13BB	ID_2618	0.0	0.0	0.0	1.07	3	32931566.0	32973683.0	62628489.0	29654806.0
	0.5	JAK3	ID_2641	0.0	0.0	0.0	1.64	16	18386405.0	18398536.0	55266484.0	18386405.0
	0.5	DOK2	ID_2642	0.0	0.0	0.0	1.25	8	21908873.0	21913690.0	54304671.0	21908873.0
	1.0	WASB	ID_2649	0.0	0.0	0.0	1.52	7	22294368.0	22298828.0	74282399.0	22294368.0
	1.0	DIO1	ID_2680	0.0	0.0	0.0	1.28	5	122074279.0	122090970.0	72500376.0	49590594.0
	0.5	BX649478.1	ID_2681	0.0	0.0	0.0	5.83	8	48514551.0	48527546.0	54304671.0	5777125.0
	0.5	WASA	ID_2682	0.0	0.0	0.0	1.31	4	30011880.0	30024140.0	78093715.0	30011880.0
	1.0	ZAP70	ID_2686	0.0	0.0	0.0	1.29	2	97713576.0	97739862.0	59640629.0	38099233.0
	1.0	CR392001.3	ID_2693	0.0	0.0	0.0	2.38	8	38963323.0	38965260.0	54304671.0	15339411.0
	1.0	STAP2B	ID_2697	0.0	0.0	0.0	3.87	4	22241889.0	22246431.0	78093715.0	22241889.0
	0.5	SCCPDHA.2	ID_2713	0.0	0.0	0.0	1.63	17	12138715.0	12156014.0	53461100.0	12138715.0
	0.5	FP236356.1	ID_2731	0.0	0.0	0.0	1.68	17	48486308.0	48504329.0	53461100.0	4956771.0
	0.5	SI:CH211-214P16.1	ID_2739	0.0	0.0	0.0	2.28	17	25585487.0	25586858.0	53461100.0	25585487.0
	1.0	ZBTB2A	ID_2743	0.0	0.0	0.0	1.23	14	25009088.0	25010717.0	52660232.0	25009088.0
	1.0	LOC110437703	ID_2750	0.0	0.0	0.0	1.81	17	21870044.0	21884323.0	53461100.0	21870044.0
	1.0	TBC1D10C	ID_2763	0.0	0.0	0.0	1.47	1	201477157.0	201564920.0	59578282.0	141986638.0
	0.5	LYGL2	ID_2772	0.0	0.0	0.0	4.83	5	43665543.0	43667555.0	72500376.0	28832821.0
	1.0	MAP1LC3CL	ID_2783	0.0	0.0	0.0	1.03	10	14961575.0	14963218.0	45420867.0	14961575.0
	1.0	ELF1	ID_2799	0.0	0.0	0.0	1.03	14	79718634.0	79819934.0	52660232.0	27159702.0
	1.0	SLC26A2	ID_2803	0.0	0.0	0.0	1.51	5	149960758.0	149993455.0	72500376.0	77493079.0
	1.0	ITK	ID_2819	0.0	0.0	0.0	1.59	5	157142933.0	157255185.0	72500376.0	84754809.0
	1.0	SI:DKEY-102M7.3	ID_2823	0.0	0.0	0.0	1.85	14	14836468.0	14838541.0	52660232.0	14836468.0
	0.5	CABZ01073834.1	ID_2830	0.0	0.0	0.0	1.19	14	3325867.0	3359054.0	52660232.0	3325867.0
	0.5	DDX43	ID_2839	0.0	0.0	0.0	2.55	8	79255655.0	79284453.0	54304671.0	24979782.0
	0.5	RUNX3	ID_2840	0.0	0.0	0.0	1.01	5	147360994.0	147419156.0	72500376.0	74918780.0
	0.5	SI:CH211-67F13.7	ID_2841	0.0	0.0	0.0	1.98	19	27578631.0	27582322.0	48449771.0	20867449.0
	0.5	PLAUA	ID_2846	0.0	0.0	0.0	1.77	13	13066248.0	13070538.0	52186027.0	13066248.0
	0.5	PRKCHA	ID_2848	0.0	0.0	0.0	1.42	5	12695052.0	12713437.0	72500376.0	12695052.0
	0.5	BX530079.1	ID_2856	0.0	0.0	0.0	1.87	13	25443984.0	25444523.0	52186027.0	25443984.0
	0.5	SLX4IP	ID_2875	0.0	0.0	0.0	1.81	2	136733138.0	136913870.0	59640629.0	77273241.0
	0.5	CFAP43	ID_2885	0.0	0.0	0.0	1.52	1	246625262.0	246712443.0	59578282.0	187134161.0
	1.0	TDRD9	ID_2886	0.0	0.0	0.0	1.56	6	131029652.0	131144651.0	60270059.0	70874592.0
	0.5	VOX	ID_2887	0.0	0.0	0.0	2.48	15	19478717.0	19479661.0	48040578.0	19478717.0
	1.0	TMEM243A	ID_2895	0.0	0.0	0.0	1.66	3	30490957.0	30495003.0	62628489.0	30490957.0
	0.5	GATM	ID_2899	0.0	0.0	0.0	1.29	2	122424948.0	122441784.0	59640629.0	62801155.0
	0.5	IRF8	ID_2918	0.0	0.0	0.0	1.24	8	121463097.0	121483433.0	54304671.0	67178762.0
	0.5	MAPK12A	ID_2927	0.0	0.0	0.0	1.17	6	18251719.0	18256729.0	60270059.0	18251719.0
	0.5	CES2A	ID_2936	0.0	0.0	0.0	1.99	8	105460635.0	105468266.0	54304671.0	51163595.0
	0.5	CES3	ID_2940	0.0	0.0	0.0	1.63	12	63077455.0	63092741.0	49182954.0	13909787.0
	0.5	LBHL	ID_2949	0.0	0.0	0.0	1.77	13	25560504.0	25576946.0	52186027.0	25560504.0
	0.5	LCTLB	ID_2950	0.0	0.0	0.0	2.26	6	17379150.0	17383681.0	60270059.0	17379150.0
	0.5	VWA2	ID_2956	0.0	0.0	0.0	1.43	1	255923541.0	255963934.0	59578282.0	196385652.0
	0.5	SYNPO2LB	ID_2958	0.0	0.0	0.0	1.8	6	18747021.0	18781582.0	60270059.0	18747021.0
	0.5	LOC103911912	ID_2969	0.0	0.0	0.0	12.3	12	20575640.0	20584439.0	49182954.0	20575640.0
	0.5	TACO1	ID_2972	0.0	0.0	0.0	6.9	11	105956887.0	105964438.0	45484837.0	60479601.0
	0.5	PPP1R16A	ID_2973	0.0	0.0	0.0	1.08	8	144477969.0	144502121.0	54304671.0	90197450.0
	1.0	KCNH6B	ID_2975	0.0	0.0	0.0	6.29	19	10135013.0	10142672.0	48449771.0	10135013.0
	1.0	CALCOCO2	ID_2980	0.0	0.0	0.0	1.39	11	95990152.0	96002790.0	45484837.0	50517953.0
	0.5	ITGAM.1	ID_2993	0.0	0.0	0.0	1.18	12	4114401.0	4145033.0	49182954.0	4114401.0
	1.0	ZGC:111868	ID_2996	0.0	0.0	0.0	1.0	12	42364157.0	42368296.0	49182954.0	6814658.0
	0.5	SELENOU1B	ID_3006	0.0	0.0	0.0	1.18	18	21582508.0	21582958.0	51023478.0	21582508.0
	0.5	LOC110438134	ID_3009	0.0	0.0	0.0	2.66	19	7954679.0	7957870.0	48449771.0	7954679.0
	0.5	HEPACAM2	ID_3022	0.0	0.0	0.0	1.3	1	143126307.0	143168323.0	59578282.0	83590041.0
	0.5	TNFAIP8L2A	ID_3040	0.0	0.0	0.0	1.14	19	373811.0	379750.0	48449771.0	373811.0
	0.5	ST3GAL1L3	ID_3048	0.0	0.0	0.0	4.09	19	18657029.0	18682510.0	48449771.0	18657029.0
	1.0	BTR26	ID_3050	0.0	0.0	0.0	1.22	19	4061712.0	4071582.0	48449771.0	4061712.0
	0.5	TPMT.1	ID_3054	0.0	0.0	0.0	1.14	23	32053637.0	32069684.0	46223584.0	14153900.0
	1.0	SI:CH211-171H4.6	ID_3055	0.0	0.0	0.0	1.07	11	14601378.0	14612821.0	45484837.0	14601378.0
	0.5	SCG5	ID_3062	0.0	0.0	0.0	5.94	2	113606707.0	113659466.0	59640629.0	54018837.0
	0.5	SCIN	ID_3070	0.0	0.0	0.0	1.77	14	27226395.0	27306606.0	52660232.0	25353626.0
	1.0	SPACA4L	ID_3077	0.0	0.0	0.0	2.42	11	29946887.0	29965517.0	45484837.0	15519320.0
	0.5	ZGC:101731	ID_3085	0.0	0.0	0.0	1.44	4	15495618.0	15503559.0	78093715.0	15495618.0
	0.5	BX322555.3	ID_3097	0.0	0.0	0.0	4.23	15	29950658.0	29954095.0	48040578.0	18086483.0
	0.5	NOS2B	ID_3101	0.0	0.0	0.0	1.05	9	138481989.0	138497766.0	56459846.0	82037920.0
	0.5	GPR4	ID_3120	0.0	0.0	0.0	1.09	1	110496054.0	110506310.0	59578282.0	50928028.0
	0.5	SI:CH73-144D13.7	ID_3122	0.0	0.0	0.0	1.18	15	611229.0	617797.0	48040578.0	611229.0
	0.5	MMP13B	ID_3125	0.0	0.0	0.0	1.25	16	21044194.0	21073293.0	55266484.0	21044194.0
	1.0	SI:DKEY-7I4.1	ID_3128	0.0	0.0	0.0	2.12	15	791220.0	805111.0	48040578.0	791220.0
	0.5	PPT2A.1	ID_3134	0.0	0.0	0.0	6.13	15	34939906.0	34944831.0	48040578.0	13095747.0
	1.0	LOC101884284	ID_3136	0.0	0.0	0.0	1.37	15	35004547.0	35031523.0	48040578.0	13009055.0
	0.5	LPAR5B	ID_3139	0.0	0.0	0.0	1.95	13	18172610.0	18174193.0	52186027.0	18172610.0
	0.5	BX511308.1	ID_3140	0.0	0.0	0.0	2.5	15	16035869.0	16045504.0	48040578.0	16035869.0
	0.5	PIH1D2	ID_3141	0.0	0.0	0.0	1.85	11	112063218.0	112074274.0	45484837.0	66589437.0
	0.5	TMPRSS5	ID_3143	0.0	0.0	0.0	1.29	11	113687547.0	113706373.0	45484837.0	68221536.0
	0.5	SI:DKEY-23K10.3	ID_3145	0.0	0.0	0.0	2.33	15	36358144.0	36369743.0	48040578.0	11670835.0
	0.5	SI:DKEY-238D18.5	ID_3152	0.0	0.0	0.0	1.95	15	37891045.0	37921998.0	48040578.0	10118580.0
	0.5	CLTRN	ID_3187	0.0	0.0	0.0	2.63	3	121549085.0	121580394.0	62628489.0	58951905.0
	0.5	CYP2AA11	ID_3195;ID_3196	0.0	0.0	0.0	1.14	23	42336084.0	42341795.0	46223584.0	3881789.0
	0.5	CYP2AA4	ID_3197	0.0	0.0	0.0	2.64	23	42362337.0	42372651.0	46223584.0	3850933.0
	0.5	ZGC:112994	ID_3206	0.0	0.0	0.0	2.71	23	10161402.0	10166811.0	46223584.0	10161402.0
	1.0	ARHGAP4A	ID_3212	0.0	0.0	0.0	1.12	15	11753533.0	11777258.0	48040578.0	11753533.0
	0.5	PTPDC1B	ID_3214	0.0	0.0	0.0	2.21	7	21894666.0	21901556.0	74282399.0	21894666.0
	1.0	SI:CH211-226M16.2	ID_3216	0.0	0.0	0.0	1.71	23	33337734.0	33350990.0	46223584.0	12872594.0
	0.5	ITGA5	ID_3221	0.0	0.0	0.0	1.13	7	134478968.0	134502837.0	74282399.0	60220438.0
	1.0	LOC101884253	ID_3231	0.0	0.0	0.0	1.72	23	6141541.0	6156179.0	46223584.0	6141541.0
	1.0	SLC4A4B	ID_3234	0.0	0.0	0.0	1.09	11	65526405.0	65594000.0	45484837.0	20109163.0
	1.0	LIFRB	ID_3251	0.0	0.0	0.0	1.57	21	15400604.0	15411506.0	45934066.0	15400604.0
	0.5	CD8B	ID_3259	0.0	0.0	0.0	3.23	2	86815339.0	86861924.0	59640629.0	27221295.0
	1.0	SLCO2B1	ID_3273	0.0	0.0	0.0	1.04	1	175531174.0	175561495.0	59578282.0	115983213.0
	0.5	GSDF	ID_3286	0.0	0.0	0.0	1.29	14	27548538.0	27551180.0	52660232.0	25109052.0
	1.0	S100Z	ID_3296	0.0	0.0	0.0	1.14	13	95613776.0	95615229.0	52186027.0	43429202.0
	0.5	AGTRAP	ID_3308	0.0	0.0	0.0	1.02	5	158508749.0	158519036.0	72500376.0	86018660.0
	0.5	SI:DKEY-238I5.2	ID_3311	0.0	0.0	0.0	1.27	3	30674820.0	30688243.0	62628489.0	30674820.0
	0.5	CCL25B	ID_3322	0.0	0.0	0.0	1.68	12	24706645.0	24708232.0	49182954.0	24474722.0
	1.0	VIPB	ID_3323	0.0	0.0	0.0	2.42	3	31649071.0	31650771.0	62628489.0	30977718.0
	0.5	ZGC:113276	ID_3327	0.0	0.0	0.0	3.76	4	129450203.0	129510334.0	78093715.0	51416619.0
	0.5	MKRN2OS.2	ID_3339	0.0	0.0	0.0	1.28	5	17163014.0	17179943.0	72500376.0	17163014.0
	0.5	TIMP4.3	ID_3344	0.0	0.0	0.0	1.0	11	714386.0	718748.0	45484837.0	714386.0
	0.5	SI:ZFOS-1451H6.1	ID_3350	0.0	0.0	0.0	1.11	11	7149504.0	7151246.0	45484837.0	7149504.0
	0.5	LOC100329480	ID_3364	0.0	0.0	0.0	2.89	11	44265722.0	44276686.0	45484837.0	1208151.0
	0.5	CABZ01072245.1	ID_3366	0.0	0.0	0.0	1.04	11	61190.0	71540.0	45484837.0	61190.0
	0.5	CABZ01073015.1	ID_3368	0.0	0.0	0.0	1.8	11	43643158.0	43646674.0	45484837.0	1838163.0
	0.5	SLC43A2B	ID_3369	0.0	0.0	0.0	1.14	20	25556951.0	25584637.0	55201332.0	25556951.0
	0.5	CLDN7B	ID_3384	0.0	0.0	0.0	1.17	14	24957151.0	24961615.0	52660232.0	24957151.0
	0.5	IL2RGA	ID_3391	0.0	0.0	0.0	1.18	8	22378912.0	22390518.0	54304671.0	22378912.0
	0.5	SFRP1B	ID_3395	0.0	0.0	0.0	1.05	3	12918990.0	12925806.0	62628489.0	12918990.0
	1.0	ERAP1A	ID_3404	0.0	0.0	0.0	1.16	5	22544740.0	22552296.0	72500376.0	22544740.0
	1.0	SI:DKEY-81J8.6	ID_3407	0.0	0.0	0.0	2.09	16	25955746.0	25966561.0	55266484.0	25955746.0
	0.5	CD209	ID_3408	0.0	0.0	0.0	2.39	3	462984686.0	463012055.0	62628489.0	400383566.0
	0.5	UCP3	ID_3413	0.0	0.0	0.0	3.96	1	154815777.0	154828762.0	59578282.0	95250480.0
	1.0	PARM1	ID_3421	0.0	0.0	0.0	1.97	7	23471944.0	23582473.0	74282399.0	23471944.0
	0.5	IFI44D	ID_3427	0.0	0.0	0.0	3.02	10	4367430.0	4375190.0	45420867.0	4367430.0
	0.5	CRTAM	ID_3430	0.0	0.0	0.0	2.85	11	122838500.0	122872643.0	45484837.0	77387806.0
	1.0	DOK2L	ID_3435	0.0	0.0	0.0	1.76	10	20033900.0	20065149.0	45420867.0	20033900.0
	1.0	CXCL32B.1	ID_3442	0.0	0.0	0.0	1.15	24	27511734.0	27512851.0	42172926.0	14660075.0
	0.5	SI:CH211-37E10.1	ID_3459	0.0	0.0	0.0	7.83	24	6094164.0	6096557.0	42172926.0	6094164.0
	1.0	LOC100329245	ID_3473	0.0	0.0	0.0	1.8	24	31493.0	39567.0	42172926.0	31493.0
	0.5	ZGC:171887	ID_3480	0.0	0.0	0.0	2.52	22	6096303.0	6099424.0	39133080.0	6096303.0
	0.5	LOC100536946	ID_3512	0.0	0.0	0.0	5.71	22	11097512.0	11098318.0	39133080.0	11097512.0
	1.0	PTPRC	ID_3519	0.0	0.0	0.0	1.73	1	137990599.0	138103446.0	59578282.0	78525164.0
	1.0	SI:DKEY-182G1.3	ID_3526	0.0	0.0	0.0	4.29	22	8589423.0	8725768.0	39133080.0	8589423.0
	0.5	DEF6B	ID_3527	0.0	0.0	0.0	1.42	12	19754556.0	19762624.0	49182954.0	19754556.0
	1.0	MALT2	ID_3528	0.0	0.0	0.0	1.42	4	25768351.0	25778269.0	78093715.0	25768351.0
	0.5	LOC100535756	ID_3542	0.0	0.0	0.0	4.19	22	6905210.0	6914557.0	39133080.0	6905210.0
	0.5	LOC100333939	ID_3546	0.0	0.0	0.0	2.27	22	6881445.0	6884981.0	39133080.0	6881445.0
	0.5	LOC100150882	ID_3549	0.0	0.0	0.0	4.29	22	5478353.0	5479326.0	39133080.0	5478353.0
	0.5	LOC101882351	ID_3551	0.0	0.0	0.0	1.29	22	30656903.0	30671302.0	39133080.0	8461778.0
	0.5	BLF	ID_3552	0.0	0.0	0.0	2.24	22	9917007.0	9923692.0	39133080.0	9917007.0
	0.5	LOC103909548	ID_3555	0.0	0.0	0.0	4.06	22	8959490.0	8966295.0	39133080.0	8959490.0
	0.5	ADAT1	ID_3560	0.0	0.0	0.0	1.13	8	112693540.0	112718934.0	54304671.0	58414263.0
	0.5	HAL	ID_3576	0.0	0.0	0.0	1.5	10	93324630.0	93355166.0	45420867.0	47934299.0
	0.5	TDRD12	ID_3586	0.0	0.0	0.0	1.15	7	35168523.0	35237170.0	74282399.0	35168523.0
	1.0	PAMR1B	ID_3604	0.0	0.0	0.0	1.1	3	25370248.0	25396774.0	62628489.0	25370248.0
	0.5	CD44B	ID_3606	0.0	0.0	0.0	1.11	3	25311705.0	25325966.0	62628489.0	25311705.0
