## Supplementary Source data files for "TELOMERASE DEPLETION ACCELERATES AGEING OF THE ZEBRAFISH BRAIN": collection of STEM genes_23092025.xlsx

### Sheet: WT up (40,18,29)
LOC101882060
FTHL27
CR385077.1
CABZ01015815.1
SI:CH211-207E19.2
NTF3
LOC108183680
SI:DKEY-3P4.8
ITIH5
LOC110439408
CU468012.3
SI:DKEY-71L4.5
BX957252.3
BX000524.2
SI:DKEY-23A13.11
SI:DKEY-185M8.2
SPI1B
CHRNB1
PLEKHF1
SI:DKEY-62K3.5
SI:CH211-183D5.2
SI:DKEY-33C9.6
HSD11B2
EMILIN2B
SI:CH211-272H9.5
TRPM5
MUC5F
ARAP2
MCTP2B
EPDL1
LOC100149796
LOC100331330
GBA3
LOC101885160
NCF1
CRYABB
SI:DKEY-58F10.10
CENPV
IM:7154036
BCO2L
KMT5AB
SOCS1A
CIITA
ZC3H7BA
IFI35
LOC110438603
CR812472.1
BX539325.2
LOC101882579
COX6A2
SI:CH211-76L23.4
SP100.3
SI:CH73-248E21.5
SI:CH211-108D22.2
SSTR5
SI:CH211-165D12.4
CHMP6A
SI:CH211-191C10.1
LOC100538283
SI:CH73-208G10.1
ZGC:112148
ZGC:172090
LOC560278
LOC572555
FTHL29
LOC103911283
CABZ01038493.1
CISH
MATN4
UBA7
SIRT4
PTTG1IPA
RAB44
RASAL3
SI:DKEY-29G22.2
SI:CH211-105J21.9
TATDN2
CR847898.3
DNAH9L
CYP24A1
RGS13
IRF4A
SI:DKEYP-68B7.12
FTR30
LRRC53
LPAR5A
SI:DKEYP-94G1.1
SLC7A8B
CR391991.1
CABZ01053213.1
LOC101885237
MFAP4.3
ZGC:172106
SI:CH211-286B5.9
SI:DKEY-79F11.8
IFI44A1
KITB
SI:DKEY-1C7.3
NLRP3
SI:CH211-132G1.1
WU:FC21G02
NLRC10
VWA11
F7L
SI:CH73-236C18.5
SI:CH211-235F1.3
LMO7B
SI:CH211-217K17.11
CR855320.4
LOC103910066
MXC
GPR18
P2RY8
WIPF1A
ARHGAP15
BX005438.1
SI:CH211-141E20.2
ZGC:113314
GZM3
ABCB6B
LOC100003133
SI:DKEY-33I11.9
TNFRSF1A
ASTE1A
SI:DKEY-260G12.1
CLEC3BA
SI:CH211-198C19.1
SERPINB1L1
ZGC:101716
ZGC:162509
BX901920.1
BX569801.1
PALS1B
METTL24
CR376838.1
CCL38A.5
KIF13BB
JAK3
DOK2
WASB
DIO1
BX649478.1
WASA
ZAP70
CR392001.3
STAP2B
SCCPDHA.2
FP236356.1
SI:CH211-214P16.1
ZBTB2A
LOC110437703
TBC1D10C
LYGL2
MAP1LC3CL
ELF1
SLC26A2
ITK
SI:DKEY-102M7.3
CABZ01073834.1
DDX43
RUNX3
SI:CH211-67F13.7
PLAUA
PRKCHA
BX530079.1
SLX4IP
CFAP43
TDRD9
VOX
TMEM243A
GATM
IRF8
MAPK12A
CES2A
CES3
LBHL
LCTLB
VWA2
SYNPO2LB
LOC103911912
TACO1
PPP1R16A
KCNH6B
CALCOCO2
ITGAM.1
ZGC:111868
SELENOU1B
LOC110438134
HEPACAM2
TNFAIP8L2A
ST3GAL1L3
BTR26
TPMT.1
SI:CH211-171H4.6
SCG5
SCIN
SPACA4L
ZGC:101731
BX322555.3
NOS2B
GPR4
SI:CH73-144D13.7
MMP13B
SI:DKEY-7I4.1
PPT2A.1
LOC101884284
LPAR5B
BX511308.1
PIH1D2
TMPRSS5
SI:DKEY-23K10.3
SI:DKEY-238D18.5
CLTRN
CYP2AA11
CYP2AA4
ZGC:112994
ARHGAP4A
PTPDC1B
SI:CH211-226M16.2
ITGA5
LOC101884253
SLC4A4B
LIFRB
CD8B
SLCO2B1
GSDF
S100Z
AGTRAP
SI:DKEY-238I5.2
CCL25B
VIPB
ZGC:113276
MKRN2OS.2
TIMP4.3
SI:ZFOS-1451H6.1
LOC100329480
CABZ01072245.1
CABZ01073015.1
SLC43A2B
CLDN7B
IL2RGA
SFRP1B
ERAP1A
SI:DKEY-81J8.6
CD209
UCP3
PARM1
IFI44D
CRTAM
DOK2L
CXCL32B.1
SI:CH211-37E10.1
LOC100329245
ZGC:171887
LOC100536946
PTPRC
SI:DKEY-182G1.3
DEF6B
MALT2
LOC100535756
LOC100333939
LOC100150882
LOC101882351
BLF
LOC103909548
ADAT1
HAL
TDRD12
PAMR1B
CD44B
LOC101882060
CFAP70
NTF3
LOC108183680
SI:DKEY-3P4.8
ZNF1093
ITIH5
LOC110439408
USP18
SI:DKEY-233E3.2
SI:CH211-133H13.1
SI:DKEY-71L4.5
BX000524.2
BX511128.3
SI:CH211-220F21.2
SI:DKEY-23A13.11
SPI1B
FHOD1
CHRNB1
ZGC:153151
PLEKHF1
SI:DKEY-62K3.5
OTOG
SI:DKEY-33C9.6
HSD11B2
ALDH1A3
CPEB1B
MYOM1B
LOC110439935
SI:CH211-272H9.5
SI:DKEY-9K7.3
MUC5F
MCTP2B
EPDL1
LOC100535654
LOC100331330
GBA3
LOC101885160
SI:DKEY-251I10.2
SI:DKEY-237J10.2
CR396583.1
NCF1
CRYABB
SI:DKEY-58F10.10
SI:DKEY-58F10.6
CENPV
P2RX5
TRPV1
IM:7154036
BCO2L
KMT5AB
CR936321.3
CFAP68
TSPAN34B
CIITA
IFI35
FTR43
LOC101884217
CR812472.1
LOC101882579
COX6A2
SI:CH211-76L23.4
SSTR5
SI:CH211-165D12.4
SI:CH73-208G10.1
ZGC:112148
ZGC:172090
LOC560278
FTHL29
LOC103911283
CISH
MATN4
UBA7
SIRT4
PTTG1IPA
SI:DKEY-197J19.6
SI:CH211-105J21.9
TATDN2
CR847898.3
DNAH9L
CYP24A1
DRE-MIR-29B-1
LTB4R2B
RGS13
FTR30
FAM151A
LRRC53
KLHL6
SI:DKEYP-94G1.1
SI:DKEYP-73D8.6
CR391991.5
CR391991.1
CABZ01053213.1
BX323861.3
MFAP4.3
SI:CH211-286B5.9
SI:DKEY-79F11.8
KITB
SI:DKEY-1C7.3
NLRP3
SI:CH211-132G1.1
WU:FC21G02
SI:DKEY-9I23.15
NLRC10
LOC100334101
SI:CH73-236C18.5
LMO7B
SI:CH211-217K17.12
SI:CH211-217K17.11
CR855320.4
WIPF1A
BX005438.1
SI:CH211-141E20.2
NEPRO
ZGC:113314
GZM3
ABCB6B
LOC100003133
SI:DKEY-33I11.9
ASTE1A
CXCR3.1
SERPINB1L1
ZGC:101716
ZMP:0000000930
BX901920.1
PRG4B
BATF
METTL24
CR376838.1
CCL38A.5
KIF13BB
JAK3
DOK2
CFP
BX649478.1
WASA
DEF6A
ZGC:162184
SCCPDHA.2
FP236356.1
SI:CH211-214P16.1
TLR1
LYGL2
TDO2A
CABZ01073834.1
DDX43
RUNX3
SI:CH211-67F13.7
PLAUA
PRKCHA
BX530079.1
MATN3B
SLX4IP
SI:CH211-217G15.3
SI:CH211-233M11.1
CFAP43
VOX
AL929536.3
GATM
SI:DKEY-30C15.13
IRF8
MAPK12A
CPT1B
CES2A
CES3
FGF7
LBHL
LCTLB
VWA2
SI:DKEY-219E21.4
SYNPO2LB
CH25H
LOC103911912
TACO1
PPP1R16A
SKAP1
ITGAM.1
SH3BP1
SELENOU1B
LOC110438134
HEPACAM2
TNFAIP8L2A
ST3GAL1L3
TPMT.1
XKR8.1
SCG5
ZGC:174904
SCIN
SI:CH1073-190K2.1
ZGC:101731
BX322555.3
NOS2B
GPR4
SI:CH73-144D13.7
MMP13B
SI:DKEY-24P1.7
PPT2A.1
LOC559843
LPAR5B
BX511308.1
PIH1D2
TMPRSS5
SI:DKEY-23K10.3
SI:CH211-181D7.1
SI:DKEY-238D18.5
CLTRN
CYP2AA11
CYP2AA4
SI:CH211-66I15.5
ZGC:112994
SI:CH73-206D17.1
PTPDC1B
ITGA5
CD8B
HIF1AL2
GSDF
IRF1B
RGS14B
AGTRAP
SI:DKEY-238I5.2
CCL25B
ZGC:113276
BX248331.2
CISHB
MKRN2OS.2
TIMP4.3
MYOM2A
SI:ZFOS-1451H6.1
LOC100329480
CABZ01072245.1
CABZ01073015.1
SLC43A2B
SI:CH211-249H16.8
CLDN7B
IL2RGA
SFRP1B
CD209
UCP3
PARP14RS4
IFI44D
CRTAM
SI:CH211-37E10.1
ZGC:171887
SI:CH211-117L17.5
SI:CH211-284E20.8
BX649485.2
LOC100536946
DEF6B
SI:CH73-352P18.4
CAPN2B
SI:CH211-250K18.7
LOC100535756
LOC100333939
LOC100331214
LOC100150882
SI:DKEY-182G1.4
LOC101882351
BLF
LOC103909548
ADAT1
ZGC:172145
HAL
TDRD12
CD44B
ZGC:123107
SI:CH211-171L17.14
SI:CH211-214C20.1
CU972454.4
SI:CH73-223F5.1
MICAL2A
SI:DKEY-58F10.11
ZGC:64051
SI:DKEY-111E8.5
KLF9
SI:CH211-284E13.9
FQ377918.1
ASGR1B
GRNA
IL2RB
WNK4B
ARPC1B
MHC1ZAA
RAC2
LOC110439305
KRT18B
IL12RB2
LYN
C1QL3B
GBP2
SI:CH211-132G1.4
SMCR8B
PROKR1A
TLR2
POPDC2
GPR143
CU694532.1
TAP1
BX323458.2
SI:CH211-79K12.1
THEMIS
TAGAPB
CCL38.6
CCL38A.4
IPCEF1
SI:DKEY-109A10.2
UNC45B
SI:BUSM1-266F07.2
MPEG1.1
TSPAN36
LCK
ERO1A
LECT2.2
F8
CD74A
MACROD1
SI:CH211-153B23.7
TP53BP2A
WDFY4
VSIR
PSME2
GREM2B
MHC1UKA
PSMB8A
SAMSN1A
ABCG4B
SPARTB
SI:CH211-167J9.5
SI:CH73-95L15.5
ACSL3A
SULT1ST5
ZGC:171775
PPARG
TLR8B
ACAA1
CCL34B.4
PSME1
SI:CH211-274K16.2
ARHGAP45B
IFI44F3
WU:FU71H07
COX8B

### Sheet: WT down (1.26,15)
CD59
PRC1B
DBX1A
TYMS
CCNB1
HAPLN1A
NRARPB
PLP1B
NCAPH
ERCC6L
H3F3C
ZWI
KPNA2
SI:DKEY-283B1.7
CLDNK
MCM6
GPR17
UBE2C
AP1M3
MPZ
ELOVL1A
EN2B
CDC20
SI:DKEY-25O16.4
SPARCL1
PLK1
CDCA7A
CHAF1B
CDCA3
IQGAP3
DNMT3BA
ZNF367
CENPF
AURKB
TACC3
DLD
KIFC1
CDCA7B
RRM2
H3F3B.1
DLC
PPP1R14C
SMARCB1B
TMSB
GADD45GB.1
CDK2
SI:CH211-266I6.3
ZGC:56095
MCM4
UHRF1
MCM2
SALL1B
KIF15
INCENP
FAM189A2
ABCA12
FHAD1
SPINB
ZNF569L
SRR
SI:DKEY-27N6.4
SI:CABZ01054394.6
HAUS3
LHFPL2B
ZGC:110626
SPRA
LOC110437859
SI:CH211-69I3.3
SI:CH73-55I23.1
SLC14A2
MAT2AB
LOXL2B
UPK3B
BX001023.2
UNGA
OAFB
SI:DKEY-225F5.4
TNNT1
NOG1
ZGC:113102
SPAG9A
SI:DKEY-248G21.1
PGLS
IER2A
ASF1BA
SI:DKEY-31G6.6
SI:ZFOS-323E3.4
AURKA
IM:7152348
BX908753.1
ANKRD33BB
PIF1
VAV3B
TCEANC2
CENPL
FTR02
ZGC:165656
PROZB
OTX2A
ADGRE5B.2
ADAMTS1
RNF17
TMEM196B
ITGA10
LOC110437975
RORC
SI:DKEY-17M8.2
SI:CH211-149K23.9
CTHRC1B
OSR2
PIMR138
DTL
ADGRG11
MGST3A
ZGC:101100
ELA2
ZGC:113363
CHDH
SI:CH211-103N10.5
TBX16
SI:DKEY-20D21.12
SI:CH211-243P7.3
CDC45
ARHGAP11A
GDF3
DAAM2
GANC
TONSL
MTHFD1B
TP53I3
SI:DKEY-6I22.5
SI:CH73-233F7.6
NDST1A
EGR1
NPAS4A
OPN4A
TIMM23B
OLIG4
CYP1B1
GFRAL
DNA2
ANTXR1D
SI:DKEY-242H9.3
PRX
CR786562.1
BIRC5A
CEP55L
ST6GALNAC1.1
CSMD3B
ACOT13
RECQL4
WDR53
SI:CH211-235M3.10
SI:DKEYP-97B10.3
COX7A1
OSTN
SLC36A4
FTR88
APOA1B
NECTIN3A
POU2AF1
E2F1
NPAS4B
SI:CH73-299H12.8
LOC795570
GNRH2
ZGC:122979
KLF4
IER2B
SRSF7B
CPB1
CCDC178
CMBL
LOC100007813
SI:CH211-236G6.1
SI:CH211-209L18.2
SI:CH211-209L18.4
ZNF1160
SI:RP71-36A1.5
RASSF7A
FA2H
CA12
FANCI
DBX1B
LOC101884623
ATOH1B
EMC4
TWSG1B
CKAP2L
MFSD10
HELT
PRKX
KNSTRN
GNL2
FOSAB
MYCLA
BX649641.5
KIF22
EGR4
SI:CH211-213O11.11
DNAH5L
H1-0
CELA1.6
BTG2
ACANB

### Sheet: tert up (8,15)
ZNF1094
ZGC:123107
SI:CH211-171L17.14
FGL2A
AL935186.1
SI:DKEY-16P6.1
SI:CH211-214C20.1
SI:CH73-170D6.2
LOC101882060
CU972454.4
ZGC:171695
PTPRJA
CCL36.1
SI:CH73-223F5.1
SLC38A8B
NITR2A
CMYA5
SI:DKEY-58F10.11
SI:CH211-102C2.4
ZGC:64051
SI:CH211-284E13.9
GIG2O
ASGR1B
AQP8B
IL2RB
RAC2
GDPD3A
HBBA2
LOC110439305
NMRK2
FTR15
GBP2
SI:DKEYP-73D8.8
SI:DKEYP-73D8.9
MYO9B
PROKR1A
MB
SI:RP71-68N21.9
CU694532.1
SI:CH211-79K12.1
CTSS2.1
THEMIS
TAGAPB
CCL38.6
IPCEF1
CR855300.1
SI:DKEY-109A10.2
UNC45B
MPEG1.1
LCK
ERO1A
ZGC:154055
AMY2AL1
LECT2.2
F8
SI:CH211-153B23.7
TP53BP2A
AGT
VSIR
ITPKCB
PSME2
GREM2B
TAPBP.1
TAP2A
PSMB8A
PSMB13A
PSMB12
BTR23
SI:CH211-199G17.2
C4
SI:CH211-167J9.5
SI:DKEY-23K10.5
SULT1ST5
ZGC:171775
SI:DKEY-102G19.3
ATP8B1
TRAF4B
PPARG
TLR8B
ACAA1
PDX1
CCL34B.4
NLRC3
SPICE1
GIMAP4
LOC101882211
SI:CH211-274K16.2
ARHGAP45B
SI:CH211-222K6.3
IFI44F3
WU:FU71H07
FO907118.1
FLNCA
COX8B
SI:CH73-265H17.4
CPLX3A
SI:CH211-133H13.1
ZGC:153151
PLEKHF1
SI:CH211-183D5.2
HSD11B2
LTB4R
THY1
IM:7154036
ARHGEF15A
OXT
SI:CH211-76L23.4
SI:CH73-248E21.5
SI:CH211-165D12.4
SI:CH73-208G10.1
ZGC:172090
UBA7
RASAL3
SI:DKEYP-68B7.12
LPAR5A
SI:DKEY-79F11.8
IFI44A1
CXCL18B
SI:CH211-217K17.12
SI:CH211-217K17.11
GPR18
ZGC:113314
SI:DKEY-33I11.9
CLEC3BA
CXCR3.1
SERPINB1L1
CTSS2.2
CSF3R
ZGC:113363
DOK2
WASA
SI:CH211-214P16.1
TBC1D10C
DDX43
MATN3B
IRF8
SYNPO2LB
CH25H
RBP4
TACO1
CALCOCO2
ITGAM.1
BTR26
SI:CH1073-190K2.1
LOC559843
SI:CH211-181D7.1
SI:DKEY-238D18.5
IRF1B
CD74B
SI:DKEY-81J8.6
IFI44D
CRTAM
CXCL32B.1
SI:DKEY-225K4.1
LOC100150882
BLF
BX469930.1
GREM2A
TMPRSS15
LOC100002544
C1QA
TERT
MYBPC2B
SI:DKEY-196N19.2
SI:DKEY-28K24.2
SI:CABZ01007812.1
SI:CABZ01074946.1
SI:CH211-196F2.6
NITR5
ADGRG3
CU571324.1
LOC564808
SI:DKEY-58F10.13
SI:DKEY-58F10.7
CXCL11.5
KRT1-C5
CR933528.1
CXCL11.3
GNG10
SI:CH211-8C17.4
CSF2RB
FAM83GA
FTR46
ANGPTL4
IFI44A5
SI:CH211-114L13.9
CASPB
LOC101883376
SI:DKEY-222H21.10
CR385050.1
GPR183A
ABI3BP
EPSTI1
SI:DKEY-33I11.1
CABZ01093075.1
BLK
SI:CH211-57I17.2
PAK6B
RAD21L1
SI:ZFOS-741A10.4
STING1
BTK
TBC1D2
ITGA6L
IQCC
LOC108179930
SI:CH211-226H7.3
CR753876.1
LOC101883470
SI:CH73-281I18.7
SI:CH73-24K9.2
BTR25
SLC6A19A.1
BX571880.1
SI:CH73-168D20.1
NLRP12L
ETV7
RBM11
SI:DKEY-183I3.6
DTEX3LB.1
DTX3LB.2
SLA2A
TIMP4.2
CSF1A
GLIS3
LOC570021
BX649485.3
ALPI.1
SI:CH73-265H17.2
CPEB1A
KLF9
SI:DKEY-201C13.2
LYN
GSTK4
APOC1
DICP3.1
CYP39A1
NLRC5
PYYB
MHC1UKA
COX4I1L
SI:CH211-213A13.1
AHSG1
SPI1A
BX004816.2
FTHL28
MXC
CRY3B
ALOX5AP

### Sheet: tert down (0,7,3)
MAD2L1
DBX1A
CDKN1CA
FOXN4
CCNB1
DLB
NCAPH
ZWI
SI:DKEY-204F11.64
SI:DKEY-283B1.7
CLDNK
MAFGA
MCM6
CDC20
CENPE
DLA
SMC2
KNL1
NCAPD3
PLK1
NCAPG
TGFBR2L
CDCA7A
CABZ01066921.1
TTK
PRSS59.1
BUB1
IGSF9B
ELOVL7A
NEFMB
CENPF
SOX11A
KIF11
G2E3
CRIP2
KIDINS220A
PLP1A
GPC2
COL1A1B
TOP2A
DLGAP5
MKI67
MBPA
ANLN
CDK6
KIFC1
SGO1
STMN1A
DDAH2
ZGC:114130
TPX2
NEUROD4
KIF4
GADD45GB.1
TK1
CLDN19
CASS4
CDK2
HUNK
SI:BUSM1-57F23.1
FBN2B
CHAF1A
ASPM
SB:EU779
MCM2
CABZ01114053.1
E2F8
SI:DKEY-225F5.4
ARHGEF2
ZGC:101100
NDC80
OLIG3
CDCA8
PPP1R3AA
PRC1B
TYMS
KRCP
SINHCAFL
ADAMTS7
ATF5A
FKBP15A
NIBAN2B
SI:DKEY-61N16.5
MYBPHB
RAD54L
CCDC39
INAB
MELK
UGT8
HASPIN
SPC25
TUBA8L3
CYP2AD6
NEK2
FHAD1
ZNF367
SI:CH211-261N11.8
CT583651.1
SPINB
WDHD1
WDR35
CHST3A
AGPAT4
EME1
HER13
RACGAP1
TFR2
NIM1KB
MYBL2B
ABCC13
PXDC1B
NOG1
ASF1BA
PIF1
CENPL
KNSTRN
CTHRC1B
FOSAB
ELA2
CDC45
TONSL
PTTG1
SI:DKEY-6I22.5
BIRC5A
RECQL4
CABZ01005379.1
ZGC:86764
CHEK1
H1-0
CELA1.6
FANCI
CBX2
PCDH1G13
ACVR2BA
ELNB
SI:DKEYP-82H4.3
ZGC:174314
SI:CH211-199M9.3
SI:CH211-212K5.1
SI:DKEY-22H13.3
KCNJ8
VAX2
POLE
STK19
LGALS3BP.2
FARP2
SKA3
SI:CH211-283E2.7
GINS4
XKR5B
ACTC1B
CABZ01072848.1
MTNR1BA
MYB
SI:DKEY-1D7.3
COL9A1A
CCDC191
OFCC1
GTSE1
TNNT2D
IGF2BP1
MCM5
DDIT3
NCAPD2
CHAF1B
CDCA3
DEDD1
PRSS59.2
MEX3A
PRDM8
IGF2BP3
ALCAMB
CCNJL
FGFR4
RS1A
MCM4
UHRF1
CKAP2L
KIF22
