## Supplementary Source data files for "TELOMERASE DEPLETION ACCELERATES AGEING OF THE ZEBRAFISH BRAIN": DEGs_brain_tert_2-6_vs_WT_2-6_padj_005_290925.xlsx

### Sheet: brain_tert_2-6_vs_WT_2_padj_005
Geneid	baseMean	log2FoldChange	lfcSE	stat	pvalue	padj	Symbol	Chromosome	start	end	Chromosome_length	Telomere_distance
ENSDARG00000073821	14.4707	-4.94843	1.02865	-4.88863	1.01541e-06	0.00143115	znf1177	22	2451732	2452591	39133080	2451732
ENSDARG00000076623	95.4523	-1.27721	0.299379	-4.84954	1.2375e-06	0.00162789	col14a1b	19	49721	61467	48449771	49721
ENSDARG00000103038	409.019	-0.911254	0.248137	-4.34249	1.40874e-05	0.0132368	pik3r3a	2	2957515	2988713	59640629	2957515
ENSDARG00000102744	326.441	-0.788079	0.125376	-6.68432	2.31995e-11	2.28886e-07	mgst3a	20	48588679	48604653	55201332	6596679
ENSDARG00000036848	257.489	-0.607797	0.183995	-4.04146	5.31196e-05	0.0403137	slc43a2a	15	28368644	28405742	48040578	19634836
ENSDARG00000003576	383.647	-0.388449	0.118615	-4.01791	5.87172e-05	0.0429114	klhl32	16	32238020	32276030	55266484	22990454
ENSDARG00000057286	733.062	-0.289895	0.0890442	-3.99761	6.39845e-05	0.0450908	swap70b	18	16876833	16916840	51023478	16876833
ENSDARG00000099841	533.988	0.344633	0.105937	3.97976	6.89844e-05	0.0457477	prkcab	3	56163276	56342119	62628489	6286370
ENSDARG00000093068	126.201	1.09828	0.257959	4.81859	1.44574e-06	0.00178296	c3b.1	22	26180184	26236275	39133080	12896805
ENSDARG00000098800	32.2527	1.41354	0.429612	3.97781	6.95535e-05	0.0457477	znf1156	22	1911269	1919599	39133080	1911269
ENSDARG00000042637	60.4169	1.52148	0.312454	5.34263	9.16099e-08	0.000164331	tert	19	627899	642878	48449771	627899
ENSDARG00000099974	30.7924	1.89172	0.585004	3.94462	7.99264e-05	0.048936	ldb3b	12	26023948	26064562	49182954	23118392
ENSDARG00000017441	149.697	2.20148	0.470953	5.18999	2.10303e-07	0.000345807	mylz3	1	7538909	7554463	59578282	7538909
ENSDARG00000029995	44.643	2.24937	0.617108	4.29155	1.77429e-05	0.0152219	tnni2b.2	7	39385540	39394430	74282399	34887969
ENSDARG00000070835	110.742	2.26643	0.387871	6.25537	3.96581e-10	1.56507e-06	tnnc2.2	23	20422661	20427299	46223584	20422661
ENSDARG00000099420	600.406	2.58664	0.516828	5.51902	3.40893e-08	7.47389e-05	nme2b.2	19	48111285	48114444	48449771	335327
ENSDARG00000099860	32.4672	2.81388	0.878118	3.93177	8.43212e-05	0.048936	pkmb	25	29160102	29196558	37502051	8305493
ENSDARG00000043457	429.222	2.95189	0.881699	4.0871	4.36796e-05	0.0344754	gapdh	16	17189839	17200120	55266484	17189839
ENSDARG00000056209	8.61933	3.08282	0.87724	3.93372	8.36419e-05	0.048936	myoz1a	13	22264914	22278415	52186027	22264914
ENSDARG00000068457	197.304	3.19285	0.52034	6.53769	6.24771e-11	4.10933e-07	tnnt3b	7	39444843	39460363	74282399	34822036
ENSDARG00000028213	84.8923	3.23364	0.727898	4.98458	6.2095e-07	0.000942506	ttn.2	9	42894845	43073960	56459846	13385886
ENSDARG00000096257	23.0775	3.26407	0.856599	4.38493	1.16025e-05	0.011447	LOC100007086	3	32526263	32531004	62628489	30097485
ENSDARG00000040565	287.844	3.30849	0.605263	5.91771	3.26463e-09	9.20252e-06	ckmb	15	23643718	23647078	48040578	23643718
ENSDARG00000035458	214.602	3.43028	0.690849	5.46019	4.75628e-08	9.38509e-05	atp2a1l	12	13244149	13263658	49182954	13244149
ENSDARG00000021265	49.5235	3.44019	0.644692	5.75835	8.49377e-09	2.09499e-05	mybpc2b	24	38301080	38348805	42172926	3824121
ENSDARG00000014196	44.4582	3.50162	0.542526	6.76088	1.37156e-11	2.28886e-07	myl1	9	38994232	39005317	56459846	17454529
ENSDARG00000035438	62.4766	3.54578	0.604702	6.26218	3.79629e-10	1.56507e-06	myhc4	5	32221755	32233862	72500376	32221755
ENSDARG00000096242	21.5834	3.70366	0.92152	4.52799	5.95478e-06	0.00691175	si:ch211-76l23.4	3	28822065	28828569	62628489	28822065
ENSDARG00000020574	165.084	4.29042	1.36729	3.95327	7.70916e-05	0.048936	atp2a1	3	26081343	26157066	62628489	26081343
ENSDARG00000044276	126.831	4.91803	1.32445	4.39735	1.09582e-05	0.011447	spp1	10	15120711	15128771	45420867	15120711
ENSDARG00000100794	101.963	5.35538	0.939262	6.10279	1.04233e-09	3.42788e-06	mmp13b	15	33825750	33834577	48040578	14206001
ENSDARG00000054753	394.14	5.51496	1.55168	4.31292	1.61115e-05	0.0144505	col10a1a	17	15542077	15546862	53461100	15542077
ENSDARG00000101535	276.998	5.55405	1.68793	4.10869	3.97915e-05	0.0327152	col10a1b	20	484256	487783	55201332	484256
ENSDARG00000068387	15.9937	5.94281	1.29232	4.38545	1.15747e-05	0.011447	slc6a18	19	645872	657439	48449771	645872

### Sheet: Upregulated
Geneid	baseMean	log2FoldChange	lfcSE	stat	pvalue	padj	Symbol	Chromosome	start	end	Chromosome_length	Telomere_distance
ENSDARG00000099841	533.988	0.344633	0.105937	3.97976	6.9e-05	0.0457477	prkcab	3	56163276	56342119	62628489	6286370
ENSDARG00000093068	126.201	1.09828	0.257959	4.81859	1.45e-06	0.00178296	c3b.1	22	26180184	26236275	39133080	12896805
ENSDARG00000098800	32.2527	1.41354	0.429612	3.97781	6.96e-05	0.0457477	znf1156	22	1911269	1919599	39133080	1911269
ENSDARG00000042637	60.4169	1.52148	0.312454	5.34263	9.16e-08	0.00016433	tert	19	627899	642878	48449771	627899
ENSDARG00000099974	30.7924	1.89172	0.585004	3.94462	7.99e-05	0.048936	ldb3b	12	26023948	26064562	49182954	23118392
ENSDARG00000017441	149.697	2.20148	0.470953	5.18999	2.1e-07	0.00034581	mylz3	1	7538909	7554463	59578282	7538909
ENSDARG00000029995	44.643	2.24937	0.617108	4.29155	1.77e-05	0.0152219	tnni2b.2	7	39385540	39394430	74282399	34887969
ENSDARG00000070835	110.742	2.26643	0.387871	6.25537	3.97e-10	1.57e-06	tnnc2.2	23	20422661	20427299	46223584	20422661
ENSDARG00000099420	600.406	2.58664	0.516828	5.51902	3.41e-08	7.47e-05	nme2b.2	19	48111285	48114444	48449771	335327
ENSDARG00000099860	32.4672	2.81388	0.878118	3.93177	8.43e-05	0.048936	pkmb	25	29160102	29196558	37502051	8305493
ENSDARG00000043457	429.222	2.95189	0.881699	4.0871	4.37e-05	0.0344754	gapdh	16	17189839	17200120	55266484	17189839
ENSDARG00000056209	8.61933	3.08282	0.87724	3.93372	8.36e-05	0.048936	myoz1a	13	22264914	22278415	52186027	22264914
ENSDARG00000068457	197.304	3.19285	0.52034	6.53769	6.25e-11	4.11e-07	tnnt3b	7	39444843	39460363	74282399	34822036
ENSDARG00000028213	84.8923	3.23364	0.727898	4.98458	6.21e-07	0.00094251	ttn.2	9	42894845	43073960	56459846	13385886
ENSDARG00000096257	23.0775	3.26407	0.856599	4.38493	1.16e-05	0.011447	LOC100007086	3	32526263	32531004	62628489	30097485
ENSDARG00000040565	287.844	3.30849	0.605263	5.91771	3.26e-09	9.2e-06	ckmb	15	23643718	23647078	48040578	23643718
ENSDARG00000035458	214.602	3.43028	0.690849	5.46019	4.76e-08	9.39e-05	atp2a1l	12	13244149	13263658	49182954	13244149
ENSDARG00000021265	49.5235	3.44019	0.644692	5.75835	8.49e-09	2.09e-05	mybpc2b	24	38301080	38348805	42172926	3824121
ENSDARG00000014196	44.4582	3.50162	0.542526	6.76088	1.37e-11	2.29e-07	myl1	9	38994232	39005317	56459846	17454529
ENSDARG00000035438	62.4766	3.54578	0.604702	6.26218	3.8e-10	1.57e-06	myhc4	5	32221755	32233862	72500376	32221755
ENSDARG00000096242	21.5834	3.70366	0.92152	4.52799	5.95e-06	0.00691175	si:ch211-76l23.4	3	28822065	28828569	62628489	28822065
ENSDARG00000020574	165.084	4.29042	1.36729	3.95327	7.71e-05	0.048936	atp2a1	3	26081343	26157066	62628489	26081343
ENSDARG00000044276	126.831	4.91803	1.32445	4.39735	1.1e-05	0.011447	spp1	10	15120711	15128771	45420867	15120711
ENSDARG00000100794	101.963	5.35538	0.939262	6.10279	1.04e-09	3.43e-06	mmp13b	15	33825750	33834577	48040578	14206001
ENSDARG00000054753	394.14	5.51496	1.55168	4.31292	1.61e-05	0.0144505	col10a1a	17	15542077	15546862	53461100	15542077
ENSDARG00000101535	276.998	5.55405	1.68793	4.10869	3.98e-05	0.0327152	col10a1b	20	484256	487783	55201332	484256
ENSDARG00000068387	15.9937	5.94281	1.29232	4.38545	1.16e-05	0.011447	slc6a18	19	645872	657439	48449771	645872

### Sheet: Downregulated
Geneid	baseMean	log2FoldChange	lfcSE	stat	pvalue	padj	Symbol	Chromosome	start	end	Chromosome_length	Telomere_distance
ENSDARG00000073821	14.4707	-4.94843	1.02865	-4.88863	1.02e-06	0.00143115	znf1177	22	2451732	2452591	39133080	2451732
ENSDARG00000076623	95.4523	-1.27721	0.299379	-4.84954	1.24e-06	0.00162789	col14a1b	19	49721	61467	48449771	49721
ENSDARG00000103038	409.019	-0.911254	0.248137	-4.34249	1.41e-05	0.0132368	pik3r3a	2	2957515	2988713	59640629	2957515
ENSDARG00000102744	326.441	-0.788079	0.125377	-6.68432	2.32e-11	2.29e-07	mgst3a	20	48588679	48604653	55201332	6596679
ENSDARG00000036848	257.489	-0.607797	0.183995	-4.04146	5.31e-05	0.0403137	slc43a2a	15	28368644	28405742	48040578	19634836
ENSDARG00000003576	383.647	-0.388449	0.118615	-4.01791	5.87e-05	0.0429114	klhl32	16	32238020	32276030	55266484	22990454
ENSDARG00000057286	733.062	-0.289895	0.0890442	-3.99761	6.4e-05	0.0450908	swap70b	18	16876833	16916840	51023478	16876833
