## Supplementary Source data files for "TELOMERASE DEPLETION ACCELERATES AGEING OF THE ZEBRAFISH BRAIN": GOBP_to_HA-THA_V1_290925.xlsx

### Sheet: Supplementary source data D-GO_
GO_from_DEGs	HA_Mapping	THA_Mapping
ATP-dependent chromatin remodeler activity	EPIGENETIC ALTERATIONS	ATH6
B cell differentiation	STEM CELL EXHAUSTION	ATH1
B cell receptor signaling pathway	ALTERED INTERCELLULAR COMMUNICATION	ATH1
BMP signaling pathway	ALTERED INTERCELLULAR COMMUNICATION
COPII vesicle coating	ALTERED INTERCELLULAR COMMUNICATION
Cdc42 protein signal transduction	ALTERED INTERCELLULAR COMMUNICATION
DNA damage checkpoint signaling	ALTERED INTERCELLULAR COMMUNICATION	ATH2
DNA damage response	GENOMIC INSTABILITY	ATH2
DNA methylation	EPIGENETIC ALTERATIONS	ATH6
DNA methylation involved in gamete generation	EPIGENETIC ALTERATIONS	ATH6
DNA methylation on cytosine	EPIGENETIC ALTERATIONS	ATH6
DNA methylation-dependent heterochromatin formation	EPIGENETIC ALTERATIONS	ATH6
DNA repair	GENOMIC INSTABILITY	ATH2
DNA replication	GENOMIC INSTABILITY	ATH2
DNA replication initiation	GENOMIC INSTABILITY	ATH2
DNA replication-dependent chromatin assembly	GENOMIC INSTABILITY	ATH2
DNA strand elongation involved in DNA replication	GENOMIC INSTABILITY	ATH2
DNA unwinding involved in DNA replication	GENOMIC INSTABILITY	ATH2
DNA-templated DNA replication	GENOMIC INSTABILITY	ATH2
G protein-coupled glutamate receptor signaling pathway	ALTERED INTERCELLULAR COMMUNICATION
G protein-coupled receptor signaling pathway	ALTERED INTERCELLULAR COMMUNICATION
G protein-coupled receptor signaling pathway, coupled to cyclic nucleotide second messenger	ALTERED INTERCELLULAR COMMUNICATION
Golgi vesicle fusion to target membrane	ALTERED INTERCELLULAR COMMUNICATION
Golgi vesicle transport	ALTERED INTERCELLULAR COMMUNICATION
I-kappaB kinase/NF-kappaB signaling	ALTERED INTERCELLULAR COMMUNICATION	ATH1
Kupffer's vesicle development	ALTERED INTERCELLULAR COMMUNICATION
MyD88-dependent toll-like receptor signaling pathway	ALTERED INTERCELLULAR COMMUNICATION	ATH1
NAD-dependent histone deacetylase activity	EPIGENETIC ALTERATIONS	ATH6
NIK/NF-kappaB signaling	ALTERED INTERCELLULAR COMMUNICATION	ATH1
NK T cell differentiation	CHRONIC INFLAMMATION	ATH1
Notch signaling pathway	ALTERED INTERCELLULAR COMMUNICATION	ATH5
RNA methylation	EPIGENETIC ALTERATIONS	ATH6
Rab protein signal transduction	ALTERED INTERCELLULAR COMMUNICATION
Rac protein signal transduction	ALTERED INTERCELLULAR COMMUNICATION
Ras protein signal transduction	ALTERED INTERCELLULAR COMMUNICATION
Rho protein signal transduction	ALTERED INTERCELLULAR COMMUNICATION
SRP-dependent cotranslational protein targeting to membrane	LOSS OF PROTEOSTASIS	ATH6
SRP-dependent cotranslational protein targeting to membrane, translocation	LOSS OF PROTEOSTASIS	ATH6
T cell activation involved in immune response	CHRONIC INFLAMMATION	ATH1
T cell differentiation	CHRONIC INFLAMMATION	ATH1
T cell differentiation in thymus	CHRONIC INFLAMMATION	ATH1
T cell receptor signaling pathway	ALTERED INTERCELLULAR COMMUNICATION	ATH1
TORC2 signaling	ALTERED INTERCELLULAR COMMUNICATION	ATH5
Wnt signaling pathway	ALTERED INTERCELLULAR COMMUNICATION	ATH5
activation of immune response	CHRONIC INFLAMMATION	ATH1
activation of innate immune response	CHRONIC INFLAMMATION	ATH1
adaptive immune response	CHRONIC INFLAMMATION	ATH1
adenylate cyclase-activating G protein-coupled receptor signaling pathway	ALTERED INTERCELLULAR COMMUNICATION
adenylate cyclase-activating adrenergic receptor signaling pathway	ALTERED INTERCELLULAR COMMUNICATION
adenylate cyclase-inhibiting G protein-coupled receptor signaling pathway	ALTERED INTERCELLULAR COMMUNICATION
adenylate cyclase-modulating G protein-coupled receptor signaling pathway	ALTERED INTERCELLULAR COMMUNICATION
adiponectin-activated signaling pathway	ALTERED INTERCELLULAR COMMUNICATION
amacrine cell differentiation	STEM CELL EXHAUSTION
antimicrobial humoral immune response mediated by antimicrobial peptide	CHRONIC INFLAMMATION	ATH1
apoptotic signaling pathway	ALTERED INTERCELLULAR COMMUNICATION
assembly of large subunit precursor of preribosome	LOSS OF PROTEOSTASIS	ATH4
atrial cardiac muscle cell differentiation	STEM CELL EXHAUSTION
attachment of mitotic spindle microtubules to kinetochore	GENOMIC INSTABILITY
autophagosome assembly	DISABLED MACROAUTOPHAGY
autophagosome maturation	DISABLED MACROAUTOPHAGY
autophagy	DISABLED MACROAUTOPHAGY
autophagy of mitochondrion	DISABLED MACROAUTOPHAGY	ATH3
autophagy of nucleus	DISABLED MACROAUTOPHAGY
autophagy of peroxisome	DISABLED MACROAUTOPHAGY
axon extension involved in regeneration	STEM CELL EXHAUSTION
axon regeneration	STEM CELL EXHAUSTION
basophil activation involved in immune response	CHRONIC INFLAMMATION	ATH1
bicellular tight junction	ALTERED INTERCELLULAR COMMUNICATION
bicellular tight junction assembly	ALTERED INTERCELLULAR COMMUNICATION
blood vessel endothelial cell differentiation	STEM CELL EXHAUSTION
cAMP-mediated signaling	ALTERED INTERCELLULAR COMMUNICATION
cGMP-mediated signaling	ALTERED INTERCELLULAR COMMUNICATION
calcineurin-NFAT signaling cascade	ALTERED INTERCELLULAR COMMUNICATION
calcium-mediated signaling	ALTERED INTERCELLULAR COMMUNICATION
calcium-mediated signaling using extracellular calcium source	ALTERED INTERCELLULAR COMMUNICATION
camera-type eye photoreceptor cell differentiation	STEM CELL EXHAUSTION
canonical Wnt signaling pathway	ALTERED INTERCELLULAR COMMUNICATION	ATH5
canonical Wnt signaling pathway involved in heart development	ALTERED INTERCELLULAR COMMUNICATION	ATH5
cap-dependent translational initiation	LOSS OF PROTEOSTASIS	ATH6
cardiac muscle cell differentiation	STEM CELL EXHAUSTION
cardiac muscle tissue regeneration	STEM CELL EXHAUSTION
cell differentiation	STEM CELL EXHAUSTION
cell division	STEM CELL EXHAUSTION
cell surface receptor signaling pathway	ALTERED INTERCELLULAR COMMUNICATION
cell-cell signaling	ALTERED INTERCELLULAR COMMUNICATION
cellular response to growth factor stimulus	DEREGULATED NUTRIENT-SENSING	ATH5
cellular response to nerve growth factor stimulus	DEREGULATED NUTRIENT-SENSING	ATH5
cerebellar granule cell differentiation	STEM CELL EXHAUSTION
chaperone-mediated protein folding	LOSS OF PROTEOSTASIS
chemokine-mediated signaling pathway	ALTERED INTERCELLULAR COMMUNICATION
chondrocyte intercalation involved in growth plate cartilage morphogenesis	DEREGULATED NUTRIENT-SENSING	ATH5
chromatin organization	EPIGENETIC ALTERATIONS	ATH6
chromatin remodeling	EPIGENETIC ALTERATIONS	ATH6
chromosome segregation	GENOMIC INSTABILITY	ATH2
clathrin coat of trans-Golgi network vesicle	ALTERED INTERCELLULAR COMMUNICATION
clathrin-dependent synaptic vesicle endocytosis	ALTERED INTERCELLULAR COMMUNICATION
collagen-containing extracellular matrix	ALTERED INTERCELLULAR COMMUNICATION
cotranslational protein targeting to membrane	LOSS OF PROTEOSTASIS	ATH6
cytokine-mediated signaling pathway	ALTERED INTERCELLULAR COMMUNICATION	ATH1
cytoplasmic translation	LOSS OF PROTEOSTASIS	ATH6
cytoplasmic translational initiation	LOSS OF PROTEOSTASIS	ATH6
cytoplasmic translational termination	LOSS OF PROTEOSTASIS	ATH6
cytosolic ribosome assembly	LOSS OF PROTEOSTASIS	ATH4
developmental growth	DEREGULATED NUTRIENT-SENSING	ATH5
double-strand break repair	GENOMIC INSTABILITY	ATH2
double-strand break repair via break-induced replication	GENOMIC INSTABILITY	ATH2
double-strand break repair via homologous recombination	GENOMIC INSTABILITY	ATH2
double-strand break repair via synthesis-dependent strand annealing	GENOMIC INSTABILITY	ATH2
electron transport chain	MITOCHONDRIAL DYSFUNCTION	ATH3
endocannabinoid signaling pathway	ALTERED INTERCELLULAR COMMUNICATION
endocardial cell differentiation	STEM CELL EXHAUSTION
endodermal cell differentiation	STEM CELL EXHAUSTION
endoplasmic reticulum	LOSS OF PROTEOSTASIS
endoplasmic reticulum membrane	LOSS OF PROTEOSTASIS
endoplasmic reticulum organization	LOSS OF PROTEOSTASIS
endoplasmic reticulum to Golgi vesicle-mediated transport	LOSS OF PROTEOSTASIS
endoplasmic reticulum tubular network formation	LOSS OF PROTEOSTASIS
endoplasmic reticulum tubular network maintenance	LOSS OF PROTEOSTASIS
endoplasmic reticulum tubular network organization	LOSS OF PROTEOSTASIS
endoplasmic reticulum unfolded protein response	LOSS OF PROTEOSTASIS
endoplasmic reticulum-plasma membrane tethering	LOSS OF PROTEOSTASIS
endosomal vesicle fusion	ALTERED INTERCELLULAR COMMUNICATION
endosome to lysosome transport	LOSS OF PROTEOSTASIS
ephrin receptor signaling pathway	ALTERED INTERCELLULAR COMMUNICATION
epidermal cell division	STEM CELL EXHAUSTION
epidermal growth factor receptor binding	DEREGULATED NUTRIENT-SENSING	ATH5
epidermal growth factor receptor signaling pathway	DEREGULATED NUTRIENT-SENSING	ATH5
establishment of meiotic spindle localization	GENOMIC INSTABILITY
establishment of mitotic spindle orientation	GENOMIC INSTABILITY
establishment of spindle orientation	GENOMIC INSTABILITY
eurydendroid cell differentiation	STEM CELL EXHAUSTION
extracellular matrix	ALTERED INTERCELLULAR COMMUNICATION
extracellular matrix organization	ALTERED INTERCELLULAR COMMUNICATION
extrinsic apoptotic signaling pathway	ALTERED INTERCELLULAR COMMUNICATION
extrinsic apoptotic signaling pathway in absence of ligand	ALTERED INTERCELLULAR COMMUNICATION
fibroblast growth factor binding	DEREGULATED NUTRIENT-SENSING	ATH5
fibroblast growth factor receptor signaling pathway	DEREGULATED NUTRIENT-SENSING	ATH5
fin regeneration	STEM CELL EXHAUSTION
formation of cytoplasmic translation initiation complex	LOSS OF PROTEOSTASIS	ATH6
formation of translation preinitiation complex	LOSS OF PROTEOSTASIS	ATH6
glial cell differentiation	STEM CELL EXHAUSTION
glial cell-derived neurotrophic factor receptor signaling pathway	ALTERED INTERCELLULAR COMMUNICATION
gluconeogenesis	DEREGULATED NUTRIENT-SENSING
granulocyte colony-stimulating factor signaling pathway	ALTERED INTERCELLULAR COMMUNICATION
growth factor activity	DEREGULATED NUTRIENT-SENSING	ATH5
growth hormone receptor signaling pathway	DEREGULATED NUTRIENT-SENSING	ATH5
growth hormone receptor signaling pathway via JAK-STAT	DEREGULATED NUTRIENT-SENSING	ATH5
growth plate cartilage development	DEREGULATED NUTRIENT-SENSING	ATH5
hair cell differentiation	STEM CELL EXHAUSTION
hemangioblast cell differentiation	STEM CELL EXHAUSTION
hematopoietic progenitor cell differentiation	STEM CELL EXHAUSTION
hematopoietic stem cell differentiation	STEM CELL EXHAUSTION
heterochromatin formation	EPIGENETIC ALTERATIONS	ATH6
heterochromatin organization	EPIGENETIC ALTERATIONS	ATH6
hippo signaling	ALTERED INTERCELLULAR COMMUNICATION
histone H3-K27 demethylation	EPIGENETIC ALTERATIONS	ATH6
histone H3-K36 dimethylation	EPIGENETIC ALTERATIONS	ATH6
histone H3-K4 demethylation	EPIGENETIC ALTERATIONS	ATH6
histone H3-K4 methylation	EPIGENETIC ALTERATIONS	ATH6
histone H3-K9 demethylation	EPIGENETIC ALTERATIONS	ATH6
histone arginine methylation	EPIGENETIC ALTERATIONS	ATH6
histone glutamine methylation	EPIGENETIC ALTERATIONS	ATH6
histone lysine methylation	EPIGENETIC ALTERATIONS	ATH6
hormone-mediated signaling pathway	ALTERED INTERCELLULAR COMMUNICATION	ATH5
hypothalamus cell differentiation	STEM CELL EXHAUSTION
immune response	CHRONIC INFLAMMATION	ATH1
immune response in brain or nervous system	CHRONIC INFLAMMATION	ATH1
immune response-regulating cell surface receptor signaling pathway	CHRONIC INFLAMMATION	ATH1
immunoglobulin mediated immune response	CHRONIC INFLAMMATION	ATH1
immunoglobulin production involved in immunoglobulin-mediated immune response	CHRONIC INFLAMMATION	ATH1
innate immune response	CHRONIC INFLAMMATION	ATH1
inner mitochondrial membrane organization	MITOCHONDRIAL DYSFUNCTION	ATH3
inositol lipid-mediated signaling	ALTERED INTERCELLULAR COMMUNICATION
insulin receptor signaling pathway	ALTERED INTERCELLULAR COMMUNICATION	ATH5
insulin-like growth factor receptor signaling pathway	DEREGULATED NUTRIENT-SENSING	ATH5
integrin-mediated signaling pathway	ALTERED INTERCELLULAR COMMUNICATION
interleukin-15-mediated signaling pathway	ALTERED INTERCELLULAR COMMUNICATION	ATH1
intra-Golgi vesicle-mediated transport	ALTERED INTERCELLULAR COMMUNICATION
intracellular receptor signaling pathway	ALTERED INTERCELLULAR COMMUNICATION
intracellular signal transduction	ALTERED INTERCELLULAR COMMUNICATION
intrinsic apoptotic signaling pathway	ALTERED INTERCELLULAR COMMUNICATION
intrinsic apoptotic signaling pathway in response to DNA damage	ALTERED INTERCELLULAR COMMUNICATION
intrinsic apoptotic signaling pathway in response to DNA damage by p53 class mediator	ALTERED INTERCELLULAR COMMUNICATION
intrinsic apoptotic signaling pathway in response to endoplasmic reticulum stress	LOSS OF PROTEOSTASIS
intrinsic apoptotic signaling pathway in response to oxidative stress	ALTERED INTERCELLULAR COMMUNICATION
lens fiber cell differentiation	STEM CELL EXHAUSTION
leptin-mediated signaling pathway	ALTERED INTERCELLULAR COMMUNICATION
leukotriene signaling pathway	ALTERED INTERCELLULAR COMMUNICATION
lymphatic endothelial cell differentiation	STEM CELL EXHAUSTION
lysosome localization	LOSS OF PROTEOSTASIS
lysosome organization	LOSS OF PROTEOSTASIS
meiotic chromosome segregation	GENOMIC INSTABILITY
meiotic spindle organization	GENOMIC INSTABILITY
membrane protein ectodomain proteolysis	LOSS OF PROTEOSTASIS
methylation	EPIGENETIC ALTERATIONS	ATH6
miRNA-mediated gene silencing by inhibition of translation	LOSS OF PROTEOSTASIS	ATH6
mitochondrial membrane	MITOCHONDRIAL DYSFUNCTION
mitochondrial respiratory chain complex I assembly	MITOCHONDRIAL DYSFUNCTION	ATH3
mitochondrial respiratory chain complex assembly	MITOCHONDRIAL DYSFUNCTION	ATH3
mitochondrial translation	LOSS OF PROTEOSTASIS	ATH6
mitochondrial translational elongation	LOSS OF PROTEOSTASIS	ATH6
mitophagy	MITOCHONDRIAL DYSFUNCTION
mitotic DNA replication initiation	GENOMIC INSTABILITY	ATH2
mitotic cytokinesis checkpoint signaling	ALTERED INTERCELLULAR COMMUNICATION
mitotic spindle assembly	GENOMIC INSTABILITY
mitotic spindle organization	GENOMIC INSTABILITY
multicellular organism growth	DEREGULATED NUTRIENT-SENSING	ATH5
myeloid cell differentiation	STEM CELL EXHAUSTION
natural killer cell differentiation	STEM CELL EXHAUSTION	ATH1
negative regulation of BMP signaling pathway	ALTERED INTERCELLULAR COMMUNICATION	ATH5
negative regulation of I-kappaB kinase/NF-kappaB signaling	ALTERED INTERCELLULAR COMMUNICATION	ATH1
negative regulation of NIK/NF-kappaB signaling	ALTERED INTERCELLULAR COMMUNICATION	ATH1
negative regulation of Ras protein signal transduction	ALTERED INTERCELLULAR COMMUNICATION
negative regulation of Rho protein signal transduction	ALTERED INTERCELLULAR COMMUNICATION
negative regulation of TOR signaling	ALTERED INTERCELLULAR COMMUNICATION	ATH5
negative regulation of TORC1 signaling	ALTERED INTERCELLULAR COMMUNICATION	ATH5
negative regulation of Wnt signaling pathway	ALTERED INTERCELLULAR COMMUNICATION	ATH5
negative regulation of Wnt signaling pathway involved in dorsal/ventral axis specification	ALTERED INTERCELLULAR COMMUNICATION
negative regulation of activin receptor signaling pathway	ALTERED INTERCELLULAR COMMUNICATION
negative regulation of autophagosome assembly	DISABLED MACROAUTOPHAGY
negative regulation of autophagosome maturation	DISABLED MACROAUTOPHAGY
negative regulation of autophagy	DISABLED MACROAUTOPHAGY
negative regulation of cAMP-mediated signaling	ALTERED INTERCELLULAR COMMUNICATION
negative regulation of canonical Wnt signaling pathway	ALTERED INTERCELLULAR COMMUNICATION
negative regulation of canonical Wnt signaling pathway involved in neural plate anterior/posterior pattern formation	ALTERED INTERCELLULAR COMMUNICATION
negative regulation of cell growth	DEREGULATED NUTRIENT-SENSING	ATH5
negative regulation of cellular senescence	CELLULAR SENESCENCE
negative regulation of cytoplasmic translation	LOSS OF PROTEOSTASIS	ATH6
negative regulation of double-strand break repair via homologous recombination	GENOMIC INSTABILITY	ATH2
negative regulation of extrinsic apoptotic signaling pathway	ALTERED INTERCELLULAR COMMUNICATION
negative regulation of fibroblast growth factor receptor signaling pathway	DEREGULATED NUTRIENT-SENSING	ATH5
negative regulation of hippo signaling	ALTERED INTERCELLULAR COMMUNICATION
negative regulation of hypoxia-induced intrinsic apoptotic signaling pathway	ALTERED INTERCELLULAR COMMUNICATION
negative regulation of innate immune response	CHRONIC INFLAMMATION	ATH1
negative regulation of insulin receptor signaling pathway	ALTERED INTERCELLULAR COMMUNICATION	ATH5
negative regulation of integrin-mediated signaling pathway	ALTERED INTERCELLULAR COMMUNICATION
negative regulation of intrinsic apoptotic signaling pathway	ALTERED INTERCELLULAR COMMUNICATION
negative regulation of intrinsic apoptotic signaling pathway by p53 class mediator	ALTERED INTERCELLULAR COMMUNICATION
negative regulation of mitochondrial outer membrane permeabilization involved in apoptotic signaling pathway	ALTERED INTERCELLULAR COMMUNICATION
negative regulation of nodal signaling pathway involved in determination of lateral mesoderm left/right asymmetry	ALTERED INTERCELLULAR COMMUNICATION
negative regulation of non-canonical Wnt signaling pathway	ALTERED INTERCELLULAR COMMUNICATION
negative regulation of organ growth	DEREGULATED NUTRIENT-SENSING	ATH5
negative regulation of protein kinase B signaling	ALTERED INTERCELLULAR COMMUNICATION
negative regulation of receptor signaling pathway via JAK-STAT	ALTERED INTERCELLULAR COMMUNICATION
negative regulation of signal transduction	ALTERED INTERCELLULAR COMMUNICATION
negative regulation of smooth muscle cell differentiation	STEM CELL EXHAUSTION
negative regulation of smoothened signaling pathway	ALTERED INTERCELLULAR COMMUNICATION
negative regulation of toll-like receptor signaling pathway	ALTERED INTERCELLULAR COMMUNICATION	ATH1
negative regulation of transforming growth factor beta activation	DEREGULATED NUTRIENT-SENSING	ATH5
negative regulation of transforming growth factor beta receptor signaling pathway	DEREGULATED NUTRIENT-SENSING	ATH5
negative regulation of translation	LOSS OF PROTEOSTASIS	ATH6
negative regulation of translational initiation	LOSS OF PROTEOSTASIS	ATH6
negative regulation of vascular endothelial growth factor production	DEREGULATED NUTRIENT-SENSING	ATH5
negative regulation of vascular endothelial growth factor signaling pathway	DEREGULATED NUTRIENT-SENSING	ATH5
nerve growth factor signaling pathway	DEREGULATED NUTRIENT-SENSING	ATH5
netrin-activated signaling pathway	ALTERED INTERCELLULAR COMMUNICATION
neural crest cell differentiation	STEM CELL EXHAUSTION
neuroendocrine cell differentiation	STEM CELL EXHAUSTION
neurogenesis	STEM CELL EXHAUSTION
neuromast hair cell differentiation	STEM CELL EXHAUSTION
neuron projection regeneration	STEM CELL EXHAUSTION
neuropeptide signaling pathway	ALTERED INTERCELLULAR COMMUNICATION
nitric oxide mediated signal transduction	ALTERED INTERCELLULAR COMMUNICATION
non-canonical Wnt signaling pathway	ALTERED INTERCELLULAR COMMUNICATION
notochord cell differentiation	STEM CELL EXHAUSTION
nuclear envelope	GENOMIC INSTABILITY
nuclear envelope organization	GENOMIC INSTABILITY
optic vesicle elongation	ALTERED INTERCELLULAR COMMUNICATION
optic vesicle morphogenesis	ALTERED INTERCELLULAR COMMUNICATION
otic vesicle development	ALTERED INTERCELLULAR COMMUNICATION
otic vesicle formation	ALTERED INTERCELLULAR COMMUNICATION
oxidative RNA demethylation	EPIGENETIC ALTERATIONS	ATH6
oxidative single-stranded DNA demethylation	EPIGENETIC ALTERATIONS	ATH6
pancreas regeneration	STEM CELL EXHAUSTION
paracrine signaling	ALTERED INTERCELLULAR COMMUNICATION
pattern recognition receptor signaling pathway	ALTERED INTERCELLULAR COMMUNICATION
peptidyl-arginine methylation	EPIGENETIC ALTERATIONS	ATH6
peptidyl-lysine dimethylation	EPIGENETIC ALTERATIONS	ATH6
phagosome-lysosome fusion	LOSS OF PROTEOSTASIS
phosphatidylinositol 3-kinase signaling	ALTERED INTERCELLULAR COMMUNICATION
phosphatidylinositol-mediated signaling	ALTERED INTERCELLULAR COMMUNICATION
phospholipase C-activating G protein-coupled receptor signaling pathway	ALTERED INTERCELLULAR COMMUNICATION
phototransduction	ALTERED INTERCELLULAR COMMUNICATION
piecemeal microautophagy of the nucleus	DISABLED MACROAUTOPHAGY
platelet-derived growth factor receptor signaling pathway	DEREGULATED NUTRIENT-SENSING	ATH5
plus-end-directed vesicle transport along microtubule	ALTERED INTERCELLULAR COMMUNICATION
positive regulation of B cell receptor signaling pathway	ALTERED INTERCELLULAR COMMUNICATION	ATH1
positive regulation of BMP signaling pathway	ALTERED INTERCELLULAR COMMUNICATION
positive regulation of DNA repair	GENOMIC INSTABILITY	ATH2
positive regulation of DNA replication	GENOMIC INSTABILITY	ATH2
positive regulation of I-kappaB kinase/NF-kappaB signaling	ALTERED INTERCELLULAR COMMUNICATION	ATH1
positive regulation of Notch signaling pathway	ALTERED INTERCELLULAR COMMUNICATION
positive regulation of Rho protein signal transduction	ALTERED INTERCELLULAR COMMUNICATION
positive regulation of TORC1 signaling	ALTERED INTERCELLULAR COMMUNICATION
positive regulation of Wnt signaling pathway	ALTERED INTERCELLULAR COMMUNICATION
positive regulation of autophagosome assembly	DISABLED MACROAUTOPHAGY
positive regulation of autophagosome maturation	DISABLED MACROAUTOPHAGY
positive regulation of autophagy	DISABLED MACROAUTOPHAGY
positive regulation of axon regeneration	STEM CELL EXHAUSTION
positive regulation of canonical Wnt signaling pathway	ALTERED INTERCELLULAR COMMUNICATION
positive regulation of cell division	STEM CELL EXHAUSTION
positive regulation of cell growth	DEREGULATED NUTRIENT-SENSING	ATH5
positive regulation of chromosome segregation	GENOMIC INSTABILITY
positive regulation of cytokine production involved in immune response	CHRONIC INFLAMMATION	ATH1
positive regulation of cytoplasmic translation	LOSS OF PROTEOSTASIS	ATH6
positive regulation of cytosolic calcium ion concentration involved in phospholipase C-activating G protein-coupled signaling pathway	ALTERED INTERCELLULAR COMMUNICATION
positive regulation of double-strand break repair via homologous recombination	GENOMIC INSTABILITY	ATH2
positive regulation of double-strand break repair via nonhomologous end joining	GENOMIC INSTABILITY	ATH2
positive regulation of endoplasmic reticulum tubular network organization	LOSS OF PROTEOSTASIS
positive regulation of extracellular matrix assembly	ALTERED INTERCELLULAR COMMUNICATION
positive regulation of fat cell differentiation	STEM CELL EXHAUSTION
positive regulation of glucocorticoid receptor signaling pathway	ALTERED INTERCELLULAR COMMUNICATION
positive regulation of hematopoietic stem cell differentiation	STEM CELL EXHAUSTION
positive regulation of innate immune response	CHRONIC INFLAMMATION	ATH1
positive regulation of integrin-mediated signaling pathway	ALTERED INTERCELLULAR COMMUNICATION
positive regulation of intrinsic apoptotic signaling pathway	ALTERED INTERCELLULAR COMMUNICATION
positive regulation of macroautophagy	DISABLED MACROAUTOPHAGY
positive regulation of membrane protein ectodomain proteolysis	LOSS OF PROTEOSTASIS
positive regulation of neurogenesis	STEM CELL EXHAUSTION
positive regulation of nuclear cell cycle DNA replication	GENOMIC INSTABILITY	ATH2
positive regulation of phosphatidylinositol 3-kinase signaling	ALTERED INTERCELLULAR COMMUNICATION
positive regulation of protein kinase C signaling	ALTERED INTERCELLULAR COMMUNICATION
positive regulation of protein localization to chromatin	EPIGENETIC ALTERATIONS
positive regulation of pseudohyphal growth by positive regulation of transcription from RNA polymerase II promoter	DEREGULATED NUTRIENT-SENSING	ATH5
positive regulation of receptor signaling pathway via JAK-STAT	ALTERED INTERCELLULAR COMMUNICATION
positive regulation of stem cell differentiation	STEM CELL EXHAUSTION
positive regulation of striated muscle cell differentiation	STEM CELL EXHAUSTION
positive regulation of toll-like receptor 3 signaling pathway	ALTERED INTERCELLULAR COMMUNICATION	ATH1
positive regulation of toll-like receptor 4 signaling pathway	ALTERED INTERCELLULAR COMMUNICATION	ATH1
positive regulation of transcription from RNA polymerase II promoter in response to endoplasmic reticulum stress	LOSS OF PROTEOSTASIS	ATH4
positive regulation of transforming growth factor beta receptor signaling pathway	DEREGULATED NUTRIENT-SENSING	ATH5
positive regulation of translation	LOSS OF PROTEOSTASIS	ATH6
positive regulation of translational elongation	LOSS OF PROTEOSTASIS	ATH6
positive regulation of translational termination	LOSS OF PROTEOSTASIS	ATH6
positive regulation of type II interferon-mediated signaling pathway	ALTERED INTERCELLULAR COMMUNICATION
positive regulation of vascular endothelial growth factor signaling pathway	DEREGULATED NUTRIENT-SENSING	ATH5
positive regulation of vesicle fusion	ALTERED INTERCELLULAR COMMUNICATION
post-Golgi vesicle-mediated transport	ALTERED INTERCELLULAR COMMUNICATION
post-translational protein targeting to membrane, translocation	LOSS OF PROTEOSTASIS	ATH6
progesterone receptor signaling pathway	ALTERED INTERCELLULAR COMMUNICATION
prolactin signaling pathway	ALTERED INTERCELLULAR COMMUNICATION
pronephric nephron tubule epithelial cell differentiation	STEM CELL EXHAUSTION
protein folding	LOSS OF PROTEOSTASIS
protein folding in endoplasmic reticulum	LOSS OF PROTEOSTASIS
protein kinase C-activating G protein-coupled receptor signaling pathway	ALTERED INTERCELLULAR COMMUNICATION
protein localization to endoplasmic reticulum exit site	LOSS OF PROTEOSTASIS
protein localization to lysosome	LOSS OF PROTEOSTASIS
protein localization to mitotic spindle	GENOMIC INSTABILITY
protein lysine deacetylase activity	EPIGENETIC ALTERATIONS	ATH6
protein methylation	EPIGENETIC ALTERATIONS	ATH6
protein repair	LOSS OF PROTEOSTASIS
protein targeting to lysosome	LOSS OF PROTEOSTASIS
proteolysis	LOSS OF PROTEOSTASIS
proteolysis involved in protein catabolic process	LOSS OF PROTEOSTASIS
rDNA heterochromatin formation	EPIGENETIC ALTERATIONS	ATH4
rRNA base methylation	EPIGENETIC ALTERATIONS	ATH6
rRNA methylation	EPIGENETIC ALTERATIONS	ATH6
receptor guanylyl cyclase signaling pathway	ALTERED INTERCELLULAR COMMUNICATION
receptor signaling pathway via JAK-STAT	ALTERED INTERCELLULAR COMMUNICATION
regeneration	STEM CELL EXHAUSTION
regulation of ARF protein signal transduction	ALTERED INTERCELLULAR COMMUNICATION
regulation of B cell differentiation	STEM CELL EXHAUSTION
regulation of BMP signaling pathway	ALTERED INTERCELLULAR COMMUNICATION
regulation of BMP signaling pathway involved in heart jogging	ALTERED INTERCELLULAR COMMUNICATION
regulation of CD4-positive, alpha-beta T cell differentiation	CHRONIC INFLAMMATION	ATH1
regulation of DNA repair	GENOMIC INSTABILITY	ATH2
regulation of ER to Golgi vesicle-mediated transport	ALTERED INTERCELLULAR COMMUNICATION
regulation of G protein-coupled receptor signaling pathway	ALTERED INTERCELLULAR COMMUNICATION
regulation of I-kappaB kinase/NF-kappaB signaling	ALTERED INTERCELLULAR COMMUNICATION	ATH1
regulation of NIK/NF-kappaB signaling	ALTERED INTERCELLULAR COMMUNICATION	ATH1
regulation of Notch signaling pathway	ALTERED INTERCELLULAR COMMUNICATION
regulation of Rab protein signal transduction	ALTERED INTERCELLULAR COMMUNICATION
regulation of Rac protein signal transduction	ALTERED INTERCELLULAR COMMUNICATION
regulation of Ral protein signal transduction	ALTERED INTERCELLULAR COMMUNICATION
regulation of Rho protein signal transduction	ALTERED INTERCELLULAR COMMUNICATION
regulation of TOR signaling	ALTERED INTERCELLULAR COMMUNICATION
regulation of Toll signaling pathway	ALTERED INTERCELLULAR COMMUNICATION	ATH1
regulation of Wnt signaling pathway	ALTERED INTERCELLULAR COMMUNICATION
regulation of autophagy	DISABLED MACROAUTOPHAGY
regulation of axon regeneration	STEM CELL EXHAUSTION
regulation of canonical Wnt signaling pathway	ALTERED INTERCELLULAR COMMUNICATION
regulation of cardiac muscle cell differentiation	STEM CELL EXHAUSTION
regulation of cardiac muscle contraction by calcium ion signaling	ALTERED INTERCELLULAR COMMUNICATION
regulation of cell differentiation	STEM CELL EXHAUSTION
regulation of cell division	STEM CELL EXHAUSTION
regulation of cell growth	DEREGULATED NUTRIENT-SENSING	ATH5
regulation of double-strand break repair	GENOMIC INSTABILITY	ATH2
regulation of double-strand break repair via homologous recombination	GENOMIC INSTABILITY	ATH2
regulation of epidermal cell division	STEM CELL EXHAUSTION
regulation of extracellular matrix assembly	ALTERED INTERCELLULAR COMMUNICATION
regulation of extracellular matrix constituent secretion	ALTERED INTERCELLULAR COMMUNICATION
regulation of fibroblast growth factor receptor signaling pathway	DEREGULATED NUTRIENT-SENSING	ATH5
regulation of growth	DEREGULATED NUTRIENT-SENSING	ATH5
regulation of hematopoietic progenitor cell differentiation	STEM CELL EXHAUSTION
regulation of hematopoietic stem cell differentiation	STEM CELL EXHAUSTION
regulation of heterochromatin formation	EPIGENETIC ALTERATIONS	ATH6
regulation of hippo signaling	ALTERED INTERCELLULAR COMMUNICATION
regulation of histone H3-K9 methylation	EPIGENETIC ALTERATIONS	ATH6
regulation of immune response	CHRONIC INFLAMMATION	ATH1
regulation of mitochondrial membrane permeability involved in programmed necrotic cell death	MITOCHONDRIAL DYSFUNCTION
regulation of mitochondrial translation	LOSS OF PROTEOSTASIS	ATH3
regulation of mitotic spindle assembly	GENOMIC INSTABILITY
regulation of muscle cell differentiation	STEM CELL EXHAUSTION
regulation of neurogenesis	STEM CELL EXHAUSTION
regulation of nodal signaling pathway	ALTERED INTERCELLULAR COMMUNICATION
regulation of organ growth	DEREGULATED NUTRIENT-SENSING	ATH5
regulation of protein kinase B signaling	ALTERED INTERCELLULAR COMMUNICATION
regulation of protein kinase C signaling	ALTERED INTERCELLULAR COMMUNICATION
regulation of receptor signaling pathway via JAK-STAT	ALTERED INTERCELLULAR COMMUNICATION
regulation of signal transduction	ALTERED INTERCELLULAR COMMUNICATION
regulation of signaling	ALTERED INTERCELLULAR COMMUNICATION
regulation of small GTPase mediated signal transduction	ALTERED INTERCELLULAR COMMUNICATION
regulation of synaptic vesicle exocytosis	ALTERED INTERCELLULAR COMMUNICATION
regulation of translation	LOSS OF PROTEOSTASIS	ATH6
regulation of translational initiation	LOSS OF PROTEOSTASIS	ATH6
regulation of type I interferon-mediated signaling pathway	ALTERED INTERCELLULAR COMMUNICATION
regulation of vascular endothelial growth factor receptor signaling pathway	DEREGULATED NUTRIENT-SENSING	ATH5
regulation of vascular endothelial growth factor signaling pathway	DEREGULATED NUTRIENT-SENSING	ATH5
regulation of vesicle-mediated transport	ALTERED INTERCELLULAR COMMUNICATION
rescue of stalled ribosome	LOSS OF PROTEOSTASIS	ATH4
respiratory electron transport chain	MITOCHONDRIAL DYSFUNCTION	ATH3
response to endoplasmic reticulum stress	LOSS OF PROTEOSTASIS	ATH2
reticulophagy	DISABLED MACROAUTOPHAGY
retinal cone cell differentiation	STEM CELL EXHAUSTION
retinoic acid receptor signaling pathway	ALTERED INTERCELLULAR COMMUNICATION
retrograde trans-synaptic signaling by endocannabinoid	ALTERED INTERCELLULAR COMMUNICATION
retrograde trans-synaptic signaling by nitric oxide	ALTERED INTERCELLULAR COMMUNICATION
retrograde vesicle-mediated transport, Golgi to endoplasmic reticulum	LOSS OF PROTEOSTASIS
ribosome binding	LOSS OF PROTEOSTASIS	ATH4
ribosome biogenesis	LOSS OF PROTEOSTASIS	ATH4
ribosome disassembly	LOSS OF PROTEOSTASIS	ATH4
self proteolysis	LOSS OF PROTEOSTASIS
semaphorin-plexin signaling pathway	ALTERED INTERCELLULAR COMMUNICATION
semaphorin-plexin signaling pathway involved in axon guidance	ALTERED INTERCELLULAR COMMUNICATION
sensory epithelium regeneration	STEM CELL EXHAUSTION
serotonin receptor signaling pathway	ALTERED INTERCELLULAR COMMUNICATION
signal transduction	ALTERED INTERCELLULAR COMMUNICATION
signal transduction by p53 class mediator	ALTERED INTERCELLULAR COMMUNICATION
signaling receptor binding	ALTERED INTERCELLULAR COMMUNICATION
skeletal muscle cell differentiation	STEM CELL EXHAUSTION
small GTPase mediated signal transduction	ALTERED INTERCELLULAR COMMUNICATION
smooth muscle cell differentiation	STEM CELL EXHAUSTION
smoothened signaling pathway	ALTERED INTERCELLULAR COMMUNICATION
smoothened signaling pathway involved in ventral spinal cord patterning	ALTERED INTERCELLULAR COMMUNICATION
sphingolipid mediated signaling pathway	ALTERED INTERCELLULAR COMMUNICATION
spindle assembly	GENOMIC INSTABILITY
striated muscle cell differentiation	STEM CELL EXHAUSTION
structural constituent of chromatin	EPIGENETIC ALTERATIONS
synaptic signaling	ALTERED INTERCELLULAR COMMUNICATION
synaptic vesicle endocytosis	ALTERED INTERCELLULAR COMMUNICATION
synaptic vesicle exocytosis	ALTERED INTERCELLULAR COMMUNICATION
synaptic vesicle fusion to presynaptic active zone membrane	ALTERED INTERCELLULAR COMMUNICATION
synaptic vesicle priming	ALTERED INTERCELLULAR COMMUNICATION
synaptic vesicle recycling	ALTERED INTERCELLULAR COMMUNICATION
synaptic vesicle uncoating	ALTERED INTERCELLULAR COMMUNICATION
tRNA aminoacylation for protein translation	LOSS OF PROTEOSTASIS	ATH6
tRNA methylation	EPIGENETIC ALTERATIONS	ATH6
thrombin-activated receptor signaling pathway	ALTERED INTERCELLULAR COMMUNICATION
tissue regeneration	STEM CELL EXHAUSTION
toll-like receptor 5 signaling pathway	ALTERED INTERCELLULAR COMMUNICATION	ATH1
toll-like receptor signaling pathway	ALTERED INTERCELLULAR COMMUNICATION	ATH1
transforming growth factor beta receptor signaling pathway	DEREGULATED NUTRIENT-SENSING	ATH5
translation	LOSS OF PROTEOSTASIS	ATH6
translation reinitiation	LOSS OF PROTEOSTASIS	ATH6
translational elongation	LOSS OF PROTEOSTASIS	ATH6
translational initiation	LOSS OF PROTEOSTASIS	ATH6
translational termination	LOSS OF PROTEOSTASIS	ATH6
transmembrane receptor protein serine/threonine kinase signaling pathway	ALTERED INTERCELLULAR COMMUNICATION
transmembrane receptor protein tyrosine kinase signaling pathway	ALTERED INTERCELLULAR COMMUNICATION
transmembrane receptor protein tyrosine phosphatase signaling pathway	ALTERED INTERCELLULAR COMMUNICATION
transport vesicle	ALTERED INTERCELLULAR COMMUNICATION
tricarboxylic acid cycle	DEREGULATED NUTRIENT-SENSING	ATH3
tricellular tight junction assembly	ALTERED INTERCELLULAR COMMUNICATION
tumor necrosis factor-mediated signaling pathway	ALTERED INTERCELLULAR COMMUNICATION
type B pancreatic cell differentiation	STEM CELL EXHAUSTION
vascular endothelial growth factor receptor signaling pathway	DEREGULATED NUTRIENT-SENSING	ATH5
vascular endothelial growth factor signaling pathway	DEREGULATED NUTRIENT-SENSING	ATH5
vesicle budding from membrane	ALTERED INTERCELLULAR COMMUNICATION
vesicle docking	ALTERED INTERCELLULAR COMMUNICATION
vesicle docking involved in exocytosis	ALTERED INTERCELLULAR COMMUNICATION
vesicle localization	ALTERED INTERCELLULAR COMMUNICATION
vesicle tethering to endoplasmic reticulum	LOSS OF PROTEOSTASIS
vesicle transport along actin filament	ALTERED INTERCELLULAR COMMUNICATION
vesicle transport along microtubule	ALTERED INTERCELLULAR COMMUNICATION
vesicle-mediated transport	ALTERED INTERCELLULAR COMMUNICATION
